# Multi-tissue transcriptomic aging atlas reveals predictive aging biomarkers in the killifish

**DOI:** 10.1101/2025.01.28.635350

**Authors:** Emma K. Costa, Jingxun Chen, Ian H. Guldner, Lajoyce Mboning, Natalie Schmahl, Aleksandra Tsenter, Man-Ru Wu, Patricia Moran-Losada, Louis S. Bouchard, Sui Wang, Param Priya Singh, Matteo Pellegrini, Anne Brunet, Tony Wyss-Coray

**Author notes:** These authors contributed equally (Emma K. Costa, Jingxun Chen). These authors contributed equally (Anne Brunet, Tony Wyss-Coray).

## Abstract

Aging is associated with progressive tissue dysfunction, leading to frailty and mortality. Characterizing aging features, such as changes in gene expression and dynamics, shared across tissues or specific to each tissue, is crucial for understanding systemic and local factors contributing to the aging process. We performed RNA-sequencing on 13 tissues at 6 different ages in the African turquoise killifish, the shortest-lived vertebrate that can be raised in captivity. This comprehensive, sex-balanced ‘atlas’ dataset reveals the varying strength of sex-age interactions across killifish tissues and identifies age-altered biological pathways that are evolutionarily conserved. Demonstrating the utility of this resource, we discovered that the killifish head kidney exhibits a myeloid bias during aging, a phenomenon more pronounced in females than in males. In addition, we developed tissue-specific ‘transcriptomic clocks’ and identified biomarkers predictive of chronological age. We show the importance of sex-specific clocks for selected tissues and use the tissue clocks to evaluate a dietary intervention in the killifish. Our work provides a comprehensive resource for studying aging dynamics across tissues in the killifish, a powerful vertebrate aging model.
