## Supplementary material for "Multi-tissue transcriptomic aging atlas reveals predictive aging biomarkers in the killifish": Submission_Files_250120: SupFile_1_AtlasExperiment_Metadata_250118.xlsx

### Sheet: README
This Excel file contains all of the cohort metadata for the atlas RNA-sequencing samples.
Table	Tab	Notes
1a	HarvestOverview	Summary of which animals were sacrificed and when
1b	Dissection_Info	Summary of who dissected which tissue ('Operator')
1c	Cohort1	Overall summary of fish IDs, and cohort history
1d	Cohort1A-FeederLogs	Logs of how many times each feeder was reported to have fed
1e	Cohort1_PrismInput	Formatted cohort1 lifespan data for input into Prism for Kaplan Meier curve plotting
1f	Cohort2	Overall summary of fish IDs, and cohort history
1g	Cohort2_PrismInput	Formatted cohort2 lifespan data for input into Prism for Kaplan Meier curve plotting

### Sheet: HarvestOverview
Cohort	Sack Date	Hatch Date	Age (days)	Age (weeks)	Age (months)	# of Males to Sack	Male IDs	# of Females to Sack	Female IDs		total male		total female
1A	2021-10-25	2021-09-08	47	6.71429	1.67857	2	J_1A_17; J_1A_22	2	P_1A_1; J_1A_24		32		23
1B	2021-11-08	2021-09-20	49	7	1.75	2	J_1B_12; J_1B_2	2	P_1B_9; J_1B_5
2	2022-05-05	2022-03-14	52	7.42857	1.85714	2	H_02 E_01	2	D_06 D_14
1A	2021-11-22	2021-09-08	75	10.7143	2.67857	2	J_1A_14; J_1A_13	2	P_1A_8; P_1A_12
1B	2021-12-06	2021-09-20	77	11	2.75	2	J_1B_20; J_1B_13	2	P_1B_1; P_1B_3
2	2022-05-31	2022-03-14	78	11.1429	2.78571	2	A01, A17	2	I06,E02
2	2022-06-24	2022-03-14	102	14.5714	3.64286	2	E04, F05	2	A06, J05
1A	2021-12-20	2021-09-08	103	14.7143	3.67857	2	P_1A_10; J_1A_25	1	P_1A_2
1A	2022-01-19	2021-09-08	133	19	4.75	2	P_1A_4; P_1A_6	0
1B	2022-01-31	2021-09-20	133	19	4.75	2	P_1B_2; P_1B_10	2	J-1B-6; J-1B-18
2	2022-07-26	2022-03-14	134	19.1429	4.78571	2	D12, B01	2	I05, C04
1B	2022-02-14	2021-09-20	147	21	5.25	2	P_1B_11; P_1B_8	2	J_1B_7; P_1B_4
1A	2022-02-07	2021-09-08	152	21.7143	5.42857	2	P_1A_3; J_1A_1	0
2	2022-08-16	2022-03-14	155	22.1429	5.53571	0		2	C1, J9
1B	2022-02-28	2021-09-20	161	23	5.75	2	J_1B_11; J_1B_4	0
2	2022-08-23	2022-03-14	162	23.1429	5.78571	4	I_03, J_04, C_03, and D_05	0

### Sheet: Dissection_Info
Tissue	Operator
Heart	IHG
Kidney	EKC
Bone	EKC
Brain	EKC
Retina/RPE	MRW
Fat	JC
Spleen	JC
Gut	JC
Gonad	JC
Liver	JC
Muscle	IHG
Skin	IHG
Spinal cord	IHG

### Sheet: Cohort1
Animal ID	Cohort	Sex	Excluded (1)	Censor (1)	Sacrifice Date	Euthanasia Date	Death date	Age at Death	Lifespan (1)	Date Upgraded to 2.8L	2.8 L Rack Spot	Date Put on Feeder	Current Feeder ID	Feeder ID History	Parent IDs (Male x Females)	Parent Cross Date	Raiser	Hatch Date	Notes
P_1A_1	1A	F	1		2021-10-25		2021-10-25	47		2021-10-04	R2_7	2021-10-05	ySacrificed	5734dc00; EC19	PS1xPS1	2021-08-09	JC	2021-09-08
J_1A_24	1A	F	1		2021-10-25		2021-10-25	47		2021-10-04	R5_12	2021-10-05	ySacrificed	8740dc00	JC1xJC2	2021-08-05	IG	2021-09-08
J_1A_17	1A	M	1		2021-10-25		2021-10-25	47		2021-10-04	R5_4	2021-10-05	ySacrificed	7337dc00	JC1xJC2	2021-08-05	IG	2021-09-08
J_1A_22	1A	M	1		2021-10-25		2021-10-25	47		2021-10-04	R4_11	2021-10-05	ySacrificed	a137dc00; EC09	JC1xJC2	2021-08-05	IG	2021-09-08
J_1A_11	1A	M					2021-11-09	62		2021-10-04	R3_8	2021-10-05	xDied 39341b00; JC8		JC1xJC2	2021-08-05	IG	2021-09-08	feeder powered off on 211020, battery and holder replaced
JP_1B_3	1B	?	1	1			2021-11-20	61		2021-10-11	R3_5	NA	xDied	NA	JC1xJC1; JC2xJC4M; PS2	08/16/21;08/19/21;08/19/21	IG;JC;JC	2021-09-20	small and unable to sex
J_1B_10	1B	F					2021-11-20	61		2021-10-11	R4_12	NA	xDied	NA	JC2xJC4M	2021-08-19	JC	2021-09-20
JP_1B_7	1B	F					2021-11-20	61		2021-10-11	R2_11	NA	xDied	NA	JC2xJC3;PS1xPS1	08/16/21;08/16/21	IG	2021-09-20
J_1A_23	1A	F					2021-11-20	73		2021-10-04	R2_2	2021-10-05	xDied 3a3fdc00		JC1xJC2	2021-08-05	IG	2021-09-08
J_1B_3	1B	M					2021-11-20	61	1	2021-10-11	R4_10	NA	xDied	NA	JC2XJC4M	2021-08-19	JC	2021-09-20
JP_1B_6	1B	M					2021-11-20	61	1	2021-10-11	R7_11	NA	xDied	NA	JC2xJC3;PS1xPS1	08/16/21;08/16/21	IG	2021-09-20
J_1A_10	1A	M					2021-11-20	73		2021-10-04	R6_4	2021-10-05	xDied a55c6400; JC22	previously 9c3ddc00; EC08	JC1xJC2	2021-08-05	IG	2021-09-08	211028: recalibrated and changed to new outlet spot. Device was out of calibration.
P_1A_8	1A	F	1		2021-11-22		2021-11-22	75		2021-10-04	R5_11	2021-10-05	ySacrificed 7334dc00		PS1xPS1	2021-08-09	JC	2021-09-08
P_1A_12	1A	F	1		2021-11-22		2021-11-22	75		2021-10-04	R3_9	2021-10-05	ySacrificed 28581b00; JC6		PS1xPS2	2021-08-05	IG	2021-09-08	211028: change battery and recalibrated. Device was correctly calibrated before changing battery.
J_1A_13	1A	M	1		2021-11-22		2021-11-22	75		2021-10-04	R2_6	2021-10-05	ySacrificed 4743dc00		JC2xJC3	2021-08-02	JC	2021-09-08
J_1A_14	1A	M	1		2021-11-22		2021-11-22	75		2021-10-04	R3_12	2021-10-05	ySacrificed 96341b00 (JC38)	5734dc00 (EC19); f641dc00	JC1xJC2	2021-08-05	IG	2021-09-08	Slightly overfed on day of feeder setup w/ food that fell out of hopper into tank
J_1B_17	1B	F					2021-11-23	64		2021-10-11	R1_12	NA	xDied	NA	JC1xJC2M	2021-08-19	JC	2021-09-20
J_1A_19	1A	F					2021-11-23	76		2021-10-04	R1_6	2021-10-05	xDied 2836dc00; EC12		JC2xJC3	2021-08-09	JC	2021-09-08
JP_1B_5	1B	M					2021-11-24	65	1	2021-10-11	R1_2	NA	xDied	NA	JC2xJC3;PS1xPS1	08/16/21;08/16/21	IG	2021-09-20
P_1A_13	1A	M					2021-11-24	77		2021-10-04	R5_3	2021-10-05	xDied 7b40dc00		PS1xPS2	2021-08-05	IG	2021-09-08
J_1B_15	1B	M					2021-12-01	72	1	2021-10-11	R6_8	NA	xDied	NA	JC2xJC4M	2021-08-19	JC	2021-09-20
J_1A_20	1A	M					2021-12-02	85	1	2021-10-04	R3_2	2021-10-05	xDied a7691000; JC9		JC2xJC3	2021-08-02	JC	2021-09-08	feeder powered off on 211020, battery and holder replaced
P_1B_5	1B	F					2021-12-03	74		2021-10-11	R6_10	NA	xDied	NA	PS2xMP9R	2021-08-23	EC	2021-09-20
J_1A_16	1A	F					2021-12-03	86		2021-10-04	R4_4	2021-10-05	xDied; 38351b00 (JC24)	02321000 (JC44); 0e591b00; JC28/ previously d437dc00; EC17	JC1xJC2	2021-08-05	IG	2021-09-08	11/22 (11am) Natalie noticed no flow
P_1A_14	1A	M					2021-12-04	87		2021-10-04	R5_1	2021-10-05	xDied; 7a421b00; JC21	previously 7a38dc00; EC11	PS1xPS1	2021-08-09	JC	2021-09-08	211109: slightly overfed when added more food // 211201: right eye is popping, loss of pigment, lethargic, possibly bloated (Rishad)
J_1A_9	1A	F					2021-12-07	90		2021-10-04	R5_7	2021-10-05	xDied; F641dc00	previously 8e31dc00	JC1xJC2	2021-08-05	IG	2021-09-08
J_1A_7	1A	F					2021-12-08	91		2021-10-04	R6_3	2021-10-05	xDied 2f32dc00	8d36dc00	JC2xJC3	2021-08-02	JC	2021-09-08	211028: changed to new outlet spot (due to adjacent feeder needs a new spot)
JP_1B_2	1B	F					2021-12-09	80		2021-10-11	R1_10	NA	xDied	NA	JC1xJC1; JC2xJC4M; PS2	08/16/21;08/19/21;08/19/21	IG;JC;JC	2021-09-20
J_1A_15	1A	F					2021-12-10	93		2021-10-04	R2_5	2021-10-05	xDied; 3a3adc00; EC13		JC1xJC2	2021-08-05	IG	2021-09-08
J_1A_18	1A	M					2021-12-10	93	1	2021-10-04	R4_2	2021-10-05	xDied; 44b26400; JC42	previously e33adc00; EC05	JC2xJC3	2021-08-09	JC	2021-09-08
J_1A_21	1A	M					2021-12-10	93		2021-10-04	R2_4	2021-10-05	xDied; eb591b00 (JC39)	413adc00 (EC24)	JC2xJC3	2021-08-02	JC	2021-09-08
P_1A_11	1A	F					2021-12-11	94		2021-10-04	R2_1	2021-10-05	xDied 313cdc00; EC06		PS1xPS2	2021-08-05	IG	2021-09-08	211201: bloated, may have problem with egg release (Rishad)
J_1A_3	1A	F					2021-12-17	100		2021-10-04	R4_1	2021-10-05	xDied; d53adc00; EC16		JC2xJC3	2021-08-02	JC	2021-09-08	211201: heavy breathing, clogged baffle, cleaned baffle (Rishad)
P_1A_2	1A	F	1		2021-12-20		2021-12-20	103		2021-10-04	R1_11	2021-10-05	ySacrificed; 2b3edc00		PS1xPS1	2021-08-09	JC	2021-09-08
P_1B_6	1B	F					2021-12-20	91		2021-10-11	R6_12	NA	xDied	NA	PS2xMP9R	2021-08-23	EC	2021-09-20
P_1A_10	1A	M	1		2021-12-20		2021-12-20	103		2021-10-04	R3_4	2021-10-05	ySacrificed; 305b1b00; JC2		PS1xPS2	2021-08-05	IG	2021-09-08	211028: change battery and recalibrated. Device was out of calibration.
J_1A_25	1A	M	1		2021-12-20		2021-12-20	103		2021-10-04	R4_6	2021-10-05	ySacrificed; b142dc00; EC04		JC2xJC1	2021-08-12	EC	2021-09-08
J_1B_16	1B	M					2021-12-23	94	1	2021-10-11	R6_9	NA	xDied	NA	JC2xJC4M	2021-08-19	JC	2021-09-20
P_1B_7	1B	F					2021-12-24	95		2021-10-11	R4_3	NA	xDied	NA	PS2xMP9R	2021-08-23	EC	2021-09-20
J_1B_1	1B	M					2021-12-24	95		2021-10-11	R5_10	NA	xDied	NA	JC2XJC4M	2021-08-19	JC	2021-09-20
J_1B_9	1B	M					2021-12-25	96		2021-10-11	R2_10	NA	xDied	NA	JC2xJC4M	2021-08-19	JC	2021-09-20
P_1A_7	1A	M					2022-01-04	118		2021-10-04	R3_11	2021-10-05	xDied; ab39dc00; EC23		PS1xPS1	2021-08-09	JC	2021-09-08	death date based on feeder log reports
J_1A_5	1A	M					2022-01-10	124	1	2021-10-04	R6_5	2021-10-05	xDied; 7b3ede00	8235dc00	JC2xJC3	2021-08-02	JC	2021-09-08
JP_1B_4	1B	F					2022-01-13	115		2021-10-11	R6_11	NA	xDied	NA	JC2xJC3;PS1xPS1	08/16/21;08/16/21	IG	2021-09-20
J_1A_12	1A	M					2022-01-16	130	1	2021-10-04	R1_4	2021-10-05	xDied 0d37dc00; EC18		JC2xJC3	2021-08-02	JC	2021-09-08
P_1A_4	1A	M	1		2022-01-19		2022-01-19	133	1	2021-10-04	R2_12	2021-10-05	ySacrificed; 6441dc00		PS1xPS1	2021-08-09	JC	2021-09-08
P_1A_6	1A	M	1		2022-01-19		2022-01-19	133		2021-10-04	R4_8	2021-10-05	ySacrificed; 537d2f00; JC29	509a1b00; JC31 until 211028 / previously e440dc00; EC21	PS1xPS1	2021-08-09	JC	2021-09-08	211028: change to JC29, which was calibrated. Use a new outlet spot.
P_1A_5	1A	M					2022-01-22	136	1	2021-10-04	R4_5	2021-10-05	xDied; 38681000; JC34	previously f63cdc00; EC25	PS1xPS1	2021-08-09	JC	2021-09-08
J_1A_2	1A	M					2022-01-31	145	1	2021-10-04	R4_9	2021-10-05	xDied 7836de00	a638dc00	JC2xJC3	2021-08-02	JC	2021-09-08	no food for 1.5 week; 10/15: add food to feeder
P_1A_16	1A	M					2022-02-01	146	1	2021-10-04	R3_1	2021-10-05	xDied; 8f36de00	previously c835dc00, then 7337dc00	PS1xPS1	2021-08-09	JC	2021-09-08	211029: IG replaced
J_1A_1	1A	M	1		2022-02-07		2022-02-07	152	1	2021-10-04	R6_6	2021-10-05	ySacrificed; a05a1b00; JC18	previously c73edc00; IG	JC2xJC3	2021-08-02	JC	2021-09-08	211028: recalibrated, added food, and changed to new outlet spot. Device was out of calibration and green light persistenly on. <unclear date for this comment: Feeder stopped feeding>
P_1A_3	1A	M	1		2022-02-07		2022-02-07	152	1	2021-10-04	R1_5	2021-10-05	ySacrificed; 2333dc00		PS1xPS1	2021-08-09	JC	2021-09-08	11/22 (11am) Natalie noticed no flow
J_1B_19	1B	M					2022-03-07	168	1	2021-10-11	R5_8	NA		NA	JC1xJC2M	2021-08-19	JC	2021-09-20
J_1B_8	1B	M					2022-03-22	183	1	2021-10-11	R1_8	NA		NA	JC1xJC2M	2021-08-19	JC	2021-09-20
J_1B_5	1B	F	1		2021-11-08		2021-11-08	49		2021-10-11	R6_2	NA	ySacrificed	NA	JC1xJC2M	2021-08-19	JC	2021-09-20
P_1B_9	1B	F	1		2021-11-08		2021-11-08	49		2021-10-11	R6_7	NA	ySacrificed	NA	PS2	2021-08-19	JC	2021-09-20
P_1B_1	1B	F	1		2021-12-06		2021-12-06	77		2021-10-11	R5_2	NA	ySacrificed	NA	PS2xMP9R	2021-08-23	EC	2021-09-20
P_1B_3	1B	F	1		2021-12-06		2021-12-06	77		2021-10-11	R1_3	NA	ySacrificed	NA	PS2xMP9R	2021-08-23	EC	2021-09-20
J_1B_6	1B	F	1		2022-01-31		2022-01-31	133		2021-10-11	R3_7	NA	ySacrificed	NA	JC1xJC2M	2021-08-19	JC	2021-09-20
J_1B_18	1B	F	1		2022-01-31		2022-01-31	133		2021-10-11	R4_7	NA	ySacrificed	NA	JC1xJC2M	2021-08-19	JC	2021-09-20
P_1B_4	1B	F	1		2022-02-14		2022-02-14	147		2021-10-11	R1_9	NA		NA	PS2xMP9R	2021-08-23	EC	2021-09-20
J_1B_7	1B	F	1		2022-02-14		2022-02-14	147		2021-10-11	R7_12	NA		NA	JC1xJC2M	2021-08-19	JC	2021-09-20
J_1A_4	1A	F	1	1		2021-10-19		41		2021-10-04	R5_5	2021-10-05	zCensored		JC2xJC3	2021-08-02	JC	2021-09-08	Animal small, gill defect
J_1A_6	1A	F	1	1		2021-10-19		41		2021-10-04	R1_2	2021-10-05	zCensored		JC2xJC3	2021-08-02	JC	2021-09-08	Gill defect
P_1A_9	1A	F	1	1		2021-10-19		41		2021-10-04	R1_12	2021-10-05	zCensored -- a05a1b00; JC18 --> after censor, feeder moved to J_1A_1		PS1xPS1	2021-08-09	JC	2021-09-08	Bad spine defect; feeder got very moldy and stopped feeding
JP_1B_1	1B	F	1	1			?			2021-10-11	R6_1	NA	zCensored	NA	JC1xJC1; JC2xJC4M; PS2	08/16/21;08/19/21;08/19/21	IG;JC;JC	2021-09-20	gill issues
J_1B_14	1B	F	1	1			?			2021-10-11	R1_1	NA	zCensored	NA	JC2xJC4M	2021-08-19	JC	2021-09-20	gill issues
J_1B_2	1B	M	1		2021-11-08		2021-11-08	49		2021-10-11	R5_5	NA	ySacrificed	NA	JC2XJC4M	2021-08-19	JC	2021-09-20
J_1B_12	1B	M	1		2021-11-08		2021-11-08	49		2021-10-11	R1_7	NA	ySacrificed	NA	JC2xJC4M	2021-08-19	JC	2021-09-20
J_1B_13	1B	M	1		2021-12-06		2021-12-06	77		2021-10-11	R3_3	NA	ySacrificed	NA	JC2xJC4M	2021-08-19	JC	2021-09-20
J_1B_20	1B	M	1		2021-12-06		2021-12-06	77		2021-10-11	R3_10	NA	ySacrificed	NA	JC1xJC2M	2021-08-19	JC	2021-09-20
P_1B_2	1B	M	1		2022-01-31		2022-01-31	133		2021-10-11	R3_6	NA	ySacrificed	NA	PS2xMP9R	2021-08-23	EC	2021-09-20
P_1B_10	1B	M	1		2022-01-31		2022-01-31	133		2021-10-11	R2_3	NA	ySacrificed	NA	PS2	2021-08-19	JC	2021-09-20
P_1B_8	1B	M	1		2022-02-14		2022-02-14	147	1	2021-10-11	R5_9	NA	ySacrificed	NA	PS2	2021-08-19	JC	2021-09-20
P_1B_11	1B	M	1		2022-02-14		2022-02-14	147		2021-10-11	R2_8	NA		NA	PS2	2021-08-19	JC	2021-09-20
J_1B_4	1B	M	1		2022-02-28		2022-02-28	161	1	2021-10-11	R5_6	NA	ySacrificed	NA	JC2XJC4M	2021-08-19	JC	2021-09-20
J_1B_11	1B	M	1		2022-02-28		2022-02-28	161	1	2021-10-11	R2_9	NA	ySacrificed	NA	JC2xJC4M	2021-08-19	JC	2021-09-20
J_1A_8	1A	M	1	1		2021-10-19		41		2021-10-04	R6_10	2021-10-05	zCensored -- 3239dc00; EC14		JC1xJC2	2021-08-05	IG	2021-09-08	Belly slider
P_1A_15	1A	M	1	1		2021-10-19		41		2021-10-04	R6_7	2021-10-05	zCensored		PS1xPS1	2021-08-09	JC	2021-09-08	Swimming issue

### Sheet: Cohort1A-FeederLogs
	Feeder ID, associated animal ID
Timestamp	0d37dc00; EC18 (J_1A_12; R1_4)	0e591b00; JC28 (J_1A_16; R4_4)	2333dc00; (P_1A_3; R1_5)	2836dc00; EC12 (J_1A_19; R1_6)	28581b00; JC6 (P_1A_12; R3_9)	2b3edc00 (P_1A_2; R1_11)	2f32dc00 (J_1A_7; R6_3)	305b1b00; JC2 (P_1A_10; R3_4)	313cdc00; EC06 (P_1A_11; R2_1)	38681000; JC34 (P_1A_5; R4_5)	39341b00; JC8 (J_1A_11; R3_8)	3a3adc00; EC13 (J_1A_15; R2_5)	3a3fdc00 (J_1A_23; R2_2)	413adc00; EC24 (J_1A_21; R2_4)	44b26400; JC42 (J_1A_18; R4_2)	4743dc00 (J_1A_13; R2_6)	537d2f00; JC29 (P_1A_6; R4_8)	5734dc00; EC19 (J_1A_14; R3_12)	6441dc00 (P_1A_4; R2_12)	7334dc00 (P_1A_8; R5_11)	7337dc00 (J_1A_17*; R5_4)	8235dc00 (J_1A_5; R6_5)	8740dc00 (J_1A_24*; R5_12)	8f36de00 (P_1A_16; R3_1)	a05a1b00; JC18 (J_1A_1; R6_6)	a137dc00; EC09 (J_1A_22*; R4_11)	a55c6400; JC22 (J_1A_10; R6_4)	a7691000; JC9 (J_1A_20; R3_2)	ab39dc00; EC23 (P_1A_7; R3_11)	b142dc00; EC04 (J_1A_25; R4_6)	d53adc00; EC16 (J_1A_3; R4_1)	f641dc00 (J_1A_9; R5_7)	Notes	7836de00 (J_1A_2; R4_9)	7a421b00; JC21 (P_1A_14; R5_1)	7b40dc00 (P_1A_13; R5_3)	02321000; JC44 (J_1A_16; R4_4)	eb591b00; JC39 (J_1A_21; R2_4)	96341b00; JC38 (J_1A_14; R3_12)	38351b00 (J_1A_16; R4_4)	7b3ede00; (J_1A_5; R6_5)	02321000; JC44 (J_1A_16; R4_4)	7b3ede00
2021-11-02 16:47:08	7	5 or fewer	7	7	7	7	7	7	7	7	5 or fewer	7	7	7	7	7	7	7	7	5 or fewer	Dead	7	Dead	7	7	Dead	7	7	7	7	7	7	1. Change 0e591b00; JC28 to Change to 02321000; (JC44). Recalibrated. Add food. Change to new outlet spot. 2. 7334dc00 (IG): tightened screws, reset, re-calibrated, and put back on tank.	7	7	7
2021-11-03 09:58:43	7	Switched off animal	7	7	7	7	7	7	7	7	7	7	7	5 or fewer	7	7	7	5 or fewer	7	7		7		7	7		7	7	7	7	7	7	02321000 was put on at 10AM yesterday, so expected to have 5x feeding.	7	7	7	5 or fewer
2021-11-04 13:07:37	7		7	7	7	7	7	7	7	7	7	0	7	Switched off animal	7	7	7	Switched off animal	7	7		7		7	7		7	7	7		7	7	eb1591b00 - reduced feeding explained because I switched them in the afternoon; 96341b00 - unexpectedly fed 0x, I replaced the battery and reset/recalibrated; 3a3adc00 and b142dc00 fed normally yesterday and 0 today so I suspect that it's again a battery issue. I replaced the batteries and made sure they reset/calibrated	7	7	7	7	5 or fewer	0
2021-11-05 09:48:34	7		7	7	5 or fewer	7	7	7	7	7	7	5 or fewer	7		7	7	7		7	7		7		7	7		7	7	7	5 or fewer	7	7	calibrated 28581b00 (not out of calibration). tighten 96341b00, recalibrated	7	7	7	7	7	5 or fewer
2021-11-06 11:36:56	7		7	7	5 or fewer	5 or fewer	7	7	7	7	7	7	7		7	7	7		7	7		7		7	7		7	7	7	7	7	7	2b3edc00 had moist food that could not be taken into feeder. This was fixed and the feeder was recalibrated.	7	7	7	7	7	7
2021-11-07 13:21:50	7		7	7	7	7	7	7	7	7	5 or fewer	7	7		7	7	5 or fewer		7	7		7		7	7		7	7	7	7	7	7	Calibrated 39341b00 twice (not out of calibration. But when pressed reset, the chip flashed and then turned off). Calibrated 537d2f00 twice (not out of calibration).	7	7	7	7	7	7
2021-11-08 07:37:49	7		7	7	7	7	7	7	7	7	5 or fewer	7	7		7	7	5 or fewer		7	7		7		7	7		7	7	7	7	7	7	39341b00 and 537d2f00 are expected to have fewer than 7 feedings due to recalibration yesterday. change battery holder for 96341b00, JC38, recalibrated 2 times at 4:30 pm	7	7	7	7	7	5 or fewer
2021-11-09	5 or fewer		7	7	7	7	7	7	7	7	7	7	7		7	7	7		7	7		7		7	7		7	7	7	7	7	7		7	7	7	7	7	5 or fewer
2021-11-10 10:25:30	5 or fewer		7	5 or fewer	7	7	7	7	7	7	7	7	7		7	7	7		7	7		7		7	7		7	7	7	7	7	7	0d37dc00 and 2836dc00 reset/ recalibrated. All battery feeders = changed battery, recalibrated. All the plug feeders = refilled food	7	7	7	7	7	7
2021-11-11 10:21:30	7		7	7	7	7	7	7	7	7	5 or fewer	7	7		7	7	5 or fewer		7	7		7		7	7		7	7	7	7	7	7	537d2f00 recalibrated. 39341b00 removed because the fish is dead	7	7	7	7	7	7
2021-11-12	7		7	7	7	7	5 or fewer	7	7	7		7	7		7	7	5 or fewer		7	7		7		7	7		7	7	7	7	7	7	2f32dc00 recalibrated.	7	7	7	7	7	7
2021-11-13 11:11:20	7		7	7	7	7	7	7	7	5 or fewer	Animal died on 11/09/21	7	7		7	5 or fewer	7		7	7		7		7	7		7	5 or fewer	7	7	7	7	4743dc00 recalibrated.	7	7	7	5 or fewer	7	7
2021-11-14	7		7	7	7	7	7	7	7	6		7	7		7	5 or fewer	7		7	7		7		7	7		7	5 or fewer	7	7	7	0	F641dc00 and 4743dc00 reset and recalibrated by IG.	7	7	7	5 or fewer	7	7
2021-11-15 10:23:38	7		7	7	7	7	7	7	7	7		7	7		7	7	7		7	7		7		7	7		5 or fewer	7	7	5 or fewer	7	5 or fewer	F641dc00 a problem feeder from 2021 Nov 13, which was reset and recalibrated on 2021 Nov 14. Fewer feedings likely reflect late morning reset. Jing (at 3 PM): calibrated JC22 (a55c6400); replaced JC44 with JC24 (38351b00) and calibrated.	7	7	7	5 or fewer	7	7
2021-11-16 08:38:01	7		7	7	7	7	7	7	5 or fewer	7		7	7		5 or fewer	7	7		7	7		5 or fewer		7	7			5 or fewer	7	6	7	7	8235dc00 reset and recalibrated by IG at 1:00pm. 44b26400 (JC42) and 96341b00 (JC38) calibrated by Jing at 4:52 PM.	7	7	7	was replaced	7	5 or fewer	2
2021-11-17 08:29:42	7		7	7	7	7	7	7	5 or fewer	7		7	7		5 or fewer	7	7		7	7		5 or fewer		7	7		7	7	7	7	7	7	8235dc00 cleaned, reset, and recalibrated by IG at 8:00am; 7b40dc00 reset and recalibrated by IG at 8:00am.	7	7	5 or fewer		7	6	7
2021-11-18 08:38:26	7		7	7	7	7	7	7	5 or fewer	7		7	7		7	7	7		7	7		5 or fewer		7	7		7	7	7	5 or fewer	7	7	8235dc00 replaced with 7b3ede00.	7	7	6		7	7	7
2021-11-19 17:33:27	7		7	7	7	7	7	7	7	7		7	7		7	7	7		7	7		7		7	7		7	7	7	5 or fewer	7	7	b142dc00 fed 3 times, but this is because it was fixed the previous day at 2:00pm	7	7	7		7	7	7
2021-11-20 09:20:42	5 or fewer		5 or fewer	5 or fewer	5 or fewer	5 or fewer	5 or fewer	5 or fewer	5 or fewer	5 or fewer		5 or fewer	5 or fewer		5 or fewer	5 or fewer	5 or fewer		5 or fewer	5 or fewer		5 or fewer		5 or fewer	5 or fewer		5 or fewer	5 or fewer	5 or fewer	5 or fewer	5 or fewer	5 or fewer	All feeders fed 0 times.	5 or fewer	5 or fewer	5 or fewer		5 or fewer	5 or fewer	5 or fewer
2021-11-21 09:13:49	7		7	7	7	7	7	7	7	7		7			7	7	7		7	7		7		7	7			5 or fewer	5 or fewer	7	7	7	Jing (11:12am): tighten screws, calibrated a7691000 . Emma (2:15pm) reset and recalibrated and tightened ab39dc00	7	7	7		7	7	7
2021-11-22 08:58:56	7		7	7		7	7	7	7	7		7			7		7		7					7	7			6	7	5 or fewer	7	7	Note: 7b3ede00 has not been on this Google sheet since mid-last week, but has been feeding perfectly. 7b40dc00 reset and reclibrated by IG at noon. b142dc00 reset and recalibrated by EC (2PM)	7	7	5 or fewer		7		7
2021-11-23 11:55:35	7		7	7		7	7	7	7	7		7			7		7		7					7	7			7	7	5 or fewer	7	7	b142dc00 likely missed feedings because of time it was fixed (had issues previous day). 2836dc00/EC12 taken off today as fish died. 7b3ede00 still feeding all 7 times.	7	7	7		7		7
2021-11-24 12:17:31	7		7			7	7	7	7	7		7			7		7		7					7	7			7	7	7	7	7	7836de00 reset and recalibrated at noon by IG.	5 or fewer	7	7		7		7
2021-11-27 09:47:19	7		7			7	7	5 or fewer	7	7		7			7		7		7					7	7			5 or fewer	7	7	7	7		7	7	5 or fewer		7		7	7
2021-11-28 12:35:54	7		7			7	5 or fewer	7	5 or fewer	7		7			7		7		7					7	7			7	7	7	7	7	2f32dc00 reset and recalibrated by IG ~9am. JC (1 pm): calibrated a7691000, 305b1b00	7	7			7		7	7
2021-11-29 08:41:29	7		7			7	5 or fewer	7	7	7		7			7		7		7					7	7			7	7	7	7	7	7b3ede00 reset and recalibrated. 2f32dc00 may have fed fewer times due to time fixed previous day, so no action taken.	7	7			7		7	5 or fewer
2021-11-30 11:19:23	7		7			7	7	7	7	7		7			7		7		5 or fewer					7	7			5 or fewer	7	5 or fewer	7	7	6441dc00 reset and recalibrated by IG at ~8am. 7b3ede00 not adjusted - 6 feedings might reflect time feeder was fixed previous day. JC (4:30pm): change battery hder and battery for a7691000.	7	7			7		7	6
2021-12-02 16:01:46	7		7				7	7	7	7		7			7		7		7					7	7				7	7	5 or fewer	7	All feeders were reset and recalibrated by JC Dec 2 ~4:00pm.	7	7			5 or fewer		7	7
2021-12-04 13:42:43	7		7			7	7	7	7	7		7			7		7		7					7	7				7	7	7	7	Log submitted one day late for 2021 Dec 2.	7	7			5 or fewer		7	7
2021-12-04 13:49:28	7		7			7	7	7	7	7		7			7		7		5 or fewer					7	7				7	7	7	7	IG reset and recalibrated eb591b00 and 6441dc00 ~1:00pm	7	7			5 or fewer			7
2021-12-05 13:16:46	7		7			5 or fewer	7	7	7	7		7			7		7		5 or fewer					7	7				7	7	7	7	6441 likely fed fewer times due to time of repair previous day. 2b3edc00 reset and recalibrated by IG ~12:30pm.	7				7			7
2021-12-06 19:02:30	7		7			5 or fewer	7	7	7	7		7			7		7		7					7	7				7	7	7	7	7b3ede00 reset and recalibrated ~7:30am by IG. 2b3edc00 feeding likely reflective of when it was fixed yesterday.	7				7			5 or fewer
2021-12-07 07:59:39	5 or fewer		5 or fewer			5 or fewer	5 or fewer	5 or fewer	5 or fewer	5 or fewer		5 or fewer			5 or fewer		5 or fewer		5 or fewer					5 or fewer	5 or fewer				5 or fewer	5 or fewer	5 or fewer	5 or fewer		5 or fewer				5 or fewer			5 or fewer
12/9/2021 7:37:13 (back-logged for 12/8/2021)	7		7			7	7	7	5 or fewer	7		7			7		7		5 or fewer					7	7				7	5 or fewer	7		6441 reset and recalibrated ~9:00am by IG. b124 and 313c reset and recalibrated by EC in afternoon ~3PM	7				5 or fewer			7
2021-12-09 10:54:20	7		7			7		7	5 or fewer	7		7			7		7		7					7	7				7	5 or fewer	7			7				7			7
2021-12-10 09:03:21	7		7			7		5 or fewer	7	7		7			7		7		7					7	7				7	7	7		305b1b00 reset and recalibrated by IG at 8am.	7				7			7
12/11/21 - manual backlog	7		7			7		7	7	7							7		7					7	7				7	7	7			7							7
2021-12-13 07:46:04	7		7			7		6	7	7							7		7					7	7				7	7	7		305b1b00 6 feedings due to time of fixing previous day.	7							7
2021-12-14 09:25:03	7		7			7		7	7	7							7		7					7	7				7	7	7			7							7
2021-12-15 09:45:00	7		7			7		7	7	7							7		7					7	7				7	5 or fewer	7		Feeder b142dc00 reset and recalibrated by IG at ~8am. EC also reset and recalibrated it at 545Pm (didn't notice IG note)	7							7
2021-12-16 11:27:42	7		7			6		7		7							6		7					6	5 or fewer				7	5 or fewer	7		IG fixed all feeders with less than 6 feedings ~11:15	6							7
2021-12-17 11:18:54	7		7			7		7		5 or fewer							7		7					7	5 or fewer				7	5 or fewer	7		Imperfect feeders likely reflect time of their reset/recalibration previous day ~11:30. Not fixed today.	7							7
2021-12-21 11:56:55	7		7			5 or fewer		5 or fewer		7							7		7					7	5 or fewer				7	5 or fewer	5 or fewer		Jing recalibrated a05a1b00; JC18 at 11:30 - 11:45 AM.	7							7
2021-12-24 14:16:59	7		7							7							7		7					5 or fewer	7				7				Jing recalibrated 8f36de00 (small hole is clogged) at 2 PM.	7							7
2021-12-25 13:29:22	7		7							7							7		7					5 or fewer	7				7				8f36de00 was calibrated at 2 pm yesterday, so 3 feedings were expected.	7							7
2021-12-26 13:10:59	7		7							7							7		7					7	7				7					7							7
2021-12-27 10:42:17	7		7							7							7		7					7	7				7					7							7
2021-12-29 13:33:34	7		7							7							7		7					7	7				7					7							7
2021-12-30 10:53:12	7		7							7							7		7					7	7				7				Food clogged for 7b3ede00. Jing cleaned the device and calibrated at 10:50 am.	7							5 or fewer
2021-12-31 14:24:27	7		7							5 or fewer							7		7					7	7				7				7b3ede00 is expected to feed 5 times. 38681000 recalibrated at 2:24 pm	7							5 or fewer
2022-01-04 10:06:45	7		7							7							7		5 or fewer					7	7								6441dc00 reset and recalibrated ~8am by IG.	7							7
2022-01-05 08:55:10	7		7							7							7		5 or fewer					7	7								6441dc00 5 feedings likely reflects time of fixing yesterday.	7							7
2022-01-06 14:00:06	7		7							7							7		7					7	7									7							7
2022-01-07 09:26:09	7		7							7							7		7					7	7									7							7
2022-01-08 11:25:20	7		7							7							7		7					7	7									7							7
2022-01-10 12:24:44	7		7							7							7		7					7	7									7							7
2022-01-11 09:55:10	7		7							7							7		7					7	7									7
2022-01-12 16:47:47	7		7							7							7		7					7	7
2022-01-13 12:24:36	7		7							7							7		7					7	7									7
2022-01-14 08:55:40	7		7							7							7		7					7	7
2022-01-15 17:00:55	7		7							7							7		7					7	7									7
2022-01-16 10:21:49	5 or fewer		7							7							7		7					7	7								0d37dc00 was not fixed as fish was found dead.	7
2022-01-17 08:41:25			7							7							7		7					7	7									7
2022-01-19 07:46:12	5 or fewer		5 or fewer							7														7	7								0d37dc00 and 233dc00 did not feed, but this is likely due to the feeder being disconnected before atlas collection.	7
2022-01-20 08:29:45			7							7														5 or fewer	7								8f36de00 did not feed. Food unclogged and feeder reset by IG at 7:45am.	7
2022-01-21 08:21:32			7							7														6	7									7
2022-01-22 08:45:07			5 or fewer																					7	7								2333dc00 had battery wires unplugged - reset.	7
2022-01-23 10:10:57			6																					7	7									7
2022-01-24 09:38:21			7																					7	7									7
2022-01-25 08:38:29			7																					7	7									7
2022-01-26 09:40:26			7																					7	7									7
2022-01-27 08:34:53			7																					5 or fewer	7								8f36de00 fed 0 times. Reset and recalibrated at 8:00am by IG.	7
2022-01-28 10:35:45			7																					6	7									7
1/29/2022 - manual backlog			7																					7	7
2022-01-30 11:01:17			7																					7	7									7
2022-01-31 09:20:50			7																					7	7									7
2022-02-01 07:33:31			7																					7	7								7836dc00 feeder found by monitor - fish must have died and was found by Rishad or Natalie.	5 or fewer
2022-02-02 08:10:53			6																						6								6 feedings likely reflects power outage. Nothing reset or recalibrated.
2/3/2022 - manual backlog			7																						7
2/4/2022 - manual backlog			7																						7
2/5/2022 - manual backlog			7																						7
2022-02-06 12:57:31			7																						7
2022-02-07 11:34:32			7																						7
1/9/2022 - manual backlog	7		7							7							7		7					7	7									7							7
12/28/2021 - manual backlog	7		7							7							7		7					7	7				7					7							7
1/2/2022 - manual backlog	7		7							7							7		7					7	7				7					7							7

### Sheet: Cohort1_PrismInput
Animal ID	sex	Age at Death	Female	Male
J_1B_10	F	61	1				1 =death
JP_1B_7	F	61	1				0=censor
J_1B_17	F	64	1
J_1A_23	F	73	1
P_1B_5	F	74	1
J_1A_19	F	76	1
JP_1B_2	F	80	1
J_1A_16	F	86	1
J_1A_9	F	90	1
J_1A_7	F	91	1
P_1B_6	F	91	1
J_1A_15	F	93	1
P_1A_11	F	94	1
P_1B_7	F	95	1
J_1A_3	F	100	1
JP_1B_4	F	115	1
J_1B_3	M	61		1
JP_1B_6	M	61		1
J_1A_11	M	62		1
JP_1B_5	M	65		1
J_1B_15	M	72		1
J_1A_10	M	73		1
P_1A_13	M	77		1
J_1A_20	M	85		1
P_1A_14	M	87		1
J_1A_18	M	93		1
J_1A_21	M	93		1
J_1B_16	M	94		1
J_1B_1	M	95		1
J_1B_9	M	96		1
P_1A_7	M	118		1
J_1A_5	M	124		1
J_1A_12	M	130		1
P_1A_5	M	136		1
J_1A_2	M	145		1
P_1A_16	M	146		1
J_1B_19	M	168		1
J_1B_8	M	183		1
			16	22

### Sheet: Cohort2
Animal ID	Cohort	Sex	Exclude (1)	Censor (1)	Sacrifice Date	Euthanasia Date	Death date	Age at Death	Lifespan (1)	Date Upgraded to 2.8L	2.8 L Rack Spot	Hatch Alias	Parent IDs (Male x Females)	Raiser	Crossed/Collected	Coconut Fiber Date	Hatch Date	Notes
D_06	2	F	1		2022-05-05		2022-05-05	52		2022-04-13	R9_2	D	IG3B	IG	2022-02-05	2022-02-20	2022-03-14	had gill defect, but no longer
D_14	2	F	1		2022-05-05		2022-05-05	52		2022-04-13	R8_5	D	IG3B	IG	2022-02-05	2022-02-20	2022-03-14
E_01	2	M	1		2022-05-05		2022-05-05	52		2022-04-13	R6_8	E	IG1B	IG	2022-02-05	2022-02-20	2022-03-14	singly housed
H_02	2	M	1		2022-05-05		2022-05-05	52		2022-04-13	R5_9	H (D+H)	EC2A	JC	2022-02-07	2022-02-22	2022-03-14
D_08	2	F					2022-05-07	54	1	2022-04-13	R6_9	D	IG3B	IG	2022-02-05	2022-02-20	2022-03-14
K_04	2	M					2022-05-08	55	1	2022-04-13	R5_7	K	JC2B	EC	2022-02-10	2022-02-24	2022-03-14
G_01	2	M					2022-05-11	58	1	2022-04-13	R5_3	G (1E, 1F, 2G)	IG2A	JC	2022-02-14	2022-03-02	2022-03-14
D_07	2	M					2022-05-12	59	1	2022-04-13	R3_11	D	IG3B	IG	2022-02-05	2022-02-20	2022-03-14
E_05	2	M					2022-05-14	61	1	2022-04-13	R6_5	E	IG1B	IG	2022-02-05	2022-02-20	2022-03-14
D_13	2	F					2022-05-15	62	1	2022-04-13	R4_2	D	IG3B	IG	2022-02-05	2022-02-20	2022-03-14
B_03	2	M					2022-05-18	65	1	2022-04-13	R4_8	B	EC1A	JC	2022-02-07	2022-02-22	2022-03-14
E_06	2	M					2022-05-19	66	1	2022-04-13	R9_12	E	IG1B	IG	2022-02-05	2022-02-20	2022-03-14
B_05	2	M					2022-05-22	69	1	2022-04-13	R3_1	B	EC1A	JC	2022-02-07	2022-02-22	2022-03-14
A_18	2	F					2022-05-23	70	1	2022-04-13	R2_2	A	JC3B	IG	2022-02-05	2022-02-20	2022-03-14
L_01	2	F					2022-05-25	72	1	2022-04-13	R1_5	L	EC1B	IG	2022-02-05	2022-02-20	2022-03-14
L_02	2	F					2022-05-26	73	1	2022-04-13	R8_1	L	EC1B	IG	2022-02-05	2022-02-20	2022-03-14
A_19	2	F	1	1		Natural_death	2022-05-26	73		2022-04-13	R9_5	A	JC3B	IG	2022-02-05	2022-02-20	2022-03-14	gill issue
E_08	2	F					2022-05-27	74	1	2022-04-13	R7_4	E	IG1B	IG	2022-02-05	2022-02-20	2022-03-14
G_02	2	M					2022-05-29	76	1	2022-04-13	R9_8	G (1E, 1F, 2G)	IG2A	JC	2022-02-14	2022-03-02	2022-03-14
G_03	2	M					2022-05-29	76	1	2022-04-13	R2_9	G (1E, 1F, 2G)	IG2A	JC	2022-02-14	2022-03-02	2022-03-14
A_16	2	F					2022-05-30	77	1	2022-04-13	R3_7	A	JC3B	IG	2022-02-05	2022-02-20	2022-03-14
J_03	2	M					2022-05-30	77	1	2022-04-13	R3_2	J		EC	2022-02-10	2022-02-24	2022-03-14
F_01	2	M					2022-05-30	77	1	2022-04-13	R9_11	F	IG2A	JC	2022-02-07	2022-02-22	2022-03-14
D_03	2	M					2022-05-30	77	1	2022-04-13	R8_12	D	IG3B	IG	2022-02-05	2022-02-20	2022-03-14
J_06	2	F					2022-05-31	78	1	2022-04-13	R6_11	J		EC	2022-02-10	2022-02-24	2022-03-14
I_06	2	F	1		2022-05-31		2022-05-31	78		2022-04-13	R9_10	I	IG1A	JC	2022-02-07	2022-02-22	2022-03-14
E_02	2	F	1		2022-05-31		2022-05-31	78		2022-04-13	R9_6	E	IG1B	IG	2022-02-05	2022-02-20	2022-03-14
A_17	2	M	1		2022-05-31		2022-05-31	78		2022-04-13	R6_3	A	JC3B	IG	2022-02-05	2022-02-20	2022-03-14	single
A_01	2	M	1		2022-05-31		2022-05-31	78		2022-04-13	R3_10	A	JC3B	IG	2022-02-05	2022-02-20	2022-03-14
G_04	2	F					2022-06-03	81		2022-04-13	R4_4	G (1E, 1F, 2G)	IG2A	JC	2022-02-14	2022-03-02	2022-03-14
A_09	2	F	1	1		Natural_death	2022-06-03	81		2022-04-13	R5_10	A	JC3B	IG	2022-02-05	2022-02-20	2022-03-14	gill issue
A_02	2	M	1	1		Natural_death	2022-06-04	82		2022-04-13	R1_8	A	JC3B	IG	2022-02-05	2022-02-20	2022-03-14	gill issue
L_04	2	F					2022-06-06	84		2022-04-13	R8_8	L	EC1B	IG	2022-02-05	2022-02-20	2022-03-14
F_06	2	F					2022-06-08	86		2022-04-13	R1_7	F	IG2A	JC	2022-02-07	2022-02-22	2022-03-14	had gill defect, but no longer
D_11	2	F					2022-06-10	88	1	2022-04-13	R8_9	D	IG3B	IG	2022-02-05	2022-02-20	2022-03-14
K_03	2	M	1	1		Natural_death	2022-06-10	88		2022-04-13	R2_7	K	JC2B	EC	2022-02-10	2022-02-24	2022-03-14	gill issue
B_08	2	M					2022-06-11	89	1	2022-04-13	R3_3	B (B/D)	EC1A	JC	2022-02-07	2022-02-22	2022-03-14
I_01	2	F					2022-06-13	91	1	2022-04-13	R1_4	I	IG1A	JC	2022-02-07	2022-02-22	2022-03-14
J_02	2	F	1	1		Natural_death	2022-06-13	91		2022-04-13	R9_1	J		EC	2022-02-10	2022-02-24	2022-03-14	belly slider
I_02	2	F	1	1		Natural_death	2022-06-13	91		2022-04-13	R7_11	I	IG1A	JC	2022-02-07	2022-02-22	2022-03-14	gill issue
A_07	2	M					2022-06-13	91	1	2022-04-13	R1_10	A	JC3B	IG	2022-02-05	2022-02-20	2022-03-14
B_07	2	M					2022-06-15	93	1	2022-04-13	R7_5	B	EC1A	JC	2022-02-07	2022-02-22	2022-03-14
D_10	2	M					2022-06-16	94	1	2022-04-13	R2_11	D	IG3B	IG	2022-02-05	2022-02-20	2022-03-14
F_07	2	F					2022-06-20	98	1	2022-04-13	R2_3	F	IG2A	JC	2022-02-07	2022-02-22	2022-03-14
A_03	2	M					2022-06-20	98	1	2022-04-13	R3_6	A	JC3B	IG	2022-02-05	2022-02-20	2022-03-14
A_15	2	M					2022-06-20	98	1	2022-04-13	R2_4	A	JC3B	IG	2022-02-05	2022-02-20	2022-03-14
A_06	2	F	1		2022-06-24		2022-06-24	102		2022-04-13	R2_12	A	JC3B	IG	2022-02-05	2022-02-20	2022-03-14	had gill defect, but no longer
J_05	2	F	1		2022-06-24		2022-06-24	102		2022-04-13	R5_2	J		EC	2022-02-10	2022-02-24	2022-03-14
F_05	2	M	1		2022-06-24		2022-06-24	102		2022-04-13	R6_4	F	IG2A	JC	2022-02-07	2022-02-22	2022-03-14	singly housed
E_04	2	M	1		2022-06-24		2022-06-24	102		2022-04-13	R8_10	E	IG1B	IG	2022-02-05	2022-02-20	2022-03-14
J_11	2	M					2022-06-25	103	1	2022-04-13	R2_6	J		EC	2022-02-10	2022-02-24	2022-03-14
A_08	2	F					2022-06-26	104	1	2022-04-13	R6_2	A	JC3B	IG	2022-02-05	2022-02-20	2022-03-14
A_12	2	F					2022-06-26	104	1	2022-04-13	R7_12	A	JC3B	IG	2022-02-05	2022-02-20	2022-03-14
L_03	2	F	1	1		Natural_death	2022-06-26	104		2022-04-13	R7_10	L	EC1B	IG	2022-02-05	2022-02-20	2022-03-14	gill issue
K_01	2	M					2022-06-27	105	1	2022-04-13	R4_1	K	JC2B	EC	2022-02-10	2022-02-24	2022-03-14
E_09	2	F					2022-06-28	106		2022-04-13	R7_8	E	IG1B	IG	2022-02-05	2022-02-20	2022-03-14
H_01	2	M					2022-06-29	107	1	2022-04-13	R1_3	H	EC2A	JC	2022-02-07	2022-02-22	2022-03-14
K_08	2	F					2022-06-30	108	1	2022-04-13	R8_4	K	JC2B	EC	2022-02-10	2022-02-24	2022-03-14
B_04	2	M					2022-06-30	108	1	2022-04-13	R1_9	B	EC1A	JC	2022-02-07	2022-02-22	2022-03-14
D_02	2	F					2022-07-03	111	1	2022-04-13	R1_11	D	IG3B	IG	2022-02-05	2022-02-20	2022-03-14
F_04	2	F					2022-07-04	112	1	2022-04-13	R7_9	F	IG2A	JC	2022-02-07	2022-02-22	2022-03-14
D_09	2	F					2022-07-04	112	1	2022-04-13	R6_6	D	IG3B	IG	2022-02-05	2022-02-20	2022-03-14
K_07	2	F					2022-07-09	117	1	2022-04-13	R5_6	K	JC2B	EC	2022-02-10	2022-02-24	2022-03-14
C_02	2	F					2022-07-18	126	1	2022-04-13	R1_12	C	IG3B	EC	2022-02-10	2022-02-24	2022-03-14
D_04	2	F					2022-07-18	126		2022-04-13	R8_11	D	IG3B	IG	2022-02-05	2022-02-20	2022-03-14	had gill defect, but no longer
J_10	2	F	1	1		Natural_death	2022-07-21	129		2022-04-13	R3_5	J		EC	2022-02-10	2022-02-24	2022-03-14	belly slider, small
K_02	2	F					2022-07-22	130		2022-04-13	R3_4	K	JC2B	EC	2022-02-10	2022-02-24	2022-03-14
I_05	2	F	1		2022-07-26		2022-07-26	134		2022-04-13	R5_1	I	IG1A	JC	2022-02-07	2022-02-22	2022-03-14
C_04	2	F	1		2022-07-26		2022-07-26	134		2022-04-13	R5_5	C	IG3B	EC	2022-02-10	2022-02-24	2022-03-14
D_12	2	M	1		2022-07-26		2022-07-26	134		2022-04-13	R5_12	D	IG3B	IG	2022-02-05	2022-02-20	2022-03-14	single, dead fish
B_01	2	M	1		2022-07-26		2022-07-26	134		2022-04-13	R4_5	B	EC1A	JC	2022-02-07	2022-02-22	2022-03-14
B_02	2	M					2022-07-29	137		2022-04-13	R5_4	B	EC1A	JC	2022-02-07	2022-02-22	2022-03-14
K_05	2	M					2022-08-05	144		2022-04-13	R6_1	K	JC2B	EC	2022-02-10	2022-02-24	2022-03-14
J_09	2	F	1		2022-08-16		2022-08-16	155		2022-04-13	R5_8	J		EC	2022-02-10	2022-02-24	2022-03-14
C_01	2	F	1		2022-08-16		2022-08-16	155		2022-04-13	R9_7	C	IG3B	EC	2022-02-10	2022-02-24	2022-03-14
I_04	2	M					2022-08-19	158	1	2022-04-13	R7_1	I	IG1A	JC	2022-02-07	2022-02-22	2022-03-14
I_07	2	M					2022-08-19	158		2022-04-13	R7_2	I	IG1A	JC	2022-02-07	2022-02-22	2022-03-14
I_03	2	M	1		2022-08-23		2022-08-23	162		2022-04-13	R4_6	I	IG1A	JC	2022-02-07	2022-02-22	2022-03-14	singly housed
J_04	2	M	1		2022-08-23		2022-08-23	162		2022-04-13	R7_6	J		EC	2022-02-10	2022-02-24	2022-03-14
D_05	2	M	1		2022-08-23		2022-08-23	162		2022-04-13	R4_7	D	IG3B	IG	2022-02-05	2022-02-20	2022-03-14
C_03	2	M	1		2022-08-23		2022-08-23	162		2022-04-13	R9_9	C	IG3B	EC	2022-02-10	2022-02-24	2022-03-14
A_11	2	M					2022-09-26	196		2022-04-13	R2_10	A	JC3B	IG	2022-02-05	2022-02-20	2022-03-14
A_05	2	M					2022-09-28	198		2022-04-13	R2_8	A	JC3B	IG	2022-02-05	2022-02-20	2022-03-14
K_06	2	M					2022-10-23	223		2022-04-13	R2_1	K	JC2B	EC	2022-02-10	2022-02-24	2022-03-14
J_08	2	M					2022-10-27	227		2022-04-13	R4_3	J		EC	2022-02-10	2022-02-24	2022-03-14
E_03	2	M					2023-01-12	304		2022-04-13	R4_9	E	IG1B	IG	2022-02-05	2022-02-20	2022-03-14
A_13	2	F	1	1		Natural_death	?			2022-04-13	R1_1	A	JC3B	IG	2022-02-05	2022-02-20	2022-03-14	belly slider
A_10	2	F	1	1		Natural_death	?			2022-04-13	R8_3	A	JC3B	IG	2022-02-05	2022-02-20	2022-03-14	gill issue
A_14	2	M	1	1		Natural_death	?			2022-04-13	R1_2	A	JC3B	IG	2022-02-05	2022-02-20	2022-03-14	gill issue
A_04	2	?	1	1		Natural_death	?			2022-04-13	R4_10	A	JC3B	IG	2022-02-05	2022-02-20	2022-03-14	belly slider
J_01	2	?	1	1		Natural_death	?			2022-04-13	R3_8	J		EC	2022-02-10	2022-02-24	2022-03-14	dead or missing
B_06	2	?	1	1		Natural_death	?			2022-04-13	R8_6	B	EC1A	JC	2022-02-07	2022-02-22	2022-03-14	dead or missing
B_09	2	?	1	1		Natural_death	?			2022-04-13	R2_5	B (B/D)	EC1A	JC	2022-02-07	2022-02-22	2022-03-14	dead or missing
E_07	2	F	1	1		Natural_death	?			2022-04-13	R3_12	E	IG1B	IG	2022-02-05	2022-02-20	2022-03-14	belly slider
J_07	2	F	1	1		Natural_death	?			2022-04-13	R6_7	J		EC	2022-02-10	2022-02-24	2022-03-14	gil lissue
F_02	2	F	1	1		Natural_death	?			2022-04-13	R9_4	F	IG2A	JC	2022-02-07	2022-02-22	2022-03-14	gill issue
D_01	2	F	1	1		Natural_death	?			2022-04-13	R1_6	D	IG3B	IG	2022-02-05	2022-02-20	2022-03-14	gill issue
J_12	2	M	1				?			2022-04-13	R5_11	J		EC	2022-02-10	2022-02-24	2022-03-14	dead or missing
F_03	2	M	1	1		Natural_death	?			2022-04-13	R7_7	F	IG2A	JC	2022-02-07	2022-02-22	2022-03-14	gill issue

### Sheet: Cohort2_PrismInput
Animal ID	Sex	Age at Death	Female	Male
D_08	F	54	1				1 =death
D_13	F	62	1				0=censor
A_18	F	70	1
L_01	F	72	1
L_02	F	73	1
E_08	F	74	1
A_16	F	77	1
J_06	F	78	1
G_04	F	81	1
L_04	F	84	1
F_06	F	86	1
D_11	F	88	1
I_01	F	91	1
F_07	F	98	1
A_08	F	104	1
A_12	F	104	1
E_09	F	106	1
K_08	F	108	1
D_02	F	111	1
F_04	F	112	1
D_09	F	112	1
K_07	F	117	1
C_02	F	126	1
D_04	F	126	1
K_02	F	130	1
K_04	M	55		1
G_01	M	58		1
D_07	M	59		1
E_05	M	61		1
B_03	M	65		1
E_06	M	66		1
B_05	M	69		1
G_02	M	76		1
G_03	M	76		1
J_03	M	77		1
F_01	M	77		1
D_03	M	77		1
B_08	M	89		1
A_07	M	91		1
B_07	M	93		1
D_10	M	94		1
A_03	M	98		1
A_15	M	98		1
J_11	M	103		1
K_01	M	105		1
H_01	M	107		1
B_04	M	108		1
B_02	M	137		1
K_05	M	144		1
I_04	M	158		1
I_07	M	158		1
A_11	M	196		1
A_05	M	198		1
K_06	M	223		1
J_08	M	227		1
E_03	M	304		1
			25	31
