## Supplementary material for "Multi-tissue transcriptomic aging atlas reveals predictive aging biomarkers in the killifish": Submission_Files_250120: SupFile_6_CorrGenes_Sharedacrosstissues.xlsx

### Sheet: README
This Excel file contains the age-associated genes that are shared amongst 5 or more and 6 or more tissues.
Table	Tab name	Description
6a	Pos_Corr 6	These are the genes shared across 6 or more tissues and are positively correlated with age (rho > 0.5). For a given tissue, 0 indicates a gene is does not meet the cutoff of rho > 0.5, and 1 indicates that it does.
6b	Neg_Corr 6	These are the genes shared across 6 or more tissues and are negatively correlated with age (rho < -0.5). For a given tissue, 0 indicates a gene is does not meet the cutoff of rho < -0.5, and 1 indicates that it does.
6c	Pos_Corr 5	These are the genes shared across 5 or more tissues and are positively correlated with age (rho > 0.5). For a given tissue, 0 indicates a gene is does not meet the cutoff of rho > 0.5, and 1 indicates that it does. These genes were used for Hypergeometric GO analysis.
6d	Neg_Corr 5	These are the genes shared across 5 or more tissues and are negatively correlated with age (rho < -0.5). For a given tissue, 0 indicates a gene is does not meet the cutoff of rho < -0.5, and 1 indicates that it does. These genes were used for Hypergeometric GO analysis.

### Sheet: Pos_Corr 6
	Gut	Bone	Kidney	SpinalCord	Muscle	Heart	Skin	Spleen	Gonad	Brain	Liver	Fat	Eye	tissue.overlap
LOC107373777	1	0	1	1	1	1	1	0	1	1	1	0	1	10
LOC107387685	1	1	0	1	1	0	1	0	0	1	0	0	0	6
calcoco2	0	1	0	1	1	0	1	0	0	1	0	0	1	6
ezh1	0	1	0	1	1	0	0	0	0	1	0	1	1	6
ing5	0	1	0	1	1	1	1	0	0	1	0	1	1	8
LOC107372890	0	1	1	1	1	1	1	1	0	1	0	0	1	9
LOC107372912	0	1	1	1	1	1	1	1	1	1	0	1	0	10
LOC107373487	0	1	0	1	1	0	1	0	0	1	0	0	1	6
LOC107373513	0	1	1	1	0	0	0	0	0	1	1	0	1	6
LOC107376332	0	1	1	1	1	1	1	0	0	1	1	1	1	10
LOC107378023	0	1	0	1	1	1	0	0	0	1	0	1	1	7
LOC107378024	0	1	0	1	1	1	0	0	0	1	0	0	1	6
LOC107379152	0	1	1	1	1	0	0	0	0	1	0	1	0	6
LOC107382703	0	1	0	1	1	0	0	0	0	1	1	0	1	6
LOC107372615	0	0	1	1	0	1	0	0	1	0	1	1	0	6
LOC107372627	0	0	1	0	1	1	0	0	0	0	1	1	1	6
LOC107372776	0	0	1	1	1	1	1	0	0	0	0	0	1	6
LOC107382421	0	0	1	1	0	0	0	0	1	1	1	1	0	6
LOC107393027	0	0	1	1	1	0	0	0	0	1	1	1	0	6
LOC107372504	0	0	0	1	1	1	1	0	1	1	0	1	1	8
LOC107376533	0	0	0	1	1	1	1	0	0	1	1	1	0	7
map3k15	0	0	0	0	1	1	1	1	0	0	0	1	1	6

### Sheet: Neg_Corr 6
	Gut	Bone	Kidney	SpinalCord	Muscle	Heart	Skin	Spleen	Gonad	Brain	Liver	Fat	Eye	tissue.overlap
col16a1	1	1	0	1	1	0	1	0	0	0	0	1	0	6
col1a2	1	1	0	1	1	1	1	0	0	1	1	1	0	9
fstl1	1	1	0	1	1	0	1	1	0	1	0	0	0	7
LOC107380370	1	0	1	1	1	1	1	0	0	1	0	0	0	7
LOC107383282	1	1	0	1	1	1	1	1	0	1	0	1	0	9
LOC107387006	1	1	0	1	1	0	1	0	0	0	0	1	1	7
LOC107387680	1	1	0	1	1	1	1	0	0	0	1	1	0	8
LOC107388660	1	0	0	1	1	1	1	0	1	0	0	0	0	6
LOC107390237	1	1	0	1	1	0	1	0	0	1	0	0	0	6
LOC107391613	1	1	0	1	1	1	1	0	0	1	1	1	0	9
mfap2	1	1	1	1	1	1	1	0	0	1	0	0	0	8
sparc	1	0	0	1	1	1	1	0	0	0	0	0	1	6
wfdc1	1	0	1	1	1	0	1	0	0	0	0	0	1	6
ing4	0	1	0	1	1	0	1	1	0	0	0	0	1	6
LOC107385621	0	1	0	1	1	1	0	1	0	0	0	1	0	6
LOC107386331	0	1	0	1	1	0	1	0	0	1	0	0	1	6
LOC107387002	0	1	1	1	1	1	1	1	0	1	0	0	0	8
smc4	0	1	0	1	1	1	1	1	0	1	1	0	0	8
tdg	0	1	0	1	1	1	1	0	0	1	0	0	0	6
gamt	0	0	1	1	0	1	1	0	0	0	0	1	1	6
hmga1	0	0	1	1	1	1	0	1	0	1	0	1	0	7
marcks	0	0	1	1	1	0	1	1	0	1	0	0	1	7
ahcy	0	0	0	1	1	1	0	0	0	1	0	1	1	6
LOC107386217	0	0	0	1	1	1	1	0	0	1	0	0	1	6
LOC107384539	0	0	0	0	1	1	1	0	0	1	1	0	1	6

### Sheet: Pos_Corr 5
	Gut	Bone	Kidney	SpinalCord	Muscle	Heart	Skin	Spleen	Gonad	Brain	Liver	Fat	Eye	tissue.overlap
acp7	1	0	0	1	0	0	0	1	0	1	0	0	1	5
LOC107373777	1	0	1	1	1	1	1	0	1	1	1	0	1	10
LOC107387685	1	1	0	1	1	0	1	0	0	1	0	0	0	6
LOC107391655	1	0	1	0	0	1	1	1	0	0	0	0	0	5
vldlr	1	1	0	0	1	0	0	1	0	0	1	0	0	5
calcoco2	0	1	0	1	1	0	1	0	0	1	0	0	1	6
ezh1	0	1	0	1	1	0	0	0	0	1	0	1	1	6
ing5	0	1	0	1	1	1	1	0	0	1	0	1	1	8
LOC107372880	0	1	0	1	1	0	1	0	0	1	0	0	0	5
LOC107372890	0	1	1	1	1	1	1	1	0	1	0	0	1	9
LOC107372912	0	1	1	1	1	1	1	1	1	1	0	1	0	10
LOC107373487	0	1	0	1	1	0	1	0	0	1	0	0	1	6
LOC107373513	0	1	1	1	0	0	0	0	0	1	1	0	1	6
LOC107376266	0	1	0	1	1	1	0	0	0	1	0	0	0	5
LOC107376332	0	1	1	1	1	1	1	0	0	1	1	1	1	10
LOC107377160	0	1	1	0	0	1	1	0	1	0	0	0	0	5
LOC107378023	0	1	0	1	1	1	0	0	0	1	0	1	1	7
LOC107378024	0	1	0	1	1	1	0	0	0	1	0	0	1	6
LOC107379152	0	1	1	1	1	0	0	0	0	1	0	1	0	6
LOC107382703	0	1	0	1	1	0	0	0	0	1	1	0	1	6
LOC107387485	0	1	0	1	0	0	0	0	0	1	1	1	0	5
psmf1	0	1	0	0	1	0	1	0	0	1	0	1	0	5
LOC107372615	0	0	1	1	0	1	0	0	1	0	1	1	0	6
LOC107372627	0	0	1	0	1	1	0	0	0	0	1	1	1	6
LOC107372776	0	0	1	1	1	1	1	0	0	0	0	0	1	6
LOC107374900	0	0	1	1	0	1	0	0	0	1	0	0	1	5
LOC107382421	0	0	1	1	0	0	0	0	1	1	1	1	0	6
LOC107393027	0	0	1	1	1	0	0	0	0	1	1	1	0	6
LOC107372504	0	0	0	1	1	1	1	0	1	1	0	1	1	8
LOC107372920	0	0	0	1	1	0	0	0	0	1	1	1	0	5
LOC107376533	0	0	0	1	1	1	1	0	0	1	1	1	0	7
LOC107380031	0	0	0	1	1	0	0	0	0	1	0	1	1	5
LOC107397256	0	0	0	1	0	1	1	0	1	0	0	1	0	5
parp9	0	0	0	1	0	0	1	0	0	1	0	1	1	5
pros1	0	0	0	1	0	0	0	0	1	1	0	1	1	5
sepp1	0	0	0	1	1	0	1	0	0	1	0	0	1	5
map3k15	0	0	0	0	1	1	1	1	0	0	0	1	1	6
myoc	0	0	0	0	1	1	1	0	0	0	0	1	1	5

### Sheet: Neg_Corr 5
	Gut	Bone	Kidney	SpinalCord	Muscle	Heart	Skin	Spleen	Gonad	Brain	Liver	Fat	Eye	tissue.overlap
col16a1	1	1	0	1	1	0	1	0	0	0	0	1	0	6
col1a2	1	1	0	1	1	1	1	0	0	1	1	1	0	9
col6a1	1	1	1	0	1	0	1	0	0	0	0	0	0	5
col6a2	1	1	1	0	1	0	1	0	0	0	0	0	0	5
e2f3	1	0	0	0	0	1	0	0	0	1	1	1	0	5
fbn1	1	1	1	0	1	0	1	0	0	0	0	0	0	5
fstl1	1	1	0	1	1	0	1	1	0	1	0	0	0	7
LOC107377776	1	0	0	1	1	0	1	0	0	1	0	0	0	5
LOC107380370	1	0	1	1	1	1	1	0	0	1	0	0	0	7
LOC107383282	1	1	0	1	1	1	1	1	0	1	0	1	0	9
LOC107387006	1	1	0	1	1	0	1	0	0	0	0	1	1	7
LOC107387680	1	1	0	1	1	1	1	0	0	0	1	1	0	8
LOC107388660	1	0	0	1	1	1	1	0	1	0	0	0	0	6
LOC107390237	1	1	0	1	1	0	1	0	0	1	0	0	0	6
LOC107391613	1	1	0	1	1	1	1	0	0	1	1	1	0	9
mfap2	1	1	1	1	1	1	1	0	0	1	0	0	0	8
olfm1	1	0	0	1	1	0	0	0	0	1	0	1	0	5
sparc	1	0	0	1	1	1	1	0	0	0	0	0	1	6
tarbp2	1	0	0	1	0	1	0	0	0	1	0	0	1	5
wfdc1	1	0	1	1	1	0	1	0	0	0	0	0	1	6
ing4	0	1	0	1	1	0	1	1	0	0	0	0	1	6
LOC107385470	0	1	0	0	1	0	1	0	0	0	0	1	1	5
LOC107385621	0	1	0	1	1	1	0	1	0	0	0	1	0	6
LOC107386331	0	1	0	1	1	0	1	0	0	1	0	0	1	6
LOC107387002	0	1	1	1	1	1	1	1	0	1	0	0	0	8
smc4	0	1	0	1	1	1	1	1	0	1	1	0	0	8
sox4	0	1	1	1	0	0	0	0	0	1	0	0	1	5
tdg	0	1	0	1	1	1	1	0	0	1	0	0	0	6
gamt	0	0	1	1	0	1	1	0	0	0	0	1	1	6
hmga1	0	0	1	1	1	1	0	1	0	1	0	1	0	7
marcks	0	0	1	1	1	0	1	1	0	1	0	0	1	7
ahcy	0	0	0	1	1	1	0	0	0	1	0	1	1	6
basp1	0	0	0	1	1	0	1	1	0	1	0	0	0	5
cbx1	0	0	0	1	1	1	0	0	0	1	0	0	1	5
dcx	0	0	0	1	1	1	0	0	0	1	0	1	0	5
fkbp1b	0	0	0	1	1	1	1	0	0	0	0	0	1	5
LOC107380786	0	0	0	1	1	1	1	0	0	1	0	0	0	5
LOC107384146	0	0	0	1	0	0	1	1	0	1	0	0	1	5
LOC107386018	0	0	0	1	1	1	0	0	0	1	1	0	0	5
LOC107386217	0	0	0	1	1	1	1	0	0	1	0	0	1	6
LOC107386790	0	0	0	1	0	1	1	1	0	1	0	0	0	5
LOC107389972	0	0	0	1	1	0	1	0	0	1	0	0	1	5
mmd	0	0	0	1	0	1	0	0	0	1	0	1	1	5
scml4	0	0	0	1	1	1	0	0	0	1	0	0	1	5
tfdp1	0	0	0	1	0	1	0	0	0	1	0	1	1	5
LOC107378633	0	0	0	0	1	1	0	1	0	1	1	0	0	5
LOC107384539	0	0	0	0	1	1	1	0	0	1	1	0	1	6
LOC107397251	0	0	0	0	1	0	1	0	0	1	0	1	1	5
shmt1	0	0	0	0	1	1	0	1	0	1	0	1	0	5
