## Supplementary material for "Multi-tissue transcriptomic aging atlas reveals predictive aging biomarkers in the killifish": Submission_Files_250120: SupFile_7_CorrGenes_Shared5ormoretissues.xlsx

### Sheet: README
This Excel file contains the results of HyperGeometric GO enrichment (BP) for the shared age-correlated genes across 5 or more tissues
Table	Tab name	Description
7a	GOBP_POSCorr_5ormore	Results of Hypergeometric GO enrichment for shared positively correlated genes.
7b	GOBP_NEGCorr_5ormore	Results of Hypergeometric GO enrichment for shared negatively correlated genes.

### Sheet: GOBP_POSCorr_5ormore
GOBPID	Pvalue	OddsRatio	ExpCount	Count	Size	Term	enrichment	padj
GO:0050778	0.00030415	6.51973	1.35786	7	910	positive regulation of immune response	0.209121	0.0441011
GO:0050776	0.00115826	5.14127	1.69807	7	1138	regulation of immune response	0.13372	0.0839739
GO:0002684	0.00196829	4.66136	1.86072	7	1247	positive regulation of immune system process	0.111365	0.0951341
GO:0045087	0.0029057	4.91016	1.46977	6	985	innate immune response	0.152989	0.105332
GO:0002253	0.00409091	5.38353	1.08629	5	728	activation of immune response	0.233394	0.118636
GO:0048584	0.00633739	3.06499	4.25861	10	2854	positive regulation of response to stimulus	0.0303721	0.141578
GO:0098542	0.00720581	4.02933	1.76969	6	1186	defense response to other organism	0.105527	0.141578
GO:0002252	0.00834055	3.8989	1.8249	6	1223	immune effector process	0.0992386	0.141578
GO:0019221	0.00878758	4.44404	1.30414	5	874	cytokine-mediated signaling pathway	0.161931	0.141578
GO:0071345	0.0124836	3.55408	1.98904	6	1333	cellular response to cytokine stimulus	0.0835359	0.174595
GO:0044092	0.013554	3.48631	2.02485	6	1357	negative regulation of molecular function	0.0806072	0.174595
GO:0002682	0.0150184	3.10646	2.7008	7	1810	regulation of immune system process	0.0528595	0.174595
GO:0065009	0.01716	2.50646	5.69256	11	3815	regulation of molecular function	0.0186976	0.174595
GO:0034097	0.0174843	3.28177	2.14124	6	1435	response to cytokine	0.0720825	0.174595
GO:0006955	0.0180616	2.796	3.48418	8	2335	immune response	0.0362993	0.174595
GO:0048583	0.0240397	2.27672	7.63535	13	5117	regulation of response to stimulus	0.0122827	0.198949
GO:0051707	0.0258522	2.9822	2.3382	6	1567	response to other organism	0.0604499	0.198949
GO:0045055	0.0259989	3.32568	1.71448	5	1149	regulated exocytosis	0.0936941	0.198949
GO:0043207	0.0260692	2.97598	2.34268	6	1570	response to external biotic stimulus	0.0602191	0.198949
GO:0009607	0.0296335	2.88155	2.41281	6	1617	response to biotic stimulus	0.0567693	0.214843
GO:0006887	0.0408928	2.92086	1.93532	5	1297	exocytosis	0.0735313	0.281201
GO:0043933	0.0433654	2.31714	4.10044	8	2748	protein-containing complex organization	0.0262083	0.281201
GO:0044419	0.0446043	2.59121	2.65753	6	1781	biological process involved in interspecies interaction between organisms	0.0467957	0.281201
GO:0050790	0.0478153	2.26594	4.17952	8	2801	regulation of catalytic activity	0.0252259	0.288005
GO:0006952	0.0496561	2.51763	2.72766	6	1828	defense response	0.0444203	0.288005
GO:0006355	0.0595519	2.02392	5.991	10	4015	regulation of DNA-templated transcription	0.0153466	0.325451
GO:2001141	0.0606013	2.0163	6.0089	10	4027	regulation of RNA biosynthetic process	0.0152552	0.325451
GO:0036211	0.0639661	1.9536	6.91613	11	4635	protein modification process	0.012667	0.331253
GO:0060255	0.0761183	1.82159	10.7465	15	7202	regulation of macromolecule metabolic process	0.0071543	0.34571
GO:0051171	0.0768563	1.82348	9.82434	14	6584	regulation of nitrogen compound metabolic process	0.0079897	0.34571
GO:0006351	0.0786288	1.9032	6.28793	10	4214	DNA-templated transcription	0.0139314	0.34571
GO:0043412	0.0822856	1.85033	7.20561	11	4829	macromolecule modification	0.0116697	0.34571
GO:0032774	0.0824691	1.88257	6.34165	10	4250	RNA biosynthetic process	0.0136963	0.34571
GO:0019222	0.0831028	1.79027	11.8208	16	7922	regulation of metabolic process	0.00630714	0.34571
GO:0031323	0.0834472	1.78817	10.8718	15	7286	regulation of cellular metabolic process	0.00699029	0.34571
GO:0070887	0.0918132	1.87748	5.61199	9	3761	cellular response to chemical stimulus	0.0157405	0.360487
GO:0042221	0.0919864	1.8047	7.34139	11	4920	response to chemical	0.011242	0.360487
GO:0051252	0.0950806	1.82112	6.50728	10	4361	regulation of RNA metabolic process	0.013008	0.362807
GO:0044237	0.101605	1.81273	17.1598	21	11500	cellular metabolic process	0.00392831	0.375617
GO:0080090	0.105328	1.70655	10.2586	14	6875	regulation of primary metabolic process	0.00732765	0.375617
GO:0008152	0.11003	1.88895	19.4323	23	13023	metabolic process	0.00335496	0.375617
GO:0016192	0.110541	1.90611	4.15266	7	2783	vesicle-mediated transport	0.0223591	0.375617
GO:0051172	0.115122	1.8839	4.19444	7	2811	negative regulation of nitrogen compound metabolic process	0.0219159	0.375617
GO:0002376	0.115958	1.81666	5.03154	8	3372	immune system process	0.0174059	0.375617
GO:0010605	0.116571	1.81405	5.03751	8	3376	negative regulation of macromolecule metabolic process	0.0173647	0.375617
GO:0016070	0.129565	1.66426	7.79352	11	5223	RNA metabolic process	0.0099755	0.40841
GO:0019219	0.134488	1.67159	6.94896	10	4657	regulation of nucleobase-containing compound metabolic process	0.011407	0.412183
GO:0019538	0.141783	1.601	9.76764	13	6546	protein metabolic process	0.00750539	0.412183
GO:0034654	0.148447	1.62892	7.08624	10	4749	nucleobase-containing compound biosynthetic process	0.0109693	0.412183
GO:0006796	0.150269	1.68869	5.34191	8	3580	phosphate-containing compound metabolic process	0.0154421	0.412183
GO:0043687	0.154057	1.89626	2.87389	5	1926	post-translational protein modification	0.0333457	0.412183
GO:0050896	0.154475	1.59426	15.7736	19	10571	response to stimulus	0.00420633	0.412183
GO:0071310	0.15608	1.71898	4.53316	7	3038	cellular response to organic substance	0.0187631	0.412183
GO:0048519	0.156161	1.56354	9.92133	13	6649	negative regulation of biological process	0.00727466	0.412183
GO:0006793	0.156345	1.66918	5.39264	8	3614	phosphorus metabolic process	0.0151529	0.412183
GO:0018130	0.160253	1.59579	7.19666	10	4823	heterocycle biosynthetic process	0.0106353	0.413071
GO:0019438	0.16238	1.59007	7.21605	10	4836	aromatic compound biosynthetic process	0.0105781	0.413071
GO:0009892	0.17266	1.62034	5.52395	8	3702	negative regulation of metabolic process	0.0144411	0.419618
GO:0010558	0.178071	1.70818	3.84528	6	2577	negative regulation of macromolecule biosynthetic process	0.0223514	0.419618
GO:0032940	0.179221	1.79113	3.02459	5	2027	secretion by cell	0.0301054	0.419618
GO:0048523	0.18532	1.50424	9.26627	12	6210	negative regulation of cellular process	0.00769804	0.419618
GO:0031327	0.191285	1.66548	3.93033	6	2634	negative regulation of cellular biosynthetic process	0.0213945	0.419618
GO:0010468	0.194539	1.4957	8.41574	11	5640	regulation of gene expression	0.00855493	0.419618
GO:0050789	0.194658	1.62686	20.3634	23	13647	regulation of biological process	0.00305517	0.419618
GO:0048585	0.195187	1.73258	3.11562	5	2088	negative regulation of response to stimulus	0.0283721	0.419618
GO:0009890	0.196256	1.6502	3.96167	6	2655	negative regulation of biosynthetic process	0.0210574	0.419618
GO:1901362	0.196288	1.50747	7.50852	10	5032	organic cyclic compound biosynthetic process	0.00977014	0.419618
GO:0140352	0.196786	1.727	3.12457	5	2094	export from cell	0.0282097	0.419618
GO:0007166	0.20131	1.54475	5.74031	8	3847	cell surface receptor signaling pathway	0.013373	0.423043
GO:0009605	0.207599	1.56605	4.90023	7	3284	response to external stimulus	0.0160574	0.426443
GO:0031324	0.209163	1.56204	4.91068	7	3291	negative regulation of cellular metabolic process	0.0159891	0.426443
GO:1901360	0.211751	1.44353	10.4481	13	7002	organic cyclic compound metabolic process	0.00655966	0.426443
GO:0010556	0.217773	1.44814	8.60972	11	5770	regulation of macromolecule biosynthetic process	0.00817378	0.428828
GO:1901564	0.226772	1.41312	11.5388	14	7733	organonitrogen compound metabolic process	0.00579181	0.428828
GO:0006139	0.227849	1.41987	9.63334	12	6456	nucleobase-containing compound metabolic process	0.00712256	0.428828
GO:0046903	0.230069	1.62104	3.30512	5	2215	secretion	0.0252119	0.428828
GO:0090304	0.23234	1.42062	8.72611	11	5848	nucleic acid metabolic process	0.0079572	0.428828
GO:0010033	0.235058	1.46816	5.97757	8	4006	response to organic substance	0.0123325	0.428828
GO:0048518	0.236243	1.39682	11.6194	14	7787	positive regulation of biological process	0.00571176	0.428828
GO:0009966	0.236595	1.46493	5.98801	8	4013	regulation of signal transduction	0.0122895	0.428828
GO:0023051	0.244038	1.4276	6.95343	9	4660	regulation of signaling	0.010253	0.429435
GO:0006950	0.247208	1.42156	6.97582	9	4675	response to stress	0.0101873	0.429435
GO:0010646	0.248057	1.41996	6.98179	9	4679	regulation of cell communication	0.0101699	0.429435
GO:0031326	0.250092	1.3891	8.86339	11	5940	regulation of cellular biosynthetic process	0.00771262	0.429435
GO:0051649	0.254645	1.45665	5.20165	7	3486	establishment of localization in cell	0.0142504	0.429435
GO:0006807	0.259634	1.38651	16.7688	19	11238	nitrogen compound metabolic process	0.00372184	0.429435
GO:0023056	0.262111	1.53355	3.47075	5	2326	positive regulation of signaling	0.022863	0.429435
GO:0009889	0.262786	1.36773	8.95889	11	6004	regulation of biosynthetic process	0.00754907	0.429435
GO:0010647	0.263584	1.52981	3.47821	5	2331	positive regulation of cell communication	0.022765	0.429435
GO:0046483	0.269569	1.34969	9.96162	12	6676	heterocycle metabolic process	0.00666087	0.432051
GO:0044281	0.27217	1.5084	3.52148	5	2360	small molecule metabolic process	0.022209	0.432051
GO:0065007	0.27504	1.45792	21.0125	23	14082	biological regulation	0.00286934	0.432051
GO:0043170	0.278933	1.34563	15.9168	18	10667	macromolecule metabolic process	0.00391354	0.432051
GO:0006725	0.280088	1.33347	10.0407	12	6729	cellular aromatic compound metabolic process	0.00655635	0.432051
GO:0044093	0.283529	1.48114	3.57818	5	2398	positive regulation of molecular function	0.0215107	0.432755
GO:0010467	0.306374	1.29505	10.2332	12	6858	gene expression	0.00631202	0.45204
GO:0051246	0.306419	1.38652	4.59434	6	3079	regulation of protein metabolic process	0.0156572	0.45204
GO:0051641	0.306934	1.31919	7.3787	9	4945	cellular localization	0.00910525	0.45204
GO:0009059	0.308634	1.2887	11.2165	13	7517	macromolecule biosynthetic process	0.00569163	0.45204
GO:0044271	0.311887	1.30049	8.35755	10	5601	cellular nitrogen compound biosynthetic process	0.0078859	0.452235
GO:0050794	0.328813	1.31412	19.3279	21	12953	regulation of cellular process	0.00309643	0.472058
GO:0051716	0.339137	1.24861	13.3951	15	8977	cellular response to stimulus	0.0046048	0.482106
GO:0034641	0.349885	1.23687	10.5391	12	7063	cellular nitrogen compound metabolic process	0.00595093	0.492557
GO:0006357	0.358022	1.32598	3.93928	5	2640	regulation of transcription by RNA polymerase II	0.0177478	0.498813
GO:0048522	0.36121	1.22265	10.6167	12	7115	positive regulation of cellular process	0.00586426	0.498813
GO:0016043	0.373509	1.20585	11.6761	13	7825	cellular component organization	0.00525239	0.503286
GO:0044238	0.376794	1.2239	17.6402	19	11822	primary metabolic process	0.00336321	0.503286
GO:0008104	0.378352	1.26075	4.97335	6	3333	protein localization	0.0133617	0.503286
GO:0071704	0.380916	1.22939	18.6728	20	12514	organic substance metabolic process	0.00315951	0.503286
GO:0070727	0.381803	1.25528	4.99125	6	3345	cellular macromolecule localization	0.013266	0.503286
GO:0044249	0.402744	1.17201	12.8579	14	8617	cellular biosynthetic process	0.00466442	0.526107
GO:0031325	0.407225	1.20005	6.07903	7	4074	positive regulation of cellular metabolic process	0.0104337	0.527017
GO:0006366	0.411479	1.23299	4.19295	5	2810	transcription by RNA polymerase II	0.0156653	0.527017
GO:0071840	0.415014	1.15818	11.9581	13	8014	cellular component organization or biogenesis	0.00500757	0.527017
GO:0010604	0.424243	1.17689	6.17304	7	4137	positive regulation of macromolecule metabolic process	0.0101183	0.527017
GO:0007165	0.424772	1.14825	11.0419	12	7400	signal transduction	0.00542126	0.527017
GO:0023052	0.425248	1.14691	12.0268	13	8060	signaling	0.00495057	0.527017
GO:1901576	0.431318	1.14067	13.0519	14	8747	organic substance biosynthetic process	0.00452681	0.530009
GO:0009058	0.445063	1.12605	13.1444	14	8809	biosynthetic process	0.00446331	0.542304
GO:0032879	0.452912	1.16821	4.38992	5	2942	regulation of localization	0.0142911	0.543135
GO:0007154	0.453237	1.11694	12.2133	13	8185	cell communication	0.00480052	0.543135
GO:0042127	0.49014	1.11418	4.56897	5	3062	regulation of cell population proliferation	0.013193	0.578328
GO:0051173	0.490582	1.1011	5.55529	6	3723	positive regulation of nitrogen compound metabolic process	0.010709	0.578328
GO:0009891	0.507897	1.08955	4.65552	5	3120	positive regulation of biosynthetic process	0.012707	0.593911
GO:0009893	0.533764	1.04217	6.78333	7	4546	positive regulation of metabolic process	0.00837956	0.61665
GO:0033036	0.535847	1.04455	5.79552	6	3884	macromolecule localization	0.00983954	0.61665
GO:0006810	0.546123	1.02333	9.8497	10	6601	transport	0.00567757	0.623526
GO:0009987	0.565328	1.4908	27.5347	28	18453	cellular process	0.00203426	0.640411
GO:0051179	0.578149	0.99192	11.0554	11	7409	localization	0.00495742	0.649857
GO:0051234	0.582637	0.987047	10.0855	10	6759	establishment of localization	0.00541523	0.649865
GO:0048513	0.657713	0.904516	6.49087	6	4350	animal organ development	0.00784431	0.722498
GO:0007399	0.657722	0.901443	5.44338	5	3648	nervous system development	0.00929485	0.722498
GO:0008283	0.669019	0.892042	6.561	6	4397	cell population proliferation	0.00767751	0.729382
GO:0022607	0.678786	0.876722	5.56722	5	3731	cellular component assembly	0.0088859	0.734507
GO:0048468	0.68719	0.86691	5.61796	5	3765	cell development	0.00872614	0.735274
GO:0035556	0.689636	0.864058	5.63288	5	3775	intracellular signal transduction	0.00867997	0.735274
GO:0071702	0.71113	0.839054	5.76717	5	3865	organic substance transport	0.00828043	0.752655
GO:0044085	0.740479	0.804929	5.96115	5	3995	cellular component biogenesis	0.0077503	0.77804
GO:0048731	0.943237	0.527947	8.20087	5	5496	system development	0.00409505	0.97263
GO:0030154	0.945735	0.522887	8.25758	5	5534	cell differentiation	0.004039	0.97263
GO:0048869	0.945799	0.522755	8.25907	5	5535	cellular developmental process	0.00403754	0.97263
GO:0007275	0.964946	0.497207	9.97355	6	6684	multicellular organism development	0.00332247	0.982253
GO:0032501	0.968705	0.527728	14.4739	10	9700	multicellular organismal process	0.00262929	0.982253
GO:0048856	0.978163	0.471919	11.6716	7	7822	anatomical structure development	0.00283038	0.984956
GO:0032502	0.988295	0.428359	12.352	7	8278	developmental process	0.00252714	0.988295

### Sheet: GOBP_NEGCorr_5ormore
GOBPID	Pvalue	OddsRatio	ExpCount	Count	Size	Term	enrichment	padj
GO:0030198	4.22539920055278e-08	11.124	1.29431	11	559	extracellular matrix organization	0.870866	3.91448646080357e-06
GO:0043062	4.22539920055278e-08	11.124	1.29431	11	559	extracellular structure organization	0.870866	3.91448646080357e-06
GO:0045229	4.38188782925773e-08	11.0824	1.29895	11	561	external encapsulating structure organization	0.864667	3.91448646080357e-06
GO:0071230	8.64615413179257e-08	32.9915	0.222279	6	96	cellular response to amino acid stimulus	16.1061	5.79292326830102e-06
GO:0071229	1.74815438995005e-07	29.092	0.250064	6	108	cellular response to acid chemical	12.7258	9.37010753013228e-06
GO:0060351	7.07048292883325e-07	35.5184	0.169025	5	73	cartilage development involved in endochondral bone morphogenesis	23.2117	3.15814904154552e-05
GO:0043200	1.97212143070362e-06	18.8466	0.377412	6	163	response to amino acid	5.58674	7.5504077632653e-05
GO:0001101	6.24235532521801e-06	15.3025	0.460767	6	199	response to acid chemical	3.74824	0.000191796
GO:0060350	6.44092150375859e-06	22.1112	0.263957	5	114	endochondral bone morphogenesis	9.51793	0.000191796
GO:0060349	3.85381405102353e-05	15.0234	0.382043	5	165	bone morphogenesis	4.54343	0.00103282
GO:0001501	4.9952138882603e-05	6.22196	1.75508	9	758	skeletal system development	0.387513	0.00121702
GO:0060348	8.12503982428588e-05	9.53147	0.727039	6	314	bone development	1.50548	0.00181459
GO:0007584	0.000138249	8.61991	0.801132	6	346	response to nutrient	1.23988	0.00262224
GO:0032355	0.00014381	11.2541	0.504759	5	218	response to estradiol	2.60279	0.00262224
GO:0001503	0.000147653	6.02252	1.57448	8	680	ossification	0.42801	0.00262224
GO:0033273	0.000156551	11.0444	0.514021	5	222	response to vitamin	2.50984	0.00262224
GO:0048705	0.0001741	8.24919	0.835863	6	361	skeletal system morphogenesis	1.13899	0.00274463
GO:0031667	0.000206162	5.72207	1.6532	8	714	response to nutrient levels	0.388218	0.00306952
GO:0009887	0.000280476	3.93046	3.82969	12	1654	animal organ morphogenesis	0.108516	0.00391815
GO:0016043	0.000305417	2.97498	18.1181	30	7825	cellular component organization	0.0121209	0.00391815
GO:0048523	0.000307019	2.92228	14.3787	26	6210	negative regulation of cellular process	0.0166791	0.00391815
GO:0009991	0.000328791	5.322	1.77129	8	765	response to extracellular stimulus	0.338181	0.00400527
GO:0048519	0.000351272	2.89218	15.3952	27	6649	negative regulation of biological process	0.0151089	0.00409308
GO:0071840	0.000497925	2.85721	18.5557	30	8014	cellular component organization or biogenesis	0.0115559	0.00556017
GO:0051216	0.000789358	7.66841	0.73167	5	316	cartilage development	1.23873	0.00846192
GO:0006325	0.00082773	5.18698	1.55596	7	672	chromatin organization	0.383479	0.00853199
GO:0048856	0.000884784	2.69724	18.1111	29	7822	anatomical structure development	0.0117259	0.00867593
GO:0010605	0.00090644	2.89762	7.81683	17	3376	negative regulation of macromolecule metabolic process	0.0369	0.00867593
GO:0009611	0.000975196	4.47331	2.0885	8	902	response to wounding	0.243253	0.00901216
GO:0009653	0.00105197	2.75413	9.45845	19	4085	anatomical structure morphogenesis	0.0281677	0.00939757
GO:0001649	0.00124523	6.90036	0.810394	5	350	osteoblast differentiation	1.00976	0.0107652
GO:0040007	0.00141976	3.583	3.33882	10	1442	growth	0.118974	0.0118905
GO:0071824	0.00177901	4.51558	1.77592	7	767	protein-DNA complex organization	0.294367	0.0144478
GO:0006338	0.00187244	6.27012	0.889118	5	384	chromatin remodeling	0.83886	0.0147592
GO:0006950	0.00212311	2.53233	10.8245	20	4675	response to stress	0.0226386	0.0162569
GO:0097435	0.00235221	3.86203	2.39877	8	1036	supramolecular fiber organization	0.184396	0.0175109
GO:0032502	0.00254203	2.44794	19.167	29	8278	developmental process	0.0104696	0.0180395
GO:0009892	0.00258802	2.58757	8.57165	17	3702	negative regulation of metabolic process	0.0306873	0.0180395
GO:0008283	0.00262515	2.50578	10.1809	19	4397	cell population proliferation	0.0243121	0.0180395
GO:0048589	0.00314915	3.67287	2.51454	8	1086	developmental growth	0.167808	0.0210993
GO:0051172	0.00342892	2.67916	6.50862	14	2811	negative regulation of nitrogen compound metabolic process	0.0438317	0.0224134
GO:1901700	0.00402052	2.7048	5.89272	13	2545	response to oxygen-containing compound	0.0496535	0.0256548
GO:0048646	0.00420213	3.04963	3.86905	10	1671	anatomical structure formation involved in morphogenesis	0.0885991	0.02619
GO:0010558	0.00448277	2.66598	5.96681	13	2577	negative regulation of macromolecule biosynthetic process	0.048428	0.0273041
GO:0061448	0.00509169	4.92448	1.12297	5	485	connective tissue development	0.525858	0.0303238
GO:0031327	0.00541402	2.59916	6.09879	13	2634	negative regulation of cellular biosynthetic process	0.0463547	0.0315425
GO:0042060	0.00559398	4.08951	1.64163	6	709	wound healing	0.295285	0.0318976
GO:0009890	0.00579461	2.57527	6.14741	13	2655	negative regulation of biosynthetic process	0.0456243	0.0323533
GO:0048731	0.00656299	2.22386	12.7255	21	5496	system development	0.0171992	0.0358955
GO:0008285	0.00676002	3.20618	2.8549	8	1233	negative regulation of cell population proliferation	0.130181	0.0362337
GO:0043933	0.0077512	2.47389	6.36275	13	2748	protein-containing complex organization	0.0425885	0.0407318
GO:0009790	0.00819595	2.89568	3.58889	9	1550	embryo development	0.0926747	0.0415146
GO:0009888	0.00820998	2.45402	6.40674	13	2767	tissue development	0.0420056	0.0415146
GO:0071417	0.00872125	3.32448	2.3733	7	1025	cellular response to organonitrogen compound	0.164829	0.042498
GO:0060255	0.00872161	2.12711	16.6756	25	7202	regulation of macromolecule metabolic process	0.0119238	0.042498
GO:0010629	0.00891804	3.04638	2.99383	8	1293	negative regulation of gene expression	0.118379	0.0426792
GO:0010243	0.0100082	2.79683	3.70466	9	1600	response to organonitrogen compound	0.086973	0.0470559
GO:0071363	0.0104404	3.20463	2.45665	7	1061	cellular response to growth factor stimulus	0.153833	0.048242
GO:0072359	0.0109382	2.75341	3.75791	9	1623	circulatory system development	0.0845255	0.0488497
GO:0071495	0.0110675	2.50608	5.15873	11	2228	cellular response to endogenous stimulus	0.0548207	0.0488497
GO:1901699	0.0111188	3.16335	2.48675	7	1074	cellular response to nitrogen compound	0.150131	0.0488497
GO:0009719	0.012461	2.37777	5.98302	12	2584	response to endogenous stimulus	0.0444609	0.0538635
GO:1901698	0.0133318	2.65792	3.88063	9	1676	response to nitrogen compound	0.0792641	0.0564087
GO:0070848	0.0134707	3.03947	2.58168	7	1115	response to growth factor	0.139293	0.0564087
GO:0031324	0.0139578	2.22058	7.62002	14	3291	negative regulation of cellular metabolic process	0.0319782	0.0566027
GO:0048513	0.0140035	2.1098	10.072	17	4350	animal organ development	0.0222256	0.0566027
GO:0007507	0.0141507	3.31889	2.00283	6	865	heart development	0.198382	0.0566027
GO:0007275	0.0152845	1.99784	15.4762	23	6684	multicellular organism development	0.0127361	0.0602388
GO:0019222	0.0155991	1.99197	18.3427	26	7922	regulation of metabolic process	0.0102491	0.060559
GO:0045597	0.0158177	2.93803	2.66504	7	1151	positive regulation of cell differentiation	0.130716	0.060559
GO:0042127	0.0185693	2.17728	7.08979	13	3062	regulation of cell population proliferation	0.0343017	0.0700925
GO:0010468	0.0197739	1.96014	13.0589	20	5640	regulation of gene expression	0.0155544	0.0736028
GO:1901701	0.0205265	2.45508	4.17005	9	1801	cellular response to oxygen-containing compound	0.0686432	0.0753576
GO:0031323	0.0218692	1.90864	16.8701	24	7286	regulation of cellular metabolic process	0.0111845	0.0792019
GO:0006974	0.0223877	2.97635	2.22048	6	959	DNA damage response	0.161397	0.0799985
GO:0010608	0.0251616	3.2507	1.67404	5	723	post-transcriptional regulation of gene expression	0.236633	0.0879197
GO:0010556	0.0252605	1.89774	13.3599	20	5770	regulation of macromolecule biosynthetic process	0.0148614	0.0879197
GO:0051248	0.0284931	2.58251	3.0054	7	1298	negative regulation of protein metabolic process	0.102785	0.0978994
GO:0000278	0.0293386	2.56548	3.02393	7	1306	mitotic cell cycle	0.10153	0.0995282
GO:0009605	0.0315387	2.00194	7.60381	13	3284	response to external stimulus	0.0298208	0.105621
GO:0010033	0.0319227	1.92922	9.27553	15	4006	response to organic substance	0.0231234	0.105621
GO:1903047	0.0326273	2.71174	2.42423	6	1047	mitotic cell cycle process	0.135407	0.106373
GO:0030154	0.0332815	1.83852	12.8135	19	5534	cell differentiation	0.0153482	0.106373
GO:0048869	0.0333407	1.83805	12.8158	19	5535	cellular developmental process	0.0153427	0.106373
GO:0031326	0.0341963	1.82027	13.7535	20	5940	regulation of cellular biosynthetic process	0.0140229	0.107819
GO:0032501	0.0351156	1.8215	22.4595	29	9700	multicellular organismal process	0.00762494	0.10943
GO:0009889	0.0381387	1.79225	13.9017	20	6004	regulation of biosynthetic process	0.0137256	0.117485
GO:0010035	0.0394155	2.86359	1.88937	5	816	response to inorganic substance	0.185768	0.120038
GO:0050793	0.0411575	1.91467	7.8886	13	3407	regulation of developmental process	0.0277065	0.123935
GO:0006259	0.0420695	2.54089	2.57705	6	1113	DNA metabolic process	0.119824	0.125274
GO:0050789	0.050042	1.96418	31.5984	37	13647	regulation of biological process	0.00491484	0.14661
GO:0051128	0.0503287	1.88546	7.2866	12	3147	regulation of cellular component organization	0.0299757	0.14661
GO:0051171	0.0510517	1.71014	15.2447	21	6584	regulation of nitrogen compound metabolic process	0.0119846	0.147117
GO:0045892	0.0531288	2.23083	3.4407	7	1486	negative regulation of DNA-templated transcription	0.0784228	0.151217
GO:1902679	0.0544085	2.21784	3.45922	7	1494	negative regulation of RNA biosynthetic process	0.0775852	0.151217
GO:0051094	0.0547016	2.10261	4.20479	8	1816	positive regulation of developmental process	0.0600123	0.151217
GO:0014070	0.0547315	2.21461	3.46385	7	1496	response to organic cyclic compound	0.0773779	0.151217
GO:0048598	0.061217	2.51238	2.13944	5	924	embryonic morphogenesis	0.14488	0.16741
GO:0051252	0.0621191	1.73079	10.0975	15	4361	regulation of RNA metabolic process	0.019512	0.167762
GO:0007423	0.0625977	2.49527	2.15333	5	930	sensory organ development	0.143017	0.167762
GO:0050896	0.0649255	1.67897	24.4762	30	10571	response to stimulus	0.00664158	0.170623
GO:0040008	0.0649386	2.46725	2.17649	5	940	regulation of growth	0.13999	0.170623
GO:0007049	0.0659367	1.9375	5.15179	9	2225	cell cycle	0.0449743	0.171485
GO:0030182	0.0665463	1.93356	5.16105	9	2229	neuron differentiation	0.0448131	0.171485
GO:0043009	0.0680561	2.4317	2.20659	5	953	chordate embryonic development	0.136197	0.173705
GO:0050794	0.0734714	1.75352	29.9915	35	12953	regulation of cellular process	0.00516071	0.184956
GO:0060322	0.074972	2.17305	2.98225	6	1288	head development	0.089475	0.184956
GO:0009792	0.0750548	2.35835	2.27142	5	981	embryo development ending in birth or egg hatching	0.128533	0.184956
GO:0051253	0.0761894	2.03708	3.73939	7	1615	negative regulation of RNA metabolic process	0.066395	0.184956
GO:0010467	0.0762892	1.60653	15.8791	21	6858	gene expression	0.011046	0.184956
GO:0030155	0.0766048	2.34318	2.28531	5	987	regulation of cell adhesion	0.126975	0.184956
GO:0080090	0.0781095	1.60038	15.9184	21	6875	regulation of primary metabolic process	0.0109915	0.186905
GO:0019953	0.081899	2.29391	2.33162	5	1007	sexual reproduction	0.121981	0.192211
GO:0042221	0.0825328	1.62975	11.3918	16	4920	response to chemical	0.016352	0.192211
GO:0048699	0.0828164	1.84034	5.39028	9	2328	generation of neurons	0.0410827	0.192211
GO:0030334	0.083196	2.10949	3.0656	6	1324	regulation of cell migration	0.0846754	0.192211
GO:0045893	0.0844985	1.8969	4.6123	8	1992	positive regulation of DNA-templated transcription	0.0498762	0.192789
GO:1902680	0.0848846	1.89478	4.61693	8	1994	positive regulation of RNA biosynthetic process	0.0497762	0.192789
GO:0000902	0.0867497	1.9688	3.85747	7	1666	cell morphogenesis	0.0623922	0.195369
GO:0033993	0.0884663	2.07233	3.11654	6	1346	response to lipid	0.0819301	0.197575
GO:0065007	0.092902	1.7601	32.6056	37	14082	biological regulation	0.00461589	0.20572
GO:0001568	0.0936488	2.1966	2.42887	5	1049	blood vessel development	0.112409	0.20572
GO:0019219	0.0996461	1.58854	10.7829	15	4657	regulation of nucleobase-containing compound metabolic process	0.0171104	0.216303
GO:2000145	0.10008	1.99845	3.22305	6	1392	regulation of cell motility	0.0766046	0.216303
GO:0045934	0.103053	1.87925	4.02418	7	1738	negative regulation of nucleobase-containing compound metabolic process	0.0573298	0.220947
GO:0001944	0.106238	2.10681	2.52611	5	1091	vasculature development	0.103921	0.225966
GO:0048522	0.107237	1.51663	16.4741	21	7115	positive regulation of cellular process	0.0102625	0.226295
GO:0034097	0.111654	1.93368	3.32261	6	1435	response to cytokine	0.0720825	0.231897
GO:0016477	0.111833	1.76696	4.9133	8	2122	cell migration	0.0439523	0.231897
GO:0033554	0.112487	1.71096	5.74453	9	2481	cellular response to stress	0.0361719	0.231897
GO:0045595	0.116905	1.74653	4.96424	8	2144	regulation of cell differentiation	0.0430549	0.237912
GO:0051239	0.118146	1.56947	9.26164	13	4000	regulation of multicellular organismal process	0.0201004	0.237912
GO:0051254	0.120675	1.73194	5.00129	8	2160	positive regulation of RNA metabolic process	0.0424194	0.237912
GO:0006355	0.120818	1.56206	9.29637	13	4015	regulation of DNA-templated transcription	0.0199505	0.237912
GO:0002682	0.120968	1.79684	4.19089	7	1810	regulation of immune system process	0.0528595	0.237912
GO:0050776	0.121288	2.01423	2.63494	5	1138	regulation of immune response	0.0955141	0.237912
GO:0033365	0.121619	2.01235	2.63725	5	1139	protein localization to organelle	0.0953465	0.237912
GO:2001141	0.122983	1.55618	9.32416	13	4027	regulation of RNA biosynthetic process	0.0198318	0.238187
GO:0044271	0.123537	1.50111	12.9686	17	5601	cellular nitrogen compound biosynthetic process	0.013406	0.238187
GO:0007167	0.130727	1.84152	3.47543	6	1501	enzyme-linked receptor protein signaling pathway	0.0658828	0.25025
GO:0040012	0.139904	1.80227	3.54489	6	1531	regulation of locomotion	0.0633261	0.265917
GO:0010557	0.141212	1.58023	6.89761	10	2979	positive regulation of macromolecule biosynthetic process	0.0278767	0.266112
GO:0022008	0.141993	1.61299	6.04554	9	2611	neurogenesis	0.0326596	0.266112
GO:0048518	0.145484	1.43201	18.0301	22	7787	positive regulation of biological process	0.00897562	0.269787
GO:0045944	0.146828	1.77445	3.59583	6	1553	positive regulation of transcription by RNA polymerase II	0.0615447	0.269787
GO:0048468	0.146974	1.5151	8.71752	12	3765	cell development	0.0209427	0.269787
GO:0006357	0.149098	1.59246	6.11268	9	2640	regulation of transcription by RNA polymerase II	0.031946	0.271825
GO:0048870	0.154012	1.62015	5.30461	8	2291	cell motility	0.037707	0.278492
GO:0071310	0.154941	1.54388	7.03422	10	3038	cellular response to organic substance	0.0268044	0.278492
GO:0022402	0.155872	1.74017	3.66066	6	1581	cell cycle process	0.059384	0.278492
GO:0006351	0.159748	1.46882	9.75714	13	4214	DNA-templated transcription	0.0181107	0.283527
GO:0051246	0.164889	1.51943	7.12915	10	3079	regulation of protein metabolic process	0.0260953	0.289267
GO:0032880	0.165141	1.80474	2.91973	5	1261	regulation of protein localization	0.0777897	0.289267
GO:0032774	0.16747	1.45289	9.84049	13	4250	RNA biosynthetic process	0.0178052	0.290904
GO:0031328	0.16936	1.50891	7.17083	10	3097	positive regulation of cellular biosynthetic process	0.0257929	0.290904
GO:0045935	0.169559	1.57619	5.43427	8	2347	positive regulation of nucleobase-containing compound metabolic process	0.0359291	0.290904
GO:0009059	0.171151	1.38837	17.4049	21	7517	macromolecule biosynthetic process	0.00919417	0.290904
GO:0065003	0.171503	1.61975	4.60072	7	1987	protein-containing complex assembly	0.0438616	0.290904
GO:0009891	0.175162	1.49564	7.22408	10	3120	positive regulation of biosynthetic process	0.025414	0.295242
GO:0022414	0.176782	1.66844	3.80422	6	1643	reproductive process	0.0549868	0.29611
GO:0031175	0.179565	1.65957	3.82274	6	1651	neuron projection development	0.0544552	0.298903
GO:0000003	0.181314	1.65408	3.83432	6	1656	reproduction	0.0541268	0.299952
GO:0034654	0.190149	1.39776	10.9959	14	4749	nucleobase-containing compound biosynthetic process	0.015357	0.312638
GO:0071345	0.193484	1.70011	3.08644	5	1333	cellular response to cytokine stimulus	0.0696132	0.315709
GO:0006366	0.194373	1.48063	6.5063	9	2810	transcription by RNA polymerase II	0.0281976	0.315709
GO:0045184	0.197582	1.50623	5.65423	8	2442	establishment of protein localization	0.033188	0.318988
GO:0044087	0.200429	1.67704	3.1258	5	1350	regulation of cellular component biogenesis	0.0678711	0.321647
GO:0044092	0.203315	1.66771	3.14201	5	1357	negative regulation of molecular function	0.0671726	0.324085
GO:0007155	0.20611	1.52726	4.84847	7	2094	cell adhesion	0.0394936	0.324085
GO:0016070	0.206364	1.36156	12.0934	15	5223	RNA metabolic process	0.013603	0.324085
GO:0018130	0.207182	1.3693	11.1672	14	4823	heterocycle biosynthetic process	0.0148893	0.324085
GO:0051716	0.207995	1.33229	20.7854	24	8977	cellular response to stimulus	0.00736768	0.324085
GO:0019438	0.210252	1.36439	11.1973	14	4836	aromatic compound biosynthetic process	0.0148094	0.325709
GO:0007399	0.211709	1.40131	8.44662	11	3648	nervous system development	0.0204487	0.326081
GO:0040011	0.214354	1.55958	4.04502	6	1747	locomotion	0.0486349	0.328117
GO:0008284	0.21548	1.55663	4.05197	6	1750	positive regulation of cell population proliferation	0.0484682	0.328117
GO:0051240	0.218359	1.49824	4.93182	7	2130	positive regulation of multicellular organismal process	0.0381699	0.328809
GO:0060341	0.218388	1.62122	3.22537	5	1393	regulation of cellular localization	0.0637456	0.328809
GO:0031325	0.219741	1.37219	9.43298	12	4074	positive regulation of cellular metabolic process	0.0178863	0.328997
GO:0044249	0.221458	1.31333	19.9519	23	8617	cellular biosynthetic process	0.00766298	0.329727
GO:0001775	0.22801	1.52487	4.12838	6	1783	cell activation	0.0466907	0.337605
GO:0006915	0.231084	1.43435	5.89967	8	2548	apoptotic process	0.0304841	0.337996
GO:0051173	0.232076	1.36646	8.62027	11	3723	positive regulation of nitrogen compound metabolic process	0.0196331	0.337996
GO:0008104	0.233405	1.38145	7.71726	10	3333	protein localization	0.0222696	0.337996
GO:0022607	0.234297	1.36282	8.6388	11	3731	cellular component assembly	0.019549	0.337996
GO:0010604	0.236364	1.34567	9.57885	12	4137	positive regulation of macromolecule metabolic process	0.0173457	0.337996
GO:0070727	0.23691	1.37546	7.74505	10	3345	cellular macromolecule localization	0.0221101	0.337996
GO:0009893	0.238281	1.33149	10.5259	13	4546	positive regulation of metabolic process	0.015562	0.337996
GO:0071705	0.238363	1.39378	6.84898	9	2958	nitrogen compound transport	0.0254465	0.337996
GO:0033043	0.243415	1.55118	3.35966	5	1451	regulation of organelle organization	0.0587513	0.343343
GO:0002376	0.244876	1.36211	7.80756	10	3372	immune system process	0.0217574	0.343595
GO:1901576	0.249472	1.27818	20.2529	23	8747	organic substance biosynthetic process	0.0074369	0.348222
GO:0048666	0.255787	1.46037	4.29277	6	1854	neuron development	0.0431831	0.355187
GO:1901362	0.25916	1.29346	11.6511	14	5032	organic cyclic compound biosynthetic process	0.0136782	0.357213
GO:0065008	0.259913	1.31077	9.77798	12	4223	regulation of biological quality	0.0166464	0.357213
GO:0009058	0.263446	1.26178	20.3964	23	8809	biosynthetic process	0.00733258	0.360222
GO:0012501	0.266626	1.36823	6.1451	8	2654	programmed cell death	0.0280977	0.362719
GO:0008219	0.275267	1.3534	6.20298	8	2679	cell death	0.0275757	0.372583
GO:0033036	0.278455	1.29621	8.99305	11	3884	macromolecule localization	0.0180392	0.375004
GO:0048583	0.28177	1.26439	11.848	14	5117	regulation of response to stimulus	0.0132275	0.377571
GO:0015031	0.28341	1.36674	5.3486	7	2310	protein transport	0.0324531	0.37788
GO:0120036	0.290967	1.35339	5.39491	7	2330	plasma membrane bounded cell projection organization	0.0318984	0.386036
GO:0031399	0.301904	1.36736	4.55441	6	1967	regulation of protein modification process	0.0383641	0.398047
GO:0018193	0.30446	1.40805	3.67224	5	1586	peptidyl-amino acid modification	0.0491752	0.398047
GO:0006139	0.30696	1.22117	14.9483	17	6456	nucleobase-containing compound metabolic process	0.0100903	0.398047
GO:1901565	0.307243	1.40225	3.68613	5	1592	organonitrogen compound catabolic process	0.0488052	0.398047
GO:0007417	0.307707	1.40129	3.68845	5	1593	central nervous system development	0.0487439	0.398047
GO:0030030	0.308932	1.3229	5.50373	7	2377	cell projection organization	0.0306494	0.398047
GO:0044085	0.312228	1.25108	9.25006	11	3995	cellular component biogenesis	0.0170507	0.400368
GO:0009987	0.328903	2.34472	42.7263	44	18453	cellular process	0.00319669	0.419743
GO:0008152	0.34026	1.21248	30.1536	32	13023	metabolic process	0.00466778	0.432178
GO:0051641	0.350577	1.19091	11.4497	13	4945	cellular localization	0.013152	0.443183
GO:0048585	0.353093	1.27895	4.83458	6	2088	negative regulation of response to stimulus	0.0340465	0.444268
GO:0034641	0.356636	1.1682	16.3537	18	7063	cellular nitrogen compound metabolic process	0.0089264	0.446179
GO:0080134	0.357942	1.30494	3.9362	5	1700	regulation of response to stress	0.042801	0.446179
GO:0046483	0.366287	1.16077	15.4577	17	6676	heterocycle metabolic process	0.00943623	0.454467
GO:0070887	0.369265	1.19123	8.70826	10	3761	cellular response to chemical stimulus	0.0174894	0.455158
GO:0090304	0.37024	1.16209	13.5405	15	5848	nucleic acid metabolic process	0.0108507	0.455158
GO:1901566	0.371987	1.24929	4.93645	6	2132	organonitrogen compound biosynthetic process	0.0326557	0.455216
GO:0006725	0.381038	1.14681	15.5804	17	6729	cellular aromatic compound metabolic process	0.00928817	0.464174
GO:0044419	0.396373	1.23972	4.12375	5	1781	biological process involved in interspecies interaction between organisms	0.0389964	0.48067
GO:0007166	0.398378	1.15812	8.90738	10	3847	cell surface receptor signaling pathway	0.0167162	0.480925
GO:0009628	0.40302	1.22905	4.15616	5	1795	response to abiotic stimulus	0.0383905	0.484346
GO:0043170	0.406978	1.12511	24.6985	26	10667	macromolecule metabolic process	0.00565289	0.48692
GO:0051247	0.416299	1.2082	4.22099	5	1823	positive regulation of protein metabolic process	0.0372202	0.494788
GO:0007010	0.417247	1.20673	4.22562	5	1825	cytoskeleton organization	0.0371387	0.494788
GO:0043412	0.444849	1.10012	11.1811	12	4829	macromolecule modification	0.0127306	0.525196
GO:0019220	0.450752	1.15673	4.39002	5	1896	regulation of phosphate metabolic process	0.0344093	0.529832
GO:0051174	0.454506	1.15133	4.40854	5	1904	regulation of phosphorus metabolic process	0.0341207	0.530297
GO:0009966	0.455106	1.09825	9.29174	10	4013	regulation of signal transduction	0.0153619	0.530297
GO:1901360	0.458728	1.07825	16.2125	17	7002	organic cyclic compound metabolic process	0.00857802	0.530761
GO:0006955	0.459464	1.12699	5.40648	6	2335	immune response	0.0272245	0.530761
GO:0043687	0.4648	1.13671	4.45948	5	1926	post-translational protein modification	0.0333457	0.53287
GO:0042981	0.465267	1.13606	4.4618	5	1927	regulation of apoptotic process	0.0333111	0.53287
GO:0044248	0.475047	1.12243	4.51042	5	1948	cellular catabolic process	0.0325967	0.541756
GO:0043067	0.482466	1.11224	4.54747	5	1964	regulation of programmed cell death	0.0320678	0.547886
GO:2000026	0.488473	1.10408	4.57757	5	1977	regulation of multicellular organismal development	0.0316475	0.552366
GO:0006996	0.493986	1.05993	9.5557	10	4127	organelle organization	0.0145249	0.556254
GO:0044237	0.519091	1.03508	26.6272	27	11500	cellular metabolic process	0.00505068	0.579032
GO:0003008	0.519525	1.04661	6.73553	7	2909	system process	0.0204641	0.579032
GO:0035556	0.520697	1.03717	8.74067	9	3775	intracellular signal transduction	0.0156239	0.579032
GO:0023051	0.528193	1.02584	10.7898	11	4660	regulation of signaling	0.0125315	0.584941
GO:0010646	0.534329	1.02035	10.8338	11	4679	regulation of cell communication	0.0124299	0.589302
GO:0071702	0.551891	1.00713	8.94906	9	3865	organic substance transport	0.0149048	0.606176
GO:0071704	0.56453	1.00243	28.975	29	12514	organic substance metabolic process	0.00458129	0.617527
GO:1901575	0.571135	0.994374	6.02933	6	2604	organic substance catabolic process	0.0218903	0.621139
GO:0007165	0.572468	0.987399	17.134	17	7400	signal transduction	0.00768011	0.621139
GO:0009056	0.594922	0.967254	7.19861	7	3109	catabolic process	0.0179159	0.6429
GO:0046907	0.613621	0.948406	5.23977	5	2263	intracellular transport	0.0241537	0.660444
GO:0050790	0.646102	0.913444	6.48546	6	2801	regulation of catalytic activity	0.0189194	0.692621
GO:0044281	0.652164	0.904193	5.46437	5	2360	small molecule metabolic process	0.022209	0.696334
GO:0036211	0.657373	0.912124	10.7319	10	4635	protein modification process	0.0115155	0.699111
GO:1901564	0.662456	0.918583	17.9051	17	7733	organonitrogen compound metabolic process	0.00703291	0.701732
GO:0006807	0.679069	0.911554	26.0206	25	11238	nitrogen compound metabolic process	0.00489716	0.715853
GO:0065009	0.681129	0.885027	8.83329	8	3815	regulation of molecular function	0.0135983	0.715853
GO:0019538	0.694876	0.888983	15.1567	14	6546	protein metabolic process	0.00808273	0.724782
GO:0032879	0.695034	0.862188	6.81194	6	2942	regulation of localization	0.0171494	0.724782
GO:0051049	0.713972	0.834901	5.85799	5	2530	regulation of transport	0.0193246	0.741646
GO:0051649	0.720277	0.842476	8.07152	7	3486	establishment of localization in cell	0.0142503	0.745306
GO:0023052	0.741919	0.856552	18.6622	17	8060	signaling	0.00647383	0.764747
GO:0006796	0.747378	0.815465	8.28917	7	3580	phosphate-containing compound metabolic process	0.0135118	0.767422
GO:0006793	0.756743	0.806042	8.36789	7	3614	phosphorus metabolic process	0.0132588	0.774073
GO:0007154	0.769367	0.834152	18.9516	17	8185	cell communication	0.0062776	0.783993
GO:0051179	0.791361	0.811198	17.1549	15	7409	localization	0.00676012	0.803351
GO:0048584	0.810385	0.725737	6.60818	5	2854	positive regulation of response to stimulus	0.015186	0.81683
GO:0044238	0.810735	0.804548	27.3728	25	11822	primary metabolic process	0.00442527	0.81683
GO:0051234	0.838129	0.761433	15.6499	13	6759	establishment of localization	0.0070398	0.841268
GO:0006810	0.8852	0.706467	15.284	12	6601	transport	0.00681309	0.8852
