## Supplementary material for "Multi-tissue transcriptomic aging atlas reveals predictive aging biomarkers in the killifish": Submission_Files_250120: SupFile_10_HCR_AtlasValidationCohort_metadata.xlsx

### Sheet: README
This Excel file contains the animal metadata for the atlas validation cohort used for HCR.
Table	Tab	Description
10a	Val_Metadata	Animal metadata for the atlas validation cohort used for HCR.

### Sheet: Val_Metadata
FishID	Sex (male, M; female, F)	FishName	Hatch Date	Dissection Date	Age (days)	Dissector	Tissue collected
1323	M	F17_1_Vir2M	2024-03-12	2024-05-08	57	ST	Gut, head kidney
1338	M	F17_1_Vir1M	2024-03-12	2024-05-11	60	JC	Gut, head kidney
1307	F	F17_1_Vir5F	2024-03-12	2024-05-08	57	ST	Gut, head kidney
1308	F	F17_1_Vir4F	2024-03-12	2024-05-11	60	JC	Gut, head kidney
1381	M	F17_2_Vir11M	2024-03-25	2024-05-22	58	JC	Gut, head kidney
1349	M	F17_2_Vir15M	2024-03-25	2024-05-24	60	ST	Gut, head kidney
1348	F	F17_2_Vir18F	2024-03-25	2024-05-24	60	ST	Gut, head kidney
1344	F	F17_2_Vir11F	2024-03-25	2024-05-22	58	JC	Gut, head kidney
1124	F	F16_1_Vir1F	2023-12-26	2024-05-04	130	ST	Gut, head kidney
1066	M	F16_1_Vir6M	2023-12-26	2024-05-04	130	ST	Gut, head kidney
1184	M	F16_2_Vir9M	2024-01-01	2024-05-03	123	JC	Gut, head kidney
1176	F	F16_2_Vir10F	2024-01-01	2024-05-03	123	JC	Gut, head kidney
1261	M	F16_3_Vir25M	2024-01-16	2024-05-18	123	ST	Gut, head kidney
1252	M	F16_3_Vir37M	2024-01-16	2024-05-15	120	JC	Gut, head kidney
1242	F	F16_3_Vir29F	2024-01-16	2024-05-18	123	ST	Gut, head kidney
1301	F	F16_3_Vir35F	2024-01-16	2024-05-15	120	JC	Gut, head kidney
