## Supplementary material for "Multi-tissue transcriptomic aging atlas reveals predictive aging biomarkers in the killifish": Submission_Files_250120: SupFile_11_HCR_probe_list.xlsx

### Sheet: README
This Excel file contains the HCR probe sequences for each of the probes used.
Table	Tab	Description
11a	cd45_ptprc	Probe pool sequences
11b	IGF2BP3	Probe pool sequences
11c	ncRNA3777_LOC107373777	Probe pool sequences
11d	IRF4_LOC107383908	Probe pool sequences

### Sheet: cd45_ptprc
Name	Sequence
cd45_ptprc	gaggagggcagcaaacggaaTTTCTAAAAGCTTAGTTCTGTG
cd45_ptprc	GCTTGAAACAAACTTTTGTCCCtagaagagtcttcctttacg
cd45_ptprc	gaggagggcagcaaacggaaGCTGAGGTTCCATTCACTTTCA
cd45_ptprc	TTTTGTTGGAGTGATACCTAAAtagaagagtcttcctttacg
cd45_ptprc	gaggagggcagcaaacggaaGGGCTGATTTTAATGTCAGCCT
cd45_ptprc	TAGCACACCGATCCAGGTTCAGtagaagagtcttcctttacg
cd45_ptprc	gaggagggcagcaaacggaaGTGTTGTAGAGCGGGAGCAGGT
cd45_ptprc	CATCTAAGACTTTGGTTTTGGCtagaagagtcttcctttacg
cd45_ptprc	gaggagggcagcaaacggaaCTTAAGTGTGACTTCATACTGG
cd45_ptprc	TGTGATGGTTGCTTCAGCATCAtagaagagtcttcctttacg
cd45_ptprc	gaggagggcagcaaacggaaTTGATGTGTGTTAGGGTCCCAT
cd45_ptprc	TATTCAGTGCATGGTTTCAGATtagaagagtcttcctttacg
cd45_ptprc	gaggagggcagcaaacggaaTTATGAAAACTTGTTCTCCATT
cd45_ptprc	TAGTGGATGAAATGATGAATTTtagaagagtcttcctttacg
cd45_ptprc	gaggagggcagcaaacggaaTCCAGGAGGAGACGTTACCATG
cd45_ptprc	CTCTGTGATATTTATGGTGTAGtagaagagtcttcctttacg
cd45_ptprc	gaggagggcagcaaacggaaATTGTGACATTGTAGGAACACG
cd45_ptprc	CCAACCCAGGCACCAAATTTAAtagaagagtcttcctttacg
cd45_ptprc	gaggagggcagcaaacggaaTGAGGGGGCTCTCTGTGGTGAT
cd45_ptprc	GGGGAGGTTTCGTTTGAGCTGTtagaagagtcttcctttacg
cd45_ptprc	gaggagggcagcaaacggaaCTGAGTGTTTGTCTGATTAGTT
cd45_ptprc	GGTCTGCTGGCCTGGAGGTGCAtagaagagtcttcctttacg
cd45_ptprc	gaggagggcagcaaacggaaTCGTTTGAGGTGTGTGCAGGAG
cd45_ptprc	GAGTGGCTGCTGGGTTCAGAAGtagaagagtcttcctttacg
cd45_ptprc	gaggagggcagcaaacggaaCTGAAGATGTTAGATCGGATAC
cd45_ptprc	AGGAAGTGACAGTGTCTGAGCTtagaagagtcttcctttacg
cd45_ptprc	gaggagggcagcaaacggaaGCATGGAGGAGTGCAGTTGGCT
cd45_ptprc	GTTTGAAGTGGTGTTTGGAGGAtagaagagtcttcctttacg
cd45_ptprc	gaggagggcagcaaacggaaGAGGTTGCTGTTGTTTTGTTTT
cd45_ptprc	TCAGTGTTTGGGGTTGTGGCAGtagaagagtcttcctttacg
cd45_ptprc	gaggagggcagcaaacggaaTGACCCAGAGCAGCACAGTCTG
cd45_ptprc	CACAGCTGGCCAAACCGATGACtagaagagtcttcctttacg
cd45_ptprc	gaggagggcagcaaacggaaTGGGAGATGTGTGCGGACACAC
cd45_ptprc	GGGACCACGGAGACCCGCCATAtagaagagtcttcctttacg
cd45_ptprc	gaggagggcagcaaacggaaGACCACCTCACAGATACTGGAG
cd45_ptprc	ACTTGATGGTAAAGTCCTCGAGtagaagagtcttcctttacg
cd45_ptprc	gaggagggcagcaaacggaaTCCTAACGCCTAAACGTGGACC
cd45_ptprc	CAAAACTCCTGTTTCCAACTCTtagaagagtcttcctttacg
cd45_ptprc	gaggagggcagcaaacggaaCTGTCTTATCTGCCAGAGCAGC
cd45_ptprc	TTATTTAAAACTACATGCGTTTtagaagagtcttcctttacg

### Sheet: IGF2BP3
Name	Sequence
IGF2BP3_SB3_0	gtccctgcctctatatctttCCTCCTTGCCGATGATCGCCCC
IGF2BP3_SB3_1	TGGTGATGTTGCGGATAGTGGCttccactcaactttaacccg
IGF2BP3_SB3_2	gtccctgcctctatatctttGCGCAGCGGGATGTCTGACTGG
IGF2BP3_SB3_3	TACAAACTGCGTGGGGACCAGCttccactcaactttaacccg
IGF2BP3_SB3_4	gtccctgcctctatatctttGGAGAACCTGAACGAGGAGGTC
IGF2BP3_SB3_5	ACTTTGGGCCGTGCTCCCAGACttccactcaactttaacccg
IGF2BP3_SB3_6	gtccctgcctctatatctttCGCCCGCAGAAGGACCTTCTGG
IGF2BP3_SB3_7	CACGAGAGTTGAAGGTCCTCCTttccactcaactttaacccg
IGF2BP3_SB3_8	gtccctgcctctatatctttAGACACTTTCAAGGCGAAGTTC
IGF2BP3_SB3_9	TGCAGCCGTTTCATCTGGGATAttccactcaactttaacccg
IGF2BP3_SB3_10	gtccctgcctctatatctttTCCATCGCAAGCCTCGCTTGGT
IGF2BP3_SB3_11	TCCATCATGGATCCGTTCAGCTttccactcaactttaacccg
IGF2BP3_SB3_12	gtccctgcctctatatctttCAACGGCAGTTTCTGTATCAGT
IGF2BP3_SB3_13	CCTTGGTTGCATATCGAACACTttccactcaactttaacccg
IGF2BP3_SB3_14	gtccctgcctctatatctttTGCACCGTACTGAGCAAGCATA
IGF2BP3_SB3_15	GTTTACTTGTTCACAGCTCTCTttccactcaactttaacccg
IGF2BP3_SB3_16	gtccctgcctctatatctttTGAGGCGGGATGTTCCTGATCT
IGF2BP3_SB3_17	CCGTCCAGAACCTCCCACTGCAttccactcaactttaacccg
IGF2BP3_SB3_18	gtccctgcctctatatctttTAGGAACCGAGTGCTCTACTTC
IGF2BP3_SB3_19	GCAGCTTACAGCTCCTTTGACGttccactcaactttaacccg
IGF2BP3_SB3_20	gtccctgcctctatatctttTTTACCTGAGAGAACATCGATG
IGF2BP3_SB3_21	CAGAACTTTTCCGTGAAGTTCAttccactcaactttaacccg
IGF2BP3_SB3_22	gtccctgcctctatatctttGGGCAATCCACAAACGCATAGC
IGF2BP3_SB3_23	GCCCTCATTGCGGTCTTCTCGTttccactcaactttaacccg
IGF2BP3_SB3_24	gtccctgcctctatatctttTGTGCGGAATCTTCCGCTGCTT
IGF2BP3_SB3_25	CGGTCTTGACTAGAAACGGACCttccactcaactttaacccg
IGF2BP3_SB3_26	gtccctgcctctatatctttGGCCCGGTAGAGGCTCAGCAGC
IGF2BP3_SB3_27	GGTGTTCATCAGCACCTCCTCCttccactcaactttaacccg
IGF2BP3_SB3_28	gtccctgcctctatatctttCCGCCAGGAGAGGCCCGGCCCA
IGF2BP3_SB3_29	AGCGGCAGCAGCAGCAGGGGCAttccactcaactttaacccg
IGF2BP3_SB3_30	gtccctgcctctatatctttCCCCGACCTCCATCTCTCCCAG
IGF2BP3_SB3_31	GGGCCACCTGGGTCCGGTAGGGttccactcaactttaacccg
IGF2BP3_SB3_32	gtccctgcctctatatctttCTCGCTCTGGGTCGGTCGCGCG
IGF2BP3_SB3_33	TCCCGATCAGTGACGTCAGCTGttccactcaactttaacccg
IGF2BP3_SB3_34	gtccctgcctctatatctttGGTTGAAGCCGATCCGTAGTCC
IGF2BP3_SB3_35	GGCCTCATTGCAGCTCAGAAAGttccactcaactttaacccg
IGF2BP3_SB3_36	gtccctgcctctatatctttAGCAGCGGGGTGAGGCTGTCCC
IGF2BP3_SB3_37	CGCTCCCCCTTTGTCTCCCCGGttccactcaactttaacccg
IGF2BP3_SB3_38	gtccctgcctctatatctttTTCGGCCTGGCGGGCGGAAACG
IGF2BP3_SB3_39	CGACACCCAGACACCAGGTCCCttccactcaactttaacccg
IGF2BP3_SB3_40	gtccctgcctctatatctttGGGAGAGAGGAGGCGAACGGAA
IGF2BP3_SB3_41	GTTCGGTCGGCCCGCTGCAGCTttccactcaactttaacccg
IGF2BP3_SB3_42	gtccctgcctctatatctttTCCCGCTTCTCCCAGATGTTTT
IGF2BP3_SB3_43	CCGGAGACGAAGTCCCGCTGGGttccactcaactttaacccg

### Sheet: ncRNA3777_LOC107373777
Name	Sequence
LOC107373777_SB1_0	gaggagggcagcaaacggaaGTTGTTTGCATCATCCGGCTAA
LOC107373777_SB1_1	ATAGTCTGTCGTCTCAAGGCAAtagaagagtcttcctttacg
LOC107373777_SB1_2	gaggagggcagcaaacggaaTCTTTACTTCCTCAACAACAGC
LOC107373777_SB1_3	TAACACATATGTTTCTCTCAGTtagaagagtcttcctttacg
LOC107373777_SB1_4	gaggagggcagcaaacggaaGGGGTCTTCTCCTTGAGGAAAG
LOC107373777_SB1_5	CTGCCTCATACAGCCCAGACTAtagaagagtcttcctttacg
LOC107373777_SB1_6	gaggagggcagcaaacggaaGGATGTTTGAATGGGAAGGTTC
LOC107373777_SB1_7	TTAGGCAGGAAGTTCTGCACGCtagaagagtcttcctttacg
LOC107373777_SB1_8	gaggagggcagcaaacggaaTTTCCCAGCATTTACAGATACC
LOC107373777_SB1_9	ATTCTCTGGGTTTCTTTGGCTTtagaagagtcttcctttacg
LOC107373777_SB1_10	gaggagggcagcaaacggaaTTAGTCCTGTAATTTTCCTTTT
LOC107373777_SB1_11	TCCTGACATCCAGCTCTTCTCTtagaagagtcttcctttacg
LOC107373777_SB1_12	gaggagggcagcaaacggaaCATTCCAACCACTGTCAGATCC
LOC107373777_SB1_13	TGAACTTGATGCTGTTTTTCCAtagaagagtcttcctttacg
LOC107373777_SB1_14	gaggagggcagcaaacggaaCTCACAAGACCATTGCTATTTC
LOC107373777_SB1_15	TGCTTCTTTTAAACATGATGTTtagaagagtcttcctttacg
LOC107373777_SB1_16	gaggagggcagcaaacggaaGCTATGTATGGTAGATGCCAGA
LOC107373777_SB1_17	TTTGTCACTAGGGTAAGCCTTGtagaagagtcttcctttacg
LOC107373777_SB1_18	gaggagggcagcaaacggaaTCTCTTGACAACTGAAGAAGTC
LOC107373777_SB1_19	TTCTCTAAAATACTATGTTTTTtagaagagtcttcctttacg
LOC107373777_SB1_20	gaggagggcagcaaacggaaTCCCATCTCTAAGTGTCAGCTC
LOC107373777_SB1_21	TTTCATTCTTTTCAAATTCAGTtagaagagtcttcctttacg
LOC107373777_SB1_22	gaggagggcagcaaacggaaCTGAAAAGGACCTGGGGGCCAT
LOC107373777_SB1_23	AATGTCAAATGGAAATTTGGGAtagaagagtcttcctttacg
LOC107373777_SB1_24	gaggagggcagcaaacggaaATATCTGAAAGGGTATCAGATG
LOC107373777_SB1_25	CTGCTTAGACGCTCTGGGGATGtagaagagtcttcctttacg
LOC107373777_SB1_26	gaggagggcagcaaacggaaTAAGGGAAATATGAACATAGAA
LOC107373777_SB1_27	ATGCAACAGAACGGGAATCCTGtagaagagtcttcctttacg
LOC107373777_SB1_28	gaggagggcagcaaacggaaAACAAGGCAAGTGAGCCTTCCA
LOC107373777_SB1_29	TTTTTGTGGTAACTCCTCTATGtagaagagtcttcctttacg
LOC107373777_SB1_30	gaggagggcagcaaacggaaAAATTGAAATCACAGTCAAGTT
LOC107373777_SB1_31	TCAAAGTCTGGATCTTCGTATTtagaagagtcttcctttacg
LOC107373777_SB1_32	gaggagggcagcaaacggaaTCAGTTCATCAAAAGAGGCCAG
LOC107373777_SB1_33	CCAGTTTTTCTTTTAAAATCTTtagaagagtcttcctttacg
LOC107373777_SB1_34	gaggagggcagcaaacggaaAACACGGTCCGATTCGACAACA
LOC107373777_SB1_35	ACGGGAGTCAAGTTTTAATTTAtagaagagtcttcctttacg
LOC107373777_SB1_36	gaggagggcagcaaacggaaTCAGCCGCCATCACTGTAATAA
LOC107373777_SB1_37	CGTAGGATCATGTTTCATGGGGtagaagagtcttcctttacg
LOC107373777_SB1_38	gaggagggcagcaaacggaaAAAGCACCTTAATACAGAAAAC
LOC107373777_SB1_39	AGAATTTAAGAGATATTTAAGTtagaagagtcttcctttacg
LOC107373777_SB1_40	gaggagggcagcaaacggaaATGTTAACAATCATGAATAACA
LOC107373777_SB1_41	ATAGGGAATTCATAAGTTTTTTtagaagagtcttcctttacg
LOC107373777_SB1_42	gaggagggcagcaaacggaaTAAAAGACAAATCTGTATACAT
LOC107373777_SB1_43	ACCTCTGTGCCAAAGCGGCAGTtagaagagtcttcctttacg

### Sheet: IRF4_LOC107383908
Name	Sequence
IRF4_LOC107383908_SB3_0	gtccctgcctctatatctttTGGCATTATTGTGATCCACTGC
IRF4_LOC107383908_SB3_1	ACACATGCAGGCTGAAATCTGTttccactcaactttaacccg
IRF4_LOC107383908_SB3_2	gtccctgcctctatatctttAAGGTAGGTGTGGAATGAGAGC
IRF4_LOC107383908_SB3_3	ATACGTGGATGGTTGAGAGTCAttccactcaactttaacccg
IRF4_LOC107383908_SB3_4	gtccctgcctctatatctttCCGGGCCAAACCCGGCTGATGG
IRF4_LOC107383908_SB3_5	TGGAAGCCGTTTTCTGTGTGAGttccactcaactttaacccg
IRF4_LOC107383908_SB3_6	gtccctgcctctatatctttACTGCAGGTCGGCAAGCTGGCC
IRF4_LOC107383908_SB3_7	ACGACTGGTAGTGGCACTGGCCttccactcaactttaacccg
IRF4_LOC107383908_SB3_8	gtccctgcctctatatctttTTGCTCTGGTGGTGTGTGATAA
IRF4_LOC107383908_SB3_9	ATGATAAGCATTAGAAAGAGATttccactcaactttaacccg
IRF4_LOC107383908_SB3_10	gtccctgcctctatatctttGAGACAACAAAGCCTGGAACCT
IRF4_LOC107383908_SB3_11	TCCCTCCAGTCCCTCCTCTCCTttccactcaactttaacccg
IRF4_LOC107383908_SB3_12	gtccctgcctctatatctttGAATATATCCAAGGCCATGGGG
IRF4_LOC107383908_SB3_13	GGTTGTGCAGTGATGTGTATGAttccactcaactttaacccg
IRF4_LOC107383908_SB3_14	gtccctgcctctatatctttTTTCATTCCTTTTTTGGTTCCC
IRF4_LOC107383908_SB3_15	TTGCATCTCATCCATACGACTTttccactcaactttaacccg
IRF4_LOC107383908_SB3_16	gtccctgcctctatatctttTACGGTTCTGAGATGTCCAGTT
IRF4_LOC107383908_SB3_17	TCTTGGATGATTCTGTAAACTTttccactcaactttaacccg
IRF4_LOC107383908_SB3_18	gtccctgcctctatatctttAGTCGTTGCTTTTATTGAGAGC
IRF4_LOC107383908_SB3_19	GGCTTCGCTCCACTATTTCATCttccactcaactttaacccg
IRF4_LOC107383908_SB3_20	gtccctgcctctatatctttGGGGGGGTCTGGCTTATCGACA
IRF4_LOC107383908_SB3_21	ACAGCGTAGTCTGGTTTTCCACttccactcaactttaacccg
IRF4_LOC107383908_SB3_22	gtccctgcctctatatctttATCGCCCATGCCTTGAAGAGAG
IRF4_LOC107383908_SB3_23	CCTTCTTTGAATTTTCCCTTAAttccactcaactttaacccg
IRF4_LOC107383908_SB3_24	gtccctgcctctatatctttCTTGCTTCCCTGCATGTTTCCA
IRF4_LOC107383908_SB3_25	CAGCATCCTCTTCCCTGTTGTAttccactcaactttaacccg
IRF4_LOC107383908_SB3_26	gtccctgcctctatatctttATCGTTTTCCCAAACCAGACCA
IRF4_LOC107383908_SB3_27	CGGAATCCTAAAGATGCTCTTCttccactcaactttaacccg
IRF4_LOC107383908_SB3_28	gtccctgcctctatatctttTCAATCAGCCACTGCCTCAGCT
IRF4_LOC107383908_SB3_29	GGATATCGCCCGCTGTCGATCTttccactcaactttaacccg
IRF4_LOC107383908_SB3_30	gtccctgcctctatatctttGACCGCCGTCTTCATCCATGCT
IRF4_LOC107383908_SB3_31	TGCCATTGCCACAGCCTACTGAttccactcaactttaacccg
IRF4_LOC107383908_SB3_32	gtccctgcctctatatctttACCACGGAAATCTGTTCGGAAG
IRF4_LOC107383908_SB3_33	CACCTCTGTGGAGAAGTTAAGTttccactcaactttaacccg
IRF4_LOC107383908_SB3_34	gtccctgcctctatatctttTTATCACATCTTGATTTTTTTT
IRF4_LOC107383908_SB3_35	CTGTCAGGGTCCTATTCTTAAAttccactcaactttaacccg
IRF4_LOC107383908_SB3_36	gtccctgcctctatatctttTCAGGAGATGCATGCCTTCTTT
IRF4_LOC107383908_SB3_37	AACAGGGAGGAGCCTCTGTGAAttccactcaactttaacccg
IRF4_LOC107383908_SB3_38	gtccctgcctctatatctttAGAACTGTGGAGGGGAATCCCT
IRF4_LOC107383908_SB3_39	TCTGTAAAAACCGAGTGCCCACttccactcaactttaacccg
IRF4_LOC107383908_SB3_40	gtccctgcctctatatctttTCAGAATGGAATGGAACAATTA
IRF4_LOC107383908_SB3_41	CTGTAGTGACACCCTGCGCGCAttccactcaactttaacccg
IRF4_LOC107383908_SB3_42	gtccctgcctctatatctttTTTTTTTTCTAAGGGCCTGAAG
IRF4_LOC107383908_SB3_43	CCTGTTAAAAAAGATCCCCAACttccactcaactttaacccg
