## Supplementary material for "Multi-tissue transcriptomic aging atlas reveals predictive aging biomarkers in the killifish": Submission_Files_250120: SupFile_12_HCR_SpotCounts_AtlasValidation_241113.xlsx

### Sheet: README
This Excel file contains the mRNA spot counts and cell number exported from QuPath quantification
Table	Tab	Description
12a	IGF2BP3_ncRNA3777_DetectParamet	Detection parameters for IGF2BP3 and ncRNA3777 used for each image
12b	IGF2BP3_ncRNA3777_RecordedCount	Raw counts exported from QuPath after spot detection. Images are from the gut
12c	IGF2BP3_ncRNA3777_Summary	Summary of results, used for plotting
12d	IRF4a_DetectionParameters	Detection parameters for IRF4a used for each image
12e	IRF4a_RecordedCount	Raw counts exported from QuPath after spot detection. Images are from the kidney
12f	IRF4a_Summary	Summary of results, used for plotting

### Sheet: IGF2BP3_ncRNA3777_DetectParamet
How thresholding was established:
1. Find the average of cell brightness for each image in columns "Cell: IGF2BP3 max" and "Cell: nc3777 max".
2. Find the st dev of cell brightness for each image in columns "Cell: IGF2BP3 max" and "Cell: nc3777 max".
3. Establish threshold as 0.5(st dev) + ave
4. The threshold for each image was input into QuPath for both IGF2BP3 and nc3777 channels.
*steps 1-3 were done in R using the script "thresholding.R"
Image	IGF2BP3_threshold	nc3777_threshold
MaxZ_4to6_241025_30um_Gut_A1_Slide15_DAPI_igf2bp3SB3568_loc3777SB1647_40x_1.tif	17257.8	8018.12
MaxZ_4to6_241025_30um_Gut_A1_Slide15_DAPI_igf2bp3SB3568_loc3777SB1647_40x_2.tif	16488.8	7953.97
MaxZ_4to6_241025_30um_Gut_A1_Slide15_DAPI_igf2bp3SB3568_loc3777SB1647_40x_3.tif	18454.5	7596.13
MaxZ_4to6_241025_30um_Gut_A1_Slide15_DAPI_igf2bp3SB3568_loc3777SB1647_40x_4.tif	18064.5	9054.13
MaxZ_4to6_241025_30um_Gut_A3_Slide15_DAPI_igf2bp3SB3568_loc3777SB1647_40x_1.tif	21752.9	6665.41
MaxZ_4to6_241025_30um_Gut_A3_Slide15_DAPI_igf2bp3SB3568_loc3777SB1647_40x_2.tif	23575.4	6934.64
MaxZ_4to6_241025_30um_Gut_A3_Slide15_DAPI_igf2bp3SB3568_loc3777SB1647_40x_3.tif	22139	7322.61
MaxZ_4to6_241025_30um_Gut_A3_Slide15_DAPI_igf2bp3SB3568_loc3777SB1647_40x_4.tif	19398.3	7220.93
MaxZ_4to6_241025_30um_Gut_A5_Slide15_DAPI_igf2bp3SB3568_loc3777SB1647_40x_1.tif	18980.3	8504.78
MaxZ_4to6_241025_30um_Gut_A5_Slide15_DAPI_igf2bp3SB3568_loc3777SB1647_40x_2.tif	16155.2	8050.02
MaxZ_4to6_241025_30um_Gut_A5_Slide15_DAPI_igf2bp3SB3568_loc3777SB1647_40x_3.tif	18071.7	9285.39
MaxZ_4to6_241025_30um_Gut_A5_Slide15_DAPI_igf2bp3SB3568_loc3777SB1647_40x_4.tif	17070.2	8077.67
MaxZ_4to6_241025_30um_Gut_A6_Slide15_DAPI_igf2bp3SB3568_loc3777SB1647_40x_1.tif	21943.1	8966.97
MaxZ_4to6_241025_30um_Gut_A6_Slide15_DAPI_igf2bp3SB3568_loc3777SB1647_40x_2.tif	17332	7796.63
MaxZ_4to6_241025_30um_Gut_A6_Slide15_DAPI_igf2bp3SB3568_loc3777SB1647_40x_3.tif	15784.7	7247.35
MaxZ_4to6_241025_30um_Gut_A6_Slide15_DAPI_igf2bp3SB3568_loc3777SB1647_40x_4.tif	18584.1	7610.19
MaxZ_4to6_241025_30um_Gut_B4_Slide15_DAPI_igf2bp3SB3568_loc3777SB1647_40x_1.tif	15704.7	8033.17
MaxZ_4to6_241025_30um_Gut_B4_Slide15_DAPI_igf2bp3SB3568_loc3777SB1647_40x_2.tif	18734.1	9109.2
MaxZ_4to6_241025_30um_Gut_B4_Slide15_DAPI_igf2bp3SB3568_loc3777SB1647_40x_3.tif	17833.4	9918.69
MaxZ_4to6_241025_30um_Gut_B4_Slide15_DAPI_igf2bp3SB3568_loc3777SB1647_40x_4.tif	14955.6	7929.63
MaxZ_4to6_241025_30um_Gut_B5_Slide15_DAPI_igf2bp3SB3568_loc3777SB1647_40x_1.tif	18183.6	7701.39
MaxZ_4to6_241025_30um_Gut_B5_Slide15_DAPI_igf2bp3SB3568_loc3777SB1647_40x_2.tif	19365.1	7812.44
MaxZ_4to6_241025_30um_Gut_B5_Slide15_DAPI_igf2bp3SB3568_loc3777SB1647_40x_3.tif	19800.1	7001.85
MaxZ_4to6_241025_30um_Gut_B5_Slide15_DAPI_igf2bp3SB3568_loc3777SB1647_40x_4.tif	22350.4	8231.03
MaxZ_4to6_241025_30um_Gut_B6_Slide15_DAPI_igf2bp3SB3568_loc3777SB1647_40x_1.tif	19270.1	8683.51
MaxZ_4to6_241025_30um_Gut_B6_Slide15_DAPI_igf2bp3SB3568_loc3777SB1647_40x_2.tif	20292	11705.4
MaxZ_4to6_241025_30um_Gut_B6_Slide15_DAPI_igf2bp3SB3568_loc3777SB1647_40x_3.tif	20486.1	12580.5
MaxZ_4to6_241025_30um_Gut_B6_Slide15_DAPI_igf2bp3SB3568_loc3777SB1647_40x_4.tif	19522.2	8587.88
MaxZ_4to6_241025_30um_Gut_B8_Slide15_DAPI_igf2bp3SB3568_loc3777SB1647_40x_1.tif	22947.5	9048.56
MaxZ_4to6_241025_30um_Gut_B8_Slide15_DAPI_igf2bp3SB3568_loc3777SB1647_40x_2.tif	23570.4	7028.23
MaxZ_4to6_241025_30um_Gut_B8_Slide15_DAPI_igf2bp3SB3568_loc3777SB1647_40x_3.tif	24382.2	8272.26
MaxZ_4to6_241025_30um_Gut_B8_Slide15_DAPI_igf2bp3SB3568_loc3777SB1647_40x_4.tif	23606.4	9695.46
MaxZ_4to6_241025_30um_Gut_C1_Slide15_DAPI_igf2bp3SB3568_loc3777SB1647_40x_1.tif	16417.9	5855.76
MaxZ_4to6_241025_30um_Gut_C1_Slide15_DAPI_igf2bp3SB3568_loc3777SB1647_40x_2.tif	19855.9	8478.83
MaxZ_4to6_241025_30um_Gut_C1_Slide15_DAPI_igf2bp3SB3568_loc3777SB1647_40x_3.tif	19824.1	7140.86
MaxZ_4to6_241025_30um_Gut_C1_Slide15_DAPI_igf2bp3SB3568_loc3777SB1647_40x_4.tif	16989	7574.35
MaxZ_4to6_241025_30um_Gut_C3_Slide15_DAPI_igf2bp3SB3568_loc3777SB1647_40x_1.tif	14673.5	8340.57
MaxZ_4to6_241025_30um_Gut_C3_Slide15_DAPI_igf2bp3SB3568_loc3777SB1647_40x_2.tif	19079.9	7731.89
MaxZ_4to6_241025_30um_Gut_C3_Slide15_DAPI_igf2bp3SB3568_loc3777SB1647_40x_3.tif	19237.4	7196.98
MaxZ_4to6_241025_30um_Gut_C3_Slide15_DAPI_igf2bp3SB3568_loc3777SB1647_40x_4.tif	17387.9	6956.02
MaxZ_4to6_241025_30um_Gut_C4_Slide15_DAPI_igf2bp3SB3568_loc3777SB1647_40x_1.tif	14445.6	7281.23
MaxZ_4to6_241025_30um_Gut_C4_Slide15_DAPI_igf2bp3SB3568_loc3777SB1647_40x_2.tif	15117.6	7100.12
MaxZ_4to6_241025_30um_Gut_C4_Slide15_DAPI_igf2bp3SB3568_loc3777SB1647_40x_3.tif	11504.3	5795.19
MaxZ_4to6_241025_30um_Gut_C4_Slide15_DAPI_igf2bp3SB3568_loc3777SB1647_40x_4.tif	12590.7	5820.96
MaxZ_4to6_241025_30um_Gut_C8_Slide15_DAPI_igf2bp3SB3568_loc3777SB1647_40x_1.tif	16702.2	6158.08
MaxZ_4to6_241025_30um_Gut_C8_Slide15_DAPI_igf2bp3SB3568_loc3777SB1647_40x_2.tif	21356.6	8106.4
MaxZ_4to6_241025_30um_Gut_C8_Slide15_DAPI_igf2bp3SB3568_loc3777SB1647_40x_3.tif	15816.2	6002.33
MaxZ_4to6_241025_30um_Gut_C8_Slide15_DAPI_igf2bp3SB3568_loc3777SB1647_40x_4.tif	16572	6011.66
MaxZ_4to6_241025_30um_Gut_D2_Slide15_DAPI_igf2bp3SB3568_loc3777SB1647_40x_1.tif	15192.6	7933.94
MaxZ_4to6_241025_30um_Gut_D2_Slide15_DAPI_igf2bp3SB3568_loc3777SB1647_40x_2.tif	15038.4	8085.33
MaxZ_4to6_241025_30um_Gut_D2_Slide15_DAPI_igf2bp3SB3568_loc3777SB1647_40x_3.tif	17081	6973.83
MaxZ_4to6_241025_30um_Gut_D2_Slide15_DAPI_igf2bp3SB3568_loc3777SB1647_40x_4.tif	15334.4	7693.19
MaxZ_4to6_241025_30um_Gut_D3_Slide15_DAPI_igf2bp3SB3568_loc3777SB1647_40x_1.tif	15919.3	8908.32
MaxZ_4to6_241025_30um_Gut_D3_Slide15_DAPI_igf2bp3SB3568_loc3777SB1647_40x_2.tif	14089.4	8208.97
MaxZ_4to6_241025_30um_Gut_D3_Slide15_DAPI_igf2bp3SB3568_loc3777SB1647_40x_3.tif	14235.2	7328.71
MaxZ_4to6_241025_30um_Gut_D3_Slide15_DAPI_igf2bp3SB3568_loc3777SB1647_40x_4.tif	15023.1	8302.99
MaxZ_4to6_241025_30um_Gut_D5_Slide15_DAPI_igf2bp3SB3568_loc3777SB1647_40x_1.tif	16995.7	8357.43
MaxZ_4to6_241025_30um_Gut_D5_Slide15_DAPI_igf2bp3SB3568_loc3777SB1647_40x_2.tif	13867.5	6639.15
MaxZ_4to6_241025_30um_Gut_D5_Slide15_DAPI_igf2bp3SB3568_loc3777SB1647_40x_3.tif	18242	7055.87
MaxZ_4to6_241025_30um_Gut_D5_Slide15_DAPI_igf2bp3SB3568_loc3777SB1647_40x_4.tif	15735.3	7613.99
MaxZ_4to6_241025_30um_Gut_D7_Slide15_DAPI_igf2bp3SB3568_loc3777SB1647_40x_1.tif	18400.3	6771.74
MaxZ_4to6_241025_30um_Gut_D7_Slide15_DAPI_igf2bp3SB3568_loc3777SB1647_40x_2.tif	18105.8	6576.49
MaxZ_4to6_241025_30um_Gut_D7_Slide15_DAPI_igf2bp3SB3568_loc3777SB1647_40x_3.tif	21904	7721.27
MaxZ_4to6_241025_30um_Gut_D7_Slide15_DAPI_igf2bp3SB3568_loc3777SB1647_40x_4.tif	23321.9	6926.11

### Sheet: IGF2BP3_ncRNA3777_RecordedCount
Image	SampleID	Num Detections	Cell number	Num Subcellular spot: Red (IGF2BP3)	Num Subcellular spot: White (ncRNA-3777)	Age (old, o; young, y)	Sex (male, m; female, f)	Comments
MaxZ_4to6_241025_30um_Gut_A1_Slide15_DAPI_igf2bp3SB3568_loc3777SB1647_40x_1.tif	A1	436	152	85	199	o	m
MaxZ_4to6_241025_30um_Gut_A1_Slide15_DAPI_igf2bp3SB3568_loc3777SB1647_40x_2.tif	A1	406	159	53	194	o	m
MaxZ_4to6_241025_30um_Gut_A1_Slide15_DAPI_igf2bp3SB3568_loc3777SB1647_40x_3.tif	A1	416	167	65	184	o	m
MaxZ_4to6_241025_30um_Gut_A1_Slide15_DAPI_igf2bp3SB3568_loc3777SB1647_40x_4.tif	A1	284	143	36	105	o	m
MaxZ_4to6_241025_30um_Gut_A3_Slide15_DAPI_igf2bp3SB3568_loc3777SB1647_40x_1.tif	A3	364	139	111	114	y	f
MaxZ_4to6_241025_30um_Gut_A3_Slide15_DAPI_igf2bp3SB3568_loc3777SB1647_40x_2.tif	A3	450	154	142	154	y	f
MaxZ_4to6_241025_30um_Gut_A3_Slide15_DAPI_igf2bp3SB3568_loc3777SB1647_40x_3.tif	A3	504	160	144	200	y	f
MaxZ_4to6_241025_30um_Gut_A3_Slide15_DAPI_igf2bp3SB3568_loc3777SB1647_40x_4.tif	A3	379	123	87	169	y	f
MaxZ_4to6_241025_30um_Gut_A5_Slide15_DAPI_igf2bp3SB3568_loc3777SB1647_40x_1.tif	A5	354	119	75	160	o	f
MaxZ_4to6_241025_30um_Gut_A5_Slide15_DAPI_igf2bp3SB3568_loc3777SB1647_40x_2.tif	A5	531	167	103	261	o	f
MaxZ_4to6_241025_30um_Gut_A5_Slide15_DAPI_igf2bp3SB3568_loc3777SB1647_40x_3.tif	A5	569	172	111	286	o	f
MaxZ_4to6_241025_30um_Gut_A5_Slide15_DAPI_igf2bp3SB3568_loc3777SB1647_40x_4.tif	A5	617	163	127	327	o	f
MaxZ_4to6_241025_30um_Gut_A6_Slide15_DAPI_igf2bp3SB3568_loc3777SB1647_40x_1.tif	A6	474	159	153	162	y	m
MaxZ_4to6_241025_30um_Gut_A6_Slide15_DAPI_igf2bp3SB3568_loc3777SB1647_40x_2.tif	A6	541	158	136	247	y	m
MaxZ_4to6_241025_30um_Gut_A6_Slide15_DAPI_igf2bp3SB3568_loc3777SB1647_40x_3.tif	A6	429	137	95	197	y	m
MaxZ_4to6_241025_30um_Gut_A6_Slide15_DAPI_igf2bp3SB3568_loc3777SB1647_40x_4.tif	A6	436	161	103	172	y	m
MaxZ_4to6_241025_30um_Gut_B4_Slide15_DAPI_igf2bp3SB3568_loc3777SB1647_40x_1.tif	B4	399	162	80	157	o	m
MaxZ_4to6_241025_30um_Gut_B4_Slide15_DAPI_igf2bp3SB3568_loc3777SB1647_40x_2.tif	B4	378	128	64	186	o	m
MaxZ_4to6_241025_30um_Gut_B4_Slide15_DAPI_igf2bp3SB3568_loc3777SB1647_40x_3.tif	B4	558	184	113	261	o	m
MaxZ_4to6_241025_30um_Gut_B4_Slide15_DAPI_igf2bp3SB3568_loc3777SB1647_40x_4.tif	B4	390	122	96	172	o	m
MaxZ_4to6_241025_30um_Gut_B5_Slide15_DAPI_igf2bp3SB3568_loc3777SB1647_40x_1.tif	B5	248	98	77	73	y	f
MaxZ_4to6_241025_30um_Gut_B5_Slide15_DAPI_igf2bp3SB3568_loc3777SB1647_40x_2.tif	B5	312	105	93	114	y	f
MaxZ_4to6_241025_30um_Gut_B5_Slide15_DAPI_igf2bp3SB3568_loc3777SB1647_40x_3.tif	B5	498	173	140	185	y	f
MaxZ_4to6_241025_30um_Gut_B5_Slide15_DAPI_igf2bp3SB3568_loc3777SB1647_40x_4.tif	B5	309	110	82	117	y	f
MaxZ_4to6_241025_30um_Gut_B6_Slide15_DAPI_igf2bp3SB3568_loc3777SB1647_40x_1.tif	B6	473	146	111	216	o	f
MaxZ_4to6_241025_30um_Gut_B6_Slide15_DAPI_igf2bp3SB3568_loc3777SB1647_40x_2.tif	B6	489	142	116	231	o	f
MaxZ_4to6_241025_30um_Gut_B6_Slide15_DAPI_igf2bp3SB3568_loc3777SB1647_40x_3.tif	B6	545	170	115	260	o	f
MaxZ_4to6_241025_30um_Gut_B6_Slide15_DAPI_igf2bp3SB3568_loc3777SB1647_40x_4.tif	B6	539	178	93	268	o	f
MaxZ_4to6_241025_30um_Gut_B8_Slide15_DAPI_igf2bp3SB3568_loc3777SB1647_40x_1.tif	B8	653	200	192	261	y	m	Cell segmentation suboptimal
MaxZ_4to6_241025_30um_Gut_B8_Slide15_DAPI_igf2bp3SB3568_loc3777SB1647_40x_2.tif	B8	529	195	149	185	y	m	Cell segmentation suboptimal
MaxZ_4to6_241025_30um_Gut_B8_Slide15_DAPI_igf2bp3SB3568_loc3777SB1647_40x_3.tif	B8	656	177	209	270	y	m	Cell segmentation suboptimal
MaxZ_4to6_241025_30um_Gut_B8_Slide15_DAPI_igf2bp3SB3568_loc3777SB1647_40x_4.tif	B8	516	136	194	186	y	m	Cell segmentation suboptimal
MaxZ_4to6_241025_30um_Gut_C1_Slide15_DAPI_igf2bp3SB3568_loc3777SB1647_40x_1.tif	C1	514	174	170	170	y	f
MaxZ_4to6_241025_30um_Gut_C1_Slide15_DAPI_igf2bp3SB3568_loc3777SB1647_40x_2.tif	C1	362	145	88	129	y	f
MaxZ_4to6_241025_30um_Gut_C1_Slide15_DAPI_igf2bp3SB3568_loc3777SB1647_40x_3.tif	C1	297	116	53	128	y	f
MaxZ_4to6_241025_30um_Gut_C1_Slide15_DAPI_igf2bp3SB3568_loc3777SB1647_40x_4.tif	C1	420	149	80	191	y	f
MaxZ_4to6_241025_30um_Gut_C3_Slide15_DAPI_igf2bp3SB3568_loc3777SB1647_40x_1.tif	C3	464	158	82	224	o	m
MaxZ_4to6_241025_30um_Gut_C3_Slide15_DAPI_igf2bp3SB3568_loc3777SB1647_40x_2.tif	C3	387	159	29	199	o	m
MaxZ_4to6_241025_30um_Gut_C3_Slide15_DAPI_igf2bp3SB3568_loc3777SB1647_40x_3.tif	C3	476	174	53	249	o	m
MaxZ_4to6_241025_30um_Gut_C3_Slide15_DAPI_igf2bp3SB3568_loc3777SB1647_40x_4.tif	C3	447	160	66	221	o	m
MaxZ_4to6_241025_30um_Gut_C4_Slide15_DAPI_igf2bp3SB3568_loc3777SB1647_40x_1.tif	C4	310	139	50	121	o	f
MaxZ_4to6_241025_30um_Gut_C4_Slide15_DAPI_igf2bp3SB3568_loc3777SB1647_40x_2.tif	C4	377	150	41	186	o	f
MaxZ_4to6_241025_30um_Gut_C4_Slide15_DAPI_igf2bp3SB3568_loc3777SB1647_40x_3.tif	C4	650	237	146	267	o	f
MaxZ_4to6_241025_30um_Gut_C4_Slide15_DAPI_igf2bp3SB3568_loc3777SB1647_40x_4.tif	C4	506	157	95	254	o	f
MaxZ_4to6_241025_30um_Gut_C8_Slide15_DAPI_igf2bp3SB3568_loc3777SB1647_40x_1.tif	C8	465	144	116	205	y	f
MaxZ_4to6_241025_30um_Gut_C8_Slide15_DAPI_igf2bp3SB3568_loc3777SB1647_40x_2.tif	C8	669	184	213	272	y	f
MaxZ_4to6_241025_30um_Gut_C8_Slide15_DAPI_igf2bp3SB3568_loc3777SB1647_40x_3.tif	C8	326	129	88	109	y	f
MaxZ_4to6_241025_30um_Gut_C8_Slide15_DAPI_igf2bp3SB3568_loc3777SB1647_40x_4.tif	C8	367	108	116	143	y	f
MaxZ_4to6_241025_30um_Gut_D2_Slide15_DAPI_igf2bp3SB3568_loc3777SB1647_40x_1.tif	D2	429	126	89	214	o	m
MaxZ_4to6_241025_30um_Gut_D2_Slide15_DAPI_igf2bp3SB3568_loc3777SB1647_40x_2.tif	D2	407	160	109	138	o	m
MaxZ_4to6_241025_30um_Gut_D2_Slide15_DAPI_igf2bp3SB3568_loc3777SB1647_40x_3.tif	D2	545	169	134	242	o	m
MaxZ_4to6_241025_30um_Gut_D2_Slide15_DAPI_igf2bp3SB3568_loc3777SB1647_40x_4.tif	D2	510	166	118	226	o	m
MaxZ_4to6_241025_30um_Gut_D3_Slide15_DAPI_igf2bp3SB3568_loc3777SB1647_40x_1.tif	D3	623	166	111	346	o	f
MaxZ_4to6_241025_30um_Gut_D3_Slide15_DAPI_igf2bp3SB3568_loc3777SB1647_40x_2.tif	D3	475	162	119	194	o	f
MaxZ_4to6_241025_30um_Gut_D3_Slide15_DAPI_igf2bp3SB3568_loc3777SB1647_40x_3.tif	D3	519	163	94	262	o	f
MaxZ_4to6_241025_30um_Gut_D3_Slide15_DAPI_igf2bp3SB3568_loc3777SB1647_40x_4.tif	D3	551	138	98	315	o	f	Cell segmentation suboptimal
MaxZ_4to6_241025_30um_Gut_D5_Slide15_DAPI_igf2bp3SB3568_loc3777SB1647_40x_1.tif	D5	427	138	101	188	y	m
MaxZ_4to6_241025_30um_Gut_D5_Slide15_DAPI_igf2bp3SB3568_loc3777SB1647_40x_2.tif	D5	351	129	69	153	y	m
MaxZ_4to6_241025_30um_Gut_D5_Slide15_DAPI_igf2bp3SB3568_loc3777SB1647_40x_3.tif	D5	568	183	133	252	y	m
MaxZ_4to6_241025_30um_Gut_D5_Slide15_DAPI_igf2bp3SB3568_loc3777SB1647_40x_4.tif	D5	400	143	77	180	y	m
MaxZ_4to6_241025_30um_Gut_D7_Slide15_DAPI_igf2bp3SB3568_loc3777SB1647_40x_1.tif	D7	474	158	128	188	y	m
MaxZ_4to6_241025_30um_Gut_D7_Slide15_DAPI_igf2bp3SB3568_loc3777SB1647_40x_2.tif	D7	500	158	139	203	y	m
MaxZ_4to6_241025_30um_Gut_D7_Slide15_DAPI_igf2bp3SB3568_loc3777SB1647_40x_3.tif	D7	533	155	143	235	y	m
MaxZ_4to6_241025_30um_Gut_D7_Slide15_DAPI_igf2bp3SB3568_loc3777SB1647_40x_4.tif	D7	382	166	65	151	y	m

### Sheet: IGF2BP3_ncRNA3777_Summary
Animal ID	Cell number	Num Subcellular spot: IGF2BP3	Num Subcellular spot: ncRNA-3777	Average number of IGF2BP3 counts per cell	Average number of ncRNA-3777 counts per cell	Age	Sex
A5	621	416	1034	0.669887	1.66506	o	f
B6	636	435	975	0.683962	1.53302	o	f
C4	683	332	828	0.486091	1.2123	o	f
D3	629	422	1117	0.670906	1.77583	o	f
A1	621	239	682	0.384863	1.09823	o	m
B4	596	353	776	0.592282	1.30201	o	m
C3	651	230	893	0.353303	1.37174	o	m
D2	621	450	820	0.724638	1.32045	o	m
A3	576	484	637	0.840278	1.1059	y	f
B5	486	392	489	0.806584	1.00617	y	f
C1	584	391	618	0.669521	1.05822	y	f
C8	565	533	729	0.943363	1.29027	y	f
A6	615	487	778	0.79187	1.26504	y	m
B8	708	744	902	1.05085	1.27401	y	m
D5	593	380	773	0.640809	1.30354	y	m
D7	637	475	777	0.745683	1.21978	y	m

### Sheet: IRF4a_DetectionParameters
Preprocessing in FIJI
Set minimum and maximum for each channel to the following: Channel 1 / IRF4a (1000, 30000), C2 /NA (0, 65535), C3 / DAPI (25000, 65535), C4 / CD45 (500, 20000)
Make MAX projection
Save as 8bit image
Try particle detection in QuPath:
Run cell detection script
sigma: 1.2 um
expand: 1.3 um
area: 5-400
treshold: 5
Manually remove all the RBCs
Manually remove cells in the tubule region (high background in red and green channel + no immune cells)
Double click on object -> Right click -> Remove object ("yes")
Analyze -> Cell detection -> subcellular detection (experimental):
Check every cell. Manually remove detections that overlap with RBC (false positive), irregular in shape, or very small. Sometimes for high background images, C1 threshold needs to be higher. If a cell is located in the tubule regions and CD45+, only remove the cell if C1 is full of false positve.
SC-A1
Detection threshold (Channel 1): 120
Detection threshold (Channel 2): -1 (means no threshold)
Detection threshold (Channel 3): -1 (means no threshold)
Detection threshold (Channel 4): 100
Uncheck ("Smooth before detection", "Split by intensity", "Split by shape")
Expected spot size: 0.5um^2
Min spot size: 0.05 um^2
Max spot size: 2 um^2
Uncheck ("Include clusters")
SC-A3
Detection threshold (Channel 1): 120
Detection threshold (Channel 2): -1 (means no threshold)
Detection threshold (Channel 3): -1 (means no threshold)
Detection threshold (Channel 4): 100
Uncheck ("Smooth before detection", "Split by intensity", "Split by shape")
Expected spot size: 0.5um^2
Min spot size: 0.05 um^2
Max spot size: 2 um^2
Uncheck ("Include clusters")
SC-A5
Detection threshold (Channel 1): 150
Detection threshold (Channel 2): -1 (means no threshold)
Detection threshold (Channel 3): -1 (means no threshold)
Detection threshold (Channel 4): 100
Uncheck ("Smooth before detection", "Split by intensity", "Split by shape")
Expected spot size: 0.5um^2
Min spot size: 0.05 um^2
Max spot size: 2 um^2
Uncheck ("Include clusters")
SC-A6
Detection threshold (Channel 1): 120
Detection threshold (Channel 2): -1 (means no threshold)
Detection threshold (Channel 3): -1 (means no threshold)
Detection threshold (Channel 4): 100
Uncheck ("Smooth before detection", "Split by intensity", "Split by shape")
Expected spot size: 0.5um^2
Min spot size: 0.05 um^2
Max spot size: 2 um^2
Uncheck ("Include clusters")
SC-B4
Detection threshold (Channel 1): 120
Detection threshold (Channel 2): -1 (means no threshold)
Detection threshold (Channel 3): -1 (means no threshold)
Detection threshold (Channel 4): 100
Uncheck ("Smooth before detection", "Split by intensity", "Split by shape")
Expected spot size: 0.5um^2
Min spot size: 0.05 um^2
Max spot size: 2 um^2
Uncheck ("Include clusters")
SC-B5
Detection threshold (Channel 1): 120
Detection threshold (Channel 2): -1 (means no threshold)
Detection threshold (Channel 3): -1 (means no threshold)
Detection threshold (Channel 4): 100
Uncheck ("Smooth before detection", "Split by intensity", "Split by shape")
Expected spot size: 0.5um^2
Min spot size: 0.05 um^2
Max spot size: 2 um^2
Uncheck ("Include clusters")
SC-B6
Detection threshold (Channel 1): 120 (FOV 3 and 4: 150)
Detection threshold (Channel 2): -1 (means no threshold)
Detection threshold (Channel 3): -1 (means no threshold)
Detection threshold (Channel 4): 100
Uncheck ("Smooth before detection", "Split by intensity", "Split by shape")
Expected spot size: 0.5um^2
Min spot size: 0.05 um^2
Max spot size: 2 um^2
Uncheck ("Include clusters")
SC-B8
Detection threshold (Channel 1): 120
Detection threshold (Channel 2): -1 (means no threshold)
Detection threshold (Channel 3): -1 (means no threshold)
Detection threshold (Channel 4): 100
Uncheck ("Smooth before detection", "Split by intensity", "Split by shape")
Expected spot size: 0.5um^2
Min spot size: 0.05 um^2
Max spot size: 2 um^2
Uncheck ("Include clusters")
SC-C1
Detection threshold (Channel 1): 150
Detection threshold (Channel 2): -1 (means no threshold)
Detection threshold (Channel 3): -1 (means no threshold)
Detection threshold (Channel 4): 100
Uncheck ("Smooth before detection", "Split by intensity", "Split by shape")
Expected spot size: 0.5um^2
Min spot size: 0.05 um^2
Max spot size: 2 um^2
Uncheck ("Include clusters")
SC-C3
Detection threshold (Channel 1): 120 (FOV 3 and 4: 150)
Detection threshold (Channel 2): -1 (means no threshold)
Detection threshold (Channel 3): -1 (means no threshold)
Detection threshold (Channel 4): 100
Uncheck ("Smooth before detection", "Split by intensity", "Split by shape")
Expected spot size: 0.5um^2
Min spot size: 0.05 um^2
Max spot size: 2 um^2
Uncheck ("Include clusters")
SC-C8
Detection threshold (Channel 1): 120
Detection threshold (Channel 2): -1 (means no threshold)
Detection threshold (Channel 3): -1 (means no threshold)
Detection threshold (Channel 4): 100
Uncheck ("Smooth before detection", "Split by intensity", "Split by shape")
Expected spot size: 0.5um^2
Min spot size: 0.05 um^2
Max spot size: 2 um^2
Uncheck ("Include clusters")
SC-D2
Detection threshold (Channel 1): 120
Detection threshold (Channel 2): -1 (means no threshold)
Detection threshold (Channel 3): -1 (means no threshold)
Detection threshold (Channel 4): 100
Uncheck ("Smooth before detection", "Split by intensity", "Split by shape")
Expected spot size: 0.5um^2
Min spot size: 0.05 um^2
Max spot size: 2 um^2
Uncheck ("Include clusters")
SC-D3
Detection threshold (Channel 1): 120
Detection threshold (Channel 2): -1 (means no threshold)
Detection threshold (Channel 3): -1 (means no threshold)
Detection threshold (Channel 4): 100
Uncheck ("Smooth before detection", "Split by intensity", "Split by shape")
Expected spot size: 0.5um^2
Min spot size: 0.05 um^2
Max spot size: 2 um^2
Uncheck ("Include clusters")
SC-D5
Detection threshold (Channel 1): 120
Detection threshold (Channel 2): -1 (means no threshold)
Detection threshold (Channel 3): -1 (means no threshold)
Detection threshold (Channel 4): 100
Uncheck ("Smooth before detection", "Split by intensity", "Split by shape")
Expected spot size: 0.5um^2
Min spot size: 0.05 um^2
Max spot size: 2 um^2
Uncheck ("Include clusters")
SC-D7
Detection threshold (Channel 1): 120 (field of view 2: 100)
Detection threshold (Channel 2): -1 (means no threshold)
Detection threshold (Channel 3): -1 (means no threshold)
Detection threshold (Channel 4): 100
Uncheck ("Smooth before detection", "Split by intensity", "Split by shape")
Expected spot size: 0.5um^2
Min spot size: 0.05 um^2
Max spot size: 2 um^2
Uncheck ("Include clusters")
SC-C4
Detection threshold (Channel 1): 180
Detection threshold (Channel 2): -1 (means no threshold)
Detection threshold (Channel 3): -1 (means no threshold)
Detection threshold (Channel 4): 100
Uncheck ("Smooth before detection", "Split by intensity", "Split by shape")
Expected spot size: 0.5um^2
Min spot size: 0.05 um^2
Max spot size: 2 um^2
Uncheck ("Include clusters")

### Sheet: IRF4a_RecordedCount
Name	FieldOfView	Number_IRF4a_spots	Number_CD45_spots	Total_cell_number	Comment	Age (old, o; young, y)	Sex (male, m; female, f)
SC1_A1	1	181	1340	309		o	m
SC1_A1	2	217	1278	281		o	m
SC1_A1	3	12	197	61		o	m
SC1_A1	4	77	346	73		o	m
SC1_A3	1	688	4080	352		y	f
SC1_A3	2	512	2874	278		y	f
SC1_A3	3	608	4402	352		y	f
SC1_A3	4	303	4395	352		y	f
SC1_A5	1	383	4631	324		o	f
SC1_A5	2	166	2485	207		o	f
SC1_A5	3	245	3093	291		o	f
SC1_A5	4	302	2329	192		o	f
SC1_A6	1	748	2694	279		y	m
SC1_A6	2	525	2952	279		y	m
SC1_A6	3	539	1857	207		y	m
SC1_A6	4	616	2644	254		y	m
SC1_B4	1	107	1249	257		o	m
SC1_B4	2	80	2225	248		o	m
SC1_B4	3	63	772	138		o	m
SC1_B4	4	66	411	266		o	m
SC1_B5	1	529	4024	365		y	f
SC1_B5	2	207	1920	229		y	f
SC1_B5	3	331	3764	342		y	f
SC1_B5	4	108	1667	231		y	f
SC1_B6	1	695	4436	331	Very high background	o	f
SC1_B6	2	256	2271	192	Very high background	o	f
SC1_B6	3	783	7149	513	Very high background	o	f
SC1_B6	4	383	3563	340	Very high background	o	f
SC1_B8	1	44	827	159		y	m
SC1_B8	2	283	1647	282		y	m
SC1_B8	3	672	3555	481		y	m
SC1_B8	4	163	1449	193		y	m
SC1_C1	1	569	3558	424		y	f
SC1_C1	2	1014	4687	526		y	f
SC1_C1	3	208	3370	417		y	f
SC1_C1	4	158	2734	351		y	f
SC1_C3	1	78	1081	228		o	m
SC1_C3	2	227	1457	167		o	m
SC1_C3	3	49	496	126		o	m
SC1_C3	4	101	786	139		o	m
SC1_C8	1	1086	4160	433		y	f
SC1_C8	2	632	4381	383		y	f
SC1_C8	3	882	4826	415		y	f
SC1_C8	4	914	5160	417		y	f
SC1_D2	1	6	38	22		o	m
SC1_D2	2	29	559	244		o	m
SC1_D2	3	126	1254	483		o	m
SC1_D2	4	79	1233	467		o	m
SC1_D3	1	202	2861	455		o	f
SC1_D3	2	295	2534	389		o	f
SC1_D3	3	268	2326	474		o	f
SC1_D3	4	142	2145	455		o	f
SC1_D5	1	44	966	275		y	m
SC1_D5	2	202	2044	344		y	m
SC1_D5	3	96	495	170		y	m
SC1_D5	4	154	1122	258		y	m
SC1_D7	1	294	2960	425		y	m
SC1_D7	2	104	322	152		y	m
SC1_D7	3	123	1365	222		y	m
SC1_D7	4	342	3468	358		y	m
SC1_C4	1	336	3765	298	Very high background	o	f
SC1_C4	2	259	4550	377	Very high background	o	f
SC1_C4	3	176	3836	360	Very high background	o	f
SC1_C4	4	249	3482	356	Very high background	o	f

### Sheet: IRF4a_Summary
Name	Sum_IRF4a_4fields	Sum_CD45_4fields	Sum_cell_4fields	Sum_IRF4a/Sum_cell	Sum_CD45/Sum_cell	Comment	Age	Sex
SC1_A5	1096	12538	1014	1.08087	12.3649		o	f
SC1_B6	2117	17419	1376	1.53852	12.6592	Very high background	o	f
SC1_D3	907	9866	1773	0.511562	5.56458		o	f
SC1_C4	1020	15633	1391	0.733285	11.2387	Very high background	o	f
SC1_A3	2111	15751	1334	1.58246	11.8073		y	f
SC1_B5	1175	11375	1167	1.00686	9.74722		y	f
SC1_C1	1949	14349	1718	1.13446	8.35215		y	f
SC1_C8	3514	18527	1648	2.13228	11.2421		y	f
SC1_A1	487	3161	724	0.672652	4.36602		o	m
SC1_B4	316	4657	909	0.347635	5.12321		o	m
SC1_C3	455	3820	660	0.689394	5.78788		o	m
SC1_D2	240	3084	1216	0.197368	2.53618		o	m
SC1_A6	2428	10147	1019	2.38273	9.9578		y	m
SC1_B8	1162	7478	1115	1.04215	6.70673		y	m
SC1_D5	496	4627	1047	0.473734	4.41929		y	m
SC1_D7	863	8115	1157	0.745895	7.01383		y	m
