## Supplementary material for "Multi-tissue transcriptomic aging atlas reveals predictive aging biomarkers in the killifish": Submission_Files_250120: SupFile_13_FACS_Experiment_metadata.xlsx

### Sheet: README
This Excel file contains the experimental metadata for the flow cytometry experiment presented in Figure 4.
Table	Tab name	Description
13a	Animal_metadata	Animal metadata including ID, sex, age, etc.
13b	Male_gating_stats	FlowJo exported data for each gate for each male animal in the experiment.
13c	Female_gating_stats	FlowJo exported data for each gate for each female animal in the experiment.

### Sheet: Animal_metadata
Animal ID	Batch	Sex	Sacrifice Date	Hatch Date	Age_Days	Cells_Analyzed	Associated_FCS	Associated_FlowJo_wsp	Notes
Y1	1	M	2024-06-25	2024-05-05	51	50000	Y1 AAD sort all only_[5 mL Tubes] Data Source - 1.fcs	04-Sep-2024_malekidney_batch1.wsp
Y2	1	M	2024-06-25	2024-05-05	51	50000	Y2 AAD sort all only_[5 mL Tubes] Data Source - 1.fcs	04-Sep-2024_malekidney_batch1.wsp
Y3	1	M	2024-06-25	2024-05-05	51	50000	Y3 AAD actual_[5 mL Tubes] Data Source - 1.fcs	04-Sep-2024_malekidney_batch1.wsp
O1	1	M	2024-06-25	2024-01-26	151	50000	O1 AAD sort all only_[5 mL Tubes] Data Source - 1.fcs	04-Sep-2024_malekidney_batch1.wsp
O2	1	M	2024-06-25	2024-01-26	151	50000	O2 AAD sort all only_[5 mL Tubes] Data Source - 1.fcs	04-Sep-2024_malekidney_batch1.wsp
O3	1	M	2024-06-25	2024-01-26	151	50000	O3 AAD actual_[5 mL Tubes] Data Source - 1.fcs	04-Sep-2024_malekidney_batch1.wsp
Y1	1	F	2024-08-28	2024-06-26	63	50000	Y1 stain - sort - 2_[5 mL Tubes] Data Source - 1.fcs	04-Sept-2024_female.wsp	Look at Group '50k cell group - no prec, plotting'
Y2	1	F	2024-08-28	2024-06-26	63	50000	Y2 stain - 1_[5 mL Tubes] Data Source - 1.fcs	04-Sept-2024_female.wsp	Look at Group '50k cell group - no prec, plotting'
Y3	1	F	2024-08-28	2024-06-26	63	50000	Y3 stain - 1_[5 mL Tubes] Data Source - 1.fcs	04-Sept-2024_female.wsp	Look at Group '50k cell group - no prec, plotting'
Y4	1	F	2024-08-28	2024-06-26	63	50000	Y4 stain - 1_[5 mL Tubes] Data Source - 1.fcs	04-Sept-2024_female.wsp	Look at Group '50k cell group - no prec, plotting'
O1	1	F	2024-08-28	2024-04-15	135	50000	O1 stain - sort - 1_[5 mL Tubes] Data Source - 1.fcs	04-Sept-2024_female.wsp	Look at Group '50k cell group - no prec, plotting'
O2	1	F	2024-08-28	2024-04-15	135	50000	O2 stain - sort - 1_[5 mL Tubes] Data Source - 1.fcs	04-Sept-2024_female.wsp	Look at Group '50k cell group - no prec, plotting'
O3	1	F	2024-08-28	2024-04-15	135	50000	O3 stain - 1_[5 mL Tubes] Data Source - 1.fcs	04-Sept-2024_female.wsp	Look at Group '50k cell group - no prec, plotting'
O4	1	F	2024-08-28	2024-04-15	135	50000	O4 stain - 1_[5 mL Tubes] Data Source - 1.fcs	04-Sept-2024_female.wsp	Look at Group '50k cell group - no prec, plotting'
Y1	2	M	2024-09-18	2024-07-23	57	50000	Y1 - 50k_Data Source - 1.fcs	18-Sep-2024_male_batch2.wsp	Look at Group '50k cell group - no prog, for plot'
Y2	2	M	2024-09-18	2024-07-23	57	50000	Y2 - 50k_Data Source - 1.fcs	18-Sep-2024_male_batch2.wsp	Look at Group '50k cell group - no prog, for plot'
Y3	2	M	2024-09-18	2024-07-23	57	50000	Y3 - 50k_Data Source - 1.fcs	18-Sep-2024_male_batch2.wsp	Look at Group '50k cell group - no prog, for plot'
Y4	2	M	2024-09-18	2024-07-23	57	50000	Y4 - 50k_Data Source - 1.fcs	18-Sep-2024_male_batch2.wsp	Look at Group '50k cell group - no prog, for plot'
O1	2	M	2024-09-18	2024-04-15	156	50000	O1 - 50k_Data Source - 1.fcs	18-Sep-2024_male_batch2.wsp	Look at Group '50k cell group - no prog, for plot'
O2	2	M	2024-09-18	2024-04-15	156	50000	O2 - 50k_Data Source - 1.fcs	18-Sep-2024_male_batch2.wsp	Look at Group '50k cell group - no prog, for plot'
O3	2	M	2024-09-18	2024-04-15	156	50000	O3 - 50k_Data Source - 1.fcs	18-Sep-2024_male_batch2.wsp	Look at Group '50k cell group - no prog, for plot'
O4	2	M	2024-09-18	2024-04-15	156	50000	O4 - 50k_Data Source - 1.fcs	18-Sep-2024_male_batch2.wsp	Look at Group '50k cell group - no prog, for plot'
Y1	3	M	2024-10-11	2024-08-13	59	50000	Y1- 50k male_Data Source - 1.fcs	13-Oct-2024_male-female.wsp	Val 9 males
Y2	3	M	2024-10-11	2024-08-13	59	50000	Y2 50k_Data Source -1.fcs	13-Oct-2024_male-female.wsp
Y3	3	M	2024-10-11	2024-08-13	59	50000	Y3 50k_Data Source -1.fcs	13-Oct-2024_male-female.wsp
Y4	3	M	2024-10-11	2024-08-13	59	50000	Y4 50k_Data Source -1.fcs	13-Oct-2024_male-female.wsp
O1	3	M	2024-10-11	2024-04-15	179	50000	O1- 50k male_Data Source - 1.fcs	13-Oct-2024_male-female.wsp	Val 6 males
O2	3	M	2024-10-11	2024-04-15	179	50000	O2 50k_Data Source -1.fcs	13-Oct-2024_male-female.wsp
O3	3	M	2024-10-11	2024-04-15	179	50000	O3 50k_Data Source -1.fcs	13-Oct-2024_male-female.wsp
O4	3	M	2024-10-11	2024-04-15	179	50000	O4 50k_Data Source -1.fcs	13-Oct-2024_male-female.wsp
Y1	2	F	2024-10-11	2024-08-13	59	50000	Y1F 50k_Data Source -1.fcs	13-Oct-2024_male-female.wsp	F18-2 Females
Y2	2	F	2024-10-11	2024-08-13	59	50000	Y2F 50k_Data Source -1.fcs	13-Oct-2024_male-female.wsp	F18-2 Females
O1	2	F	2024-10-11	2024-05-27	137	50000	O1F 50k_Data Source -1.fcs	13-Oct-2024_male-female.wsp
O2	2	F	2024-10-11	2024-05-27	137	50000	O2F 50k_Data Source -1.fcs	13-Oct-2024_male-female.wsp
O3	2	F	2024-10-11	2024-05-27	137	50000	O3F 50k_Data Source -1.fcs	13-Oct-2024_male-female.wsp
O4	2	F	2024-10-11	2024-05-27	137	50000	O4F 50k_Data Source -1.fcs	13-Oct-2024_male-female.wsp

### Sheet: Male_gating_stats
	Depth	Name	Statistic	#Cells	M/L ratio	Rounded	Batch
1		O1 - 50k male_Data Source - 1.fcs		50000	2.5628	2.56	3
2	>	O1 - 50k male_Data Source - 1.fcs/Cells	97.5	48755			3
3	> >	O1 - 50k male_Data Source - 1.fcs/Cells/Single Cells	89.2	43483			3
4	> > >	O1 - 50k male_Data Source - 1.fcs/Cells/Single Cells/7-AAD-A+	11.4	4956			3
5	> > >	O1 - 50k male_Data Source - 1.fcs/Cells/Single Cells/7-AAD-A-	88.6	38527			3
6	> > > >	O1 - 50k male_Data Source - 1.fcs/Cells/Single Cells/7-AAD-A-/lymphoid	16.5	6361			3
7	> > > >	O1 - 50k male_Data Source - 1.fcs/Cells/Single Cells/7-AAD-A-/Myeloid	42.3	16302			3
8		O2 50k_Data Source - 1.fcs		50000	9.08929	9.09	3
9	>	O2 50k_Data Source - 1.fcs/Cells	97.3	48635			3
10	> >	O2 50k_Data Source - 1.fcs/Cells/Single Cells	82.4	40052			3
11	> > >	O2 50k_Data Source - 1.fcs/Cells/Single Cells/7-AAD-A+	14.6	5862			3
12	> > >	O2 50k_Data Source - 1.fcs/Cells/Single Cells/7-AAD-A-	85.4	34190			3
13	> > > >	O2 50k_Data Source - 1.fcs/Cells/Single Cells/7-AAD-A-/lymphoid	6.42	2195			3
14	> > > >	O2 50k_Data Source - 1.fcs/Cells/Single Cells/7-AAD-A-/Myeloid	58.4	19951			3
15		O3 50k_Data Source - 1.fcs		50000	3.50481	3.5	3
16	>	O3 50k_Data Source - 1.fcs/Cells	96.5	48237			3
17	> >	O3 50k_Data Source - 1.fcs/Cells/Single Cells	85.4	41196			3
18	> > >	O3 50k_Data Source - 1.fcs/Cells/Single Cells/7-AAD-A+	19.8	8167			3
19	> > >	O3 50k_Data Source - 1.fcs/Cells/Single Cells/7-AAD-A-	80.2	33029			3
20	> > > >	O3 50k_Data Source - 1.fcs/Cells/Single Cells/7-AAD-A-/lymphoid	13.5	4469			3
21	> > > >	O3 50k_Data Source - 1.fcs/Cells/Single Cells/7-AAD-A-/Myeloid	47.4	15663			3
22		O4 50k_Data Source - 1.fcs		50000	3.87466	3.87	3
23	>	O4 50k_Data Source - 1.fcs/Cells	97.1	48565			3
24	> >	O4 50k_Data Source - 1.fcs/Cells/Single Cells	84.5	41034			3
25	> > >	O4 50k_Data Source - 1.fcs/Cells/Single Cells/7-AAD-A+	18.6	7629			3
26	> > >	O4 50k_Data Source - 1.fcs/Cells/Single Cells/7-AAD-A-	81.4	33405			3
27	> > > >	O4 50k_Data Source - 1.fcs/Cells/Single Cells/7-AAD-A-/lymphoid	12	3997			3
28	> > > >	O4 50k_Data Source - 1.fcs/Cells/Single Cells/7-AAD-A-/Myeloid	46.4	15487			3
29		Y1 - 50k male_Data Source - 1.fcs		50000	3.41189	3.41	3
30	>	Y1 - 50k male_Data Source - 1.fcs/Cells	97	48499			3
31	> >	Y1 - 50k male_Data Source - 1.fcs/Cells/Single Cells	84.8	41131			3
32	> > >	Y1 - 50k male_Data Source - 1.fcs/Cells/Single Cells/7-AAD-A+	12.8	5245			3
33	> > >	Y1 - 50k male_Data Source - 1.fcs/Cells/Single Cells/7-AAD-A-	87.2	35886			3
34	> > > >	Y1 - 50k male_Data Source - 1.fcs/Cells/Single Cells/7-AAD-A-/lymphoid	13	4659			3
35	> > > >	Y1 - 50k male_Data Source - 1.fcs/Cells/Single Cells/7-AAD-A-/Myeloid	44.3	15896			3
36		Y2 50k_Data Source - 1.fcs		50000	2.40104	2.4	3
37	>	Y2 50k_Data Source - 1.fcs/Cells	96.9	48474			3
38	> >	Y2 50k_Data Source - 1.fcs/Cells/Single Cells	85.9	41647			3
39	> > >	Y2 50k_Data Source - 1.fcs/Cells/Single Cells/7-AAD-A+	10.8	4495			3
40	> > >	Y2 50k_Data Source - 1.fcs/Cells/Single Cells/7-AAD-A-	89.2	37152			3
41	> > > >	Y2 50k_Data Source - 1.fcs/Cells/Single Cells/7-AAD-A-/lymphoid	17.1	6356			3
42	> > > >	Y2 50k_Data Source - 1.fcs/Cells/Single Cells/7-AAD-A-/Myeloid	41.1	15261			3
43		Y3 50k_Data Source - 1.fcs		50000	2.69773	2.7	3
44	>	Y3 50k_Data Source - 1.fcs/Cells	95.9	47966			3
45	> >	Y3 50k_Data Source - 1.fcs/Cells/Single Cells	87.4	41944			3
46	> > >	Y3 50k_Data Source - 1.fcs/Cells/Single Cells/7-AAD-A+	15.3	6416			3
47	> > >	Y3 50k_Data Source - 1.fcs/Cells/Single Cells/7-AAD-A-	84.7	35528			3
48	> > > >	Y3 50k_Data Source - 1.fcs/Cells/Single Cells/7-AAD-A-/lymphoid	15.5	5515			3
49	> > > >	Y3 50k_Data Source - 1.fcs/Cells/Single Cells/7-AAD-A-/Myeloid	41.9	14878			3
50		Y4 50k_Data Source - 1.fcs		50000	2.83186	2.83	3
51	>	Y4 50k_Data Source - 1.fcs/Cells	95.5	47748			3
52	> >	Y4 50k_Data Source - 1.fcs/Cells/Single Cells	87.6	41816			3
53	> > >	Y4 50k_Data Source - 1.fcs/Cells/Single Cells/7-AAD-A+	13.7	5743			3
54	> > >	Y4 50k_Data Source - 1.fcs/Cells/Single Cells/7-AAD-A-	86.3	36073			3
55	> > > >	Y4 50k_Data Source - 1.fcs/Cells/Single Cells/7-AAD-A-/lymphoid	15.7	5662			3
56	> > > >	Y4 50k_Data Source - 1.fcs/Cells/Single Cells/7-AAD-A-/Myeloid	44.4	16034			3
57		O1 AAD sort all only_[5 mL Tubes] Data Source - 1.fcs		50000	2.83378	2.83	1
58	>	O1 AAD sort all only_[5 mL Tubes] Data Source - 1.fcs/Cells	96.1	48060			1
59	> >	O1 AAD sort all only_[5 mL Tubes] Data Source - 1.fcs/Cells/Single Cells	89.5	43011			1
60	> > >	O1 AAD sort all only_[5 mL Tubes] Data Source - 1.fcs/Cells/Single Cells/7-AAD neg	74.4	32008			1
61	> > > >	O1 AAD sort all only_[5 mL Tubes] Data Source - 1.fcs/Cells/Single Cells/7-AAD neg/lymphoid	18.5	5908			1
62	> > > >	O1 AAD sort all only_[5 mL Tubes] Data Source - 1.fcs/Cells/Single Cells/7-AAD neg/Myeloid	52.3	16742			1
63		O2 AAD sort all only_[5 mL Tubes] Data Source - 1.fcs		50000	3.77296	3.77	1
64	>	O2 AAD sort all only_[5 mL Tubes] Data Source - 1.fcs/Cells	96.7	48333			1
65	> >	O2 AAD sort all only_[5 mL Tubes] Data Source - 1.fcs/Cells/Single Cells	92.9	44910			1
66	> > >	O2 AAD sort all only_[5 mL Tubes] Data Source - 1.fcs/Cells/Single Cells/7-AAD neg	75	33661			1
67	> > > >	O2 AAD sort all only_[5 mL Tubes] Data Source - 1.fcs/Cells/Single Cells/7-AAD neg/lymphoid	15.8	5325			1
68	> > > >	O2 AAD sort all only_[5 mL Tubes] Data Source - 1.fcs/Cells/Single Cells/7-AAD neg/Myeloid	59.7	20091			1
69		O3 AAD actual_[5 mL Tubes] Data Source - 1.fcs		50000	4.67413	4.67	1
70	>	O3 AAD actual_[5 mL Tubes] Data Source - 1.fcs/Cells	97.1	48528			1
71	> >	O3 AAD actual_[5 mL Tubes] Data Source - 1.fcs/Cells/Single Cells	92	44654			1
72	> > >	O3 AAD actual_[5 mL Tubes] Data Source - 1.fcs/Cells/Single Cells/7-AAD neg	82.9	36998			1
73	> > > >	O3 AAD actual_[5 mL Tubes] Data Source - 1.fcs/Cells/Single Cells/7-AAD neg/lymphoid	11.8	4376			1
74	> > > >	O3 AAD actual_[5 mL Tubes] Data Source - 1.fcs/Cells/Single Cells/7-AAD neg/Myeloid	55.3	20454			1
75		Y1 AAD sort all only_[5 mL Tubes] Data Source - 1.fcs		50000	2.46524	2.47	1
76	>	Y1 AAD sort all only_[5 mL Tubes] Data Source - 1.fcs/Cells	98.8	49410			1
77	> >	Y1 AAD sort all only_[5 mL Tubes] Data Source - 1.fcs/Cells/Single Cells	93.1	45977			1
78	> > >	Y1 AAD sort all only_[5 mL Tubes] Data Source - 1.fcs/Cells/Single Cells/7-AAD neg	84.4	38787			1
79	> > > >	Y1 AAD sort all only_[5 mL Tubes] Data Source - 1.fcs/Cells/Single Cells/7-AAD neg/lymphoid	20.9	8099			1
80	> > > >	Y1 AAD sort all only_[5 mL Tubes] Data Source - 1.fcs/Cells/Single Cells/7-AAD neg/Myeloid	51.5	19966			1
81		Y2 AAD sort all only_[5 mL Tubes] Data Source - 1.fcs		50000	2.63161	2.63	1
82	>	Y2 AAD sort all only_[5 mL Tubes] Data Source - 1.fcs/Cells	98.9	49447			1
83	> >	Y2 AAD sort all only_[5 mL Tubes] Data Source - 1.fcs/Cells/Single Cells	91.6	45305			1
84	> > >	Y2 AAD sort all only_[5 mL Tubes] Data Source - 1.fcs/Cells/Single Cells/7-AAD neg	86	38952			1
85	> > > >	Y2 AAD sort all only_[5 mL Tubes] Data Source - 1.fcs/Cells/Single Cells/7-AAD neg/lymphoid	19.7	7674			1
86	> > > >	Y2 AAD sort all only_[5 mL Tubes] Data Source - 1.fcs/Cells/Single Cells/7-AAD neg/Myeloid	51.8	20195			1
87		Y3 AAD actual_[5 mL Tubes] Data Source - 1.fcs		50000	3.24707	3.25	1
88	>	Y3 AAD actual_[5 mL Tubes] Data Source - 1.fcs/Cells	97.6	48804			1
89	> >	Y3 AAD actual_[5 mL Tubes] Data Source - 1.fcs/Cells/Single Cells	93.4	45587			1
90	> > >	Y3 AAD actual_[5 mL Tubes] Data Source - 1.fcs/Cells/Single Cells/7-AAD neg	92.6	42229			1
91	> > > >	Y3 AAD actual_[5 mL Tubes] Data Source - 1.fcs/Cells/Single Cells/7-AAD neg/lymphoid	15.6	6577			1
92	> > > >	Y3 AAD actual_[5 mL Tubes] Data Source - 1.fcs/Cells/Single Cells/7-AAD neg/Myeloid	50.6	21356			1
93		O1 - 50k_Data Source - 1.fcs		50000	4.08517	4.09	3
94	>	O1 - 50k_Data Source - 1.fcs/Cells	86	43024			3
95	> >	O1 - 50k_Data Source - 1.fcs/Cells/Single Cells	82.3	35427			3
96	> > >	O1 - 50k_Data Source - 1.fcs/Cells/Single Cells/7-AAD neg	77.8	27553			3
97	> > > >	O1 - 50k_Data Source - 1.fcs/Cells/Single Cells/7-AAD neg/lymphoid	11.4	3135			3
98	> > > >	O1 - 50k_Data Source - 1.fcs/Cells/Single Cells/7-AAD neg/Myeloid	46.5	12807			3
99		O2 - 50k_Data Source - 1.fcs		50000	3.10338	3.1	3
100	>	O2 - 50k_Data Source - 1.fcs/Cells	91	45478			3
101	> >	O2 - 50k_Data Source - 1.fcs/Cells/Single Cells	87.8	39917			3
102	> > >	O2 - 50k_Data Source - 1.fcs/Cells/Single Cells/7-AAD neg	83.9	33485			3
103	> > > >	O2 - 50k_Data Source - 1.fcs/Cells/Single Cells/7-AAD neg/lymphoid	15.9	5320			3
104	> > > >	O2 - 50k_Data Source - 1.fcs/Cells/Single Cells/7-AAD neg/Myeloid	49.3	16510			3
105		O3 - 50k_Data Source - 1.fcs		50000	4.59424	4.59	3
106	>	O3 - 50k_Data Source - 1.fcs/Cells	89.9	44948			3
107	> >	O3 - 50k_Data Source - 1.fcs/Cells/Single Cells	87.3	39262			3
108	> > >	O3 - 50k_Data Source - 1.fcs/Cells/Single Cells/7-AAD neg	79.9	31371			3
109	> > > >	O3 - 50k_Data Source - 1.fcs/Cells/Single Cells/7-AAD neg/lymphoid	11.8	3714			3
110	> > > >	O3 - 50k_Data Source - 1.fcs/Cells/Single Cells/7-AAD neg/Myeloid	54.4	17063			3
111		O4 - 50k_Data Source - 1.fcs		50000	3.17328	3.17	3
112	>	O4 - 50k_Data Source - 1.fcs/Cells	90.6	45324			3
113	> >	O4 - 50k_Data Source - 1.fcs/Cells/Single Cells	85.8	38870			3
114	> > >	O4 - 50k_Data Source - 1.fcs/Cells/Single Cells/7-AAD neg	85.3	33150			3
115	> > > >	O4 - 50k_Data Source - 1.fcs/Cells/Single Cells/7-AAD neg/Lymphoid	15.7	5217			3
116	> > > >	O4 - 50k_Data Source - 1.fcs/Cells/Single Cells/7-AAD neg/Myeloid	49.9	16555			3
117		Y1 - 50k_Data Source - 1.fcs		50000	5.03522	5.04	3
118	>	Y1 - 50k_Data Source - 1.fcs/Cells	77.6	38819			3
119	> >	Y1 - 50k_Data Source - 1.fcs/Cells/Single Cells	75.3	29226			3
120	> > >	Y1 - 50k_Data Source - 1.fcs/Cells/Single Cells/7-AAD neg	79	23078			3
121	> > > >	Y1 - 50k_Data Source - 1.fcs/Cells/Single Cells/7-AAD neg/lymphoid	9.35	2158			3
122	> > > >	Y1 - 50k_Data Source - 1.fcs/Cells/Single Cells/7-AAD neg/Myeloid	47.1	10866			3
123		Y2 - 50k_Data Source - 1.fcs		50000	4.12944	4.13	3
124	>	Y2 - 50k_Data Source - 1.fcs/Cells	90.6	45311			3
125	> >	Y2 - 50k_Data Source - 1.fcs/Cells/Single Cells	85.4	38674			3
126	> > >	Y2 - 50k_Data Source - 1.fcs/Cells/Single Cells/7-AAD neg	89.3	34517			3
127	> > > >	Y2 - 50k_Data Source - 1.fcs/Cells/Single Cells/7-AAD neg/lymphoid	12	4141			3
128	> > > >	Y2 - 50k_Data Source - 1.fcs/Cells/Single Cells/7-AAD neg/Myeloid	49.5	17100			3
129		Y3 - 50k_Data Source - 1.fcs		50000	5.68496	5.68	3
130	>	Y3 - 50k_Data Source - 1.fcs/Cells	88.1	44030			3
131	> >	Y3 - 50k_Data Source - 1.fcs/Cells/Single Cells	88.1	38796			3
132	> > >	Y3 - 50k_Data Source - 1.fcs/Cells/Single Cells/7-AAD neg	91.2	35398			3
133	> > > >	Y3 - 50k_Data Source - 1.fcs/Cells/Single Cells/7-AAD neg/lymphoid	9.16	3244			3
134	> > > >	Y3 - 50k_Data Source - 1.fcs/Cells/Single Cells/7-AAD neg/Myeloid	52.1	18442			3
135		Y4 - 50k_Data Source - 1.fcs		50000	3.35087	3.35	3
136	>	Y4 - 50k_Data Source - 1.fcs/Cells	88.8	44421			3
137	> >	Y4 - 50k_Data Source - 1.fcs/Cells/Single Cells	88.7	39411			3
138	> > >	Y4 - 50k_Data Source - 1.fcs/Cells/Single Cells/7-AAD neg	84	33088			3
139	> > > >	Y4 - 50k_Data Source - 1.fcs/Cells/Single Cells/7-AAD neg/Lymphoid	14.9	4942			3
140	> > > >	Y4 - 50k_Data Source - 1.fcs/Cells/Single Cells/7-AAD neg/Myeloid	50	16560			3

### Sheet: Female_gating_stats
	Depth	Name	Statistic	#Cells	M/L ratio	Rounded	Batch
1		O1F 50k_Data Source - 1.fcs		50000	5.14992	5.15	2
2	>	O1F 50k_Data Source - 1.fcs/Cells	98.3	49127			2
3	> >	O1F 50k_Data Source - 1.fcs/Cells/Single Cells	91	44697			2
4	> > >	O1F 50k_Data Source - 1.fcs/Cells/Single Cells/7-AAD-A+	12.7	5663			2
5	> > >	O1F 50k_Data Source - 1.fcs/Cells/Single Cells/7-AAD-A-	87.3	39034			2
6	> > > >	O1F 50k_Data Source - 1.fcs/Cells/Single Cells/7-AAD-A-/lymphoid	11.2	4389			2
7	> > > >	O1F 50k_Data Source - 1.fcs/Cells/Single Cells/7-AAD-A-/Myeloid	57.9	22603			2
8		O2F 50k_Data Source - 1.fcs		50000	4.64298	4.64	2
9	>	O2F 50k_Data Source - 1.fcs/Cells	98.1	49059			2
10	> >	O2F 50k_Data Source - 1.fcs/Cells/Single Cells	93.3	45761			2
11	> > >	O2F 50k_Data Source - 1.fcs/Cells/Single Cells/7-AAD-A+	10.8	4943			2
12	> > >	O2F 50k_Data Source - 1.fcs/Cells/Single Cells/7-AAD-A-	89.2	40818			2
13	> > > >	O2F 50k_Data Source - 1.fcs/Cells/Single Cells/7-AAD-A-/lymphoid	11.4	4658			2
14	> > > >	O2F 50k_Data Source - 1.fcs/Cells/Single Cells/7-AAD-A-/Myeloid	53	21627			2
15		O3F 50k_Data Source - 1.fcs		50000	10.786	10.79	2
16	>	O3F 50k_Data Source - 1.fcs/Cells	96.4	48212			2
17	> >	O3F 50k_Data Source - 1.fcs/Cells/Single Cells	93.5	45065			2
18	> > >	O3F 50k_Data Source - 1.fcs/Cells/Single Cells/7-AAD-A+	7.17	3232			2
19	> > >	O3F 50k_Data Source - 1.fcs/Cells/Single Cells/7-AAD-A-	92.8	41833			2
20	> > > >	O3F 50k_Data Source - 1.fcs/Cells/Single Cells/7-AAD-A-/lymphoid	4.71	1972			2
21	> > > >	O3F 50k_Data Source - 1.fcs/Cells/Single Cells/7-AAD-A-/Myeloid	50.8	21270			2
22		O4F 50k_Data Source - 1.fcs		50000	5.72008	5.72	2
23	>	O4F 50k_Data Source - 1.fcs/Cells	98.4	49210			2
24	> >	O4F 50k_Data Source - 1.fcs/Cells/Single Cells	89.9	44245			2
25	> > >	O4F 50k_Data Source - 1.fcs/Cells/Single Cells/7-AAD-A+	8.72	3858			2
26	> > >	O4F 50k_Data Source - 1.fcs/Cells/Single Cells/7-AAD-A-	91.3	40387			2
27	> > > >	O4F 50k_Data Source - 1.fcs/Cells/Single Cells/7-AAD-A-/lymphoid	10	4044			2
28	> > > >	O4F 50k_Data Source - 1.fcs/Cells/Single Cells/7-AAD-A-/Myeloid	57.3	23132			2
29		Y1F 50k_Data Source - 1.fcs		50000	2.3346	2.33	2
30	>	Y1F 50k_Data Source - 1.fcs/Cells	97.3	48635			2
31	> >	Y1F 50k_Data Source - 1.fcs/Cells/Single Cells	89	43296			2
32	> > >	Y1F 50k_Data Source - 1.fcs/Cells/Single Cells/7-AAD-A+	8	3463			2
33	> > >	Y1F 50k_Data Source - 1.fcs/Cells/Single Cells/7-AAD-A-	92	39833			2
34	> > > >	Y1F 50k_Data Source - 1.fcs/Cells/Single Cells/7-AAD-A-/lymphoid	17.2	6859			2
35	> > > >	Y1F 50k_Data Source - 1.fcs/Cells/Single Cells/7-AAD-A-/Myeloid	40.2	16013			2
36		Y2F 50k_Data Source - 1.fcs		50000	3.92217	3.92	2
37	>	Y2F 50k_Data Source - 1.fcs/Cells	98.7	49349			2
38	> >	Y2F 50k_Data Source - 1.fcs/Cells/Single Cells	88.9	43853			2
39	> > >	Y2F 50k_Data Source - 1.fcs/Cells/Single Cells/7-AAD-A+	7.05	3093			2
40	> > >	Y2F 50k_Data Source - 1.fcs/Cells/Single Cells/7-AAD-A-	92.9	40760			2
41	> > > >	Y2F 50k_Data Source - 1.fcs/Cells/Single Cells/7-AAD-A-/lymphoid	13.6	5525			2
42	> > > >	Y2F 50k_Data Source - 1.fcs/Cells/Single Cells/7-AAD-A-/Myeloid	53.2	21670			2
43		O1 stain - sort - 1_[5 mL Tubes] Data Source - 1.fcs		50000	5.05791	5.06	1
44	>	O1 stain - sort - 1_[5 mL Tubes] Data Source - 1.fcs/Cells	98.3	49144			1
45	> >	O1 stain - sort - 1_[5 mL Tubes] Data Source - 1.fcs/Cells/Single Cells	90.5	44469			1
46	> > >	O1 stain - sort - 1_[5 mL Tubes] Data Source - 1.fcs/Cells/Single Cells/7-AAD neg	91.6	40729			1
47	> > > >	O1 stain - sort - 1_[5 mL Tubes] Data Source - 1.fcs/Cells/Single Cells/7-AAD neg/Lymphoid	10.3	4179			1
48	> > > >	O1 stain - sort - 1_[5 mL Tubes] Data Source - 1.fcs/Cells/Single Cells/7-AAD neg/Myeloid	51.9	21137			1
49		O2 stain - sort - 1_[5 mL Tubes] Data Source - 1.fcs		50000	5.22989	5.23	1
50	>	O2 stain - sort - 1_[5 mL Tubes] Data Source - 1.fcs/Cells	98.4	49184			1
51	> >	O2 stain - sort - 1_[5 mL Tubes] Data Source - 1.fcs/Cells/Single Cells	90.3	44434			1
52	> > >	O2 stain - sort - 1_[5 mL Tubes] Data Source - 1.fcs/Cells/Single Cells/7-AAD neg	93.4	41498			1
53	> > > >	O2 stain - sort - 1_[5 mL Tubes] Data Source - 1.fcs/Cells/Single Cells/7-AAD neg/lymphoid	8.39	3480			1
54	> > > >	O2 stain - sort - 1_[5 mL Tubes] Data Source - 1.fcs/Cells/Single Cells/7-AAD neg/Myeloid	43.9	18200			1
55		O3 stain - 1_[5 mL Tubes] Data Source - 1.fcs		50000	3.04441	3.04	1
56	>	O3 stain - 1_[5 mL Tubes] Data Source - 1.fcs/Cells	97.9	48926			1
57	> >	O3 stain - 1_[5 mL Tubes] Data Source - 1.fcs/Cells/Single Cells	92.8	45399			1
58	> > >	O3 stain - 1_[5 mL Tubes] Data Source - 1.fcs/Cells/Single Cells/7-AAD neg	92.3	41924			1
59	> > > >	O3 stain - 1_[5 mL Tubes] Data Source - 1.fcs/Cells/Single Cells/7-AAD neg/lymphoid	15.3	6417			1
60	> > > >	O3 stain - 1_[5 mL Tubes] Data Source - 1.fcs/Cells/Single Cells/7-AAD neg/Myeloid	46.6	19536			1
61		O4 stain - 1_[5 mL Tubes] Data Source - 1.fcs		50000	4.29233	4.29	1
62	>	O4 stain - 1_[5 mL Tubes] Data Source - 1.fcs/Cells	96.9	48438			1
63	> >	O4 stain - 1_[5 mL Tubes] Data Source - 1.fcs/Cells/Single Cells	94.4	45726			1
64	> > >	O4 stain - 1_[5 mL Tubes] Data Source - 1.fcs/Cells/Single Cells/7-AAD neg	92.9	42496			1
65	> > > >	O4 stain - 1_[5 mL Tubes] Data Source - 1.fcs/Cells/Single Cells/7-AAD neg/lymphoid	8.74	3715			1
66	> > > >	O4 stain - 1_[5 mL Tubes] Data Source - 1.fcs/Cells/Single Cells/7-AAD neg/Myeloid	37.5	15946			1
67		Y1 stain - sort - 2_[5 mL Tubes] Data Source - 1.fcs		50000	4.55407	4.55	1
68	>	Y1 stain - sort - 2_[5 mL Tubes] Data Source - 1.fcs/Cells	97.4	48691			1
69	> >	Y1 stain - sort - 2_[5 mL Tubes] Data Source - 1.fcs/Cells/Single Cells	87.7	42697			1
70	> > >	Y1 stain - sort - 2_[5 mL Tubes] Data Source - 1.fcs/Cells/Single Cells/7-AAD neg	85.5	36501			1
71	> > > >	Y1 stain - sort - 2_[5 mL Tubes] Data Source - 1.fcs/Cells/Single Cells/7-AAD neg/lymphoid	11.7	4272			1
72	> > > >	Y1 stain - sort - 2_[5 mL Tubes] Data Source - 1.fcs/Cells/Single Cells/7-AAD neg/Myeloid	53.3	19455			1
73		Y2 stain - 1_[5 mL Tubes] Data Source - 1.fcs		50000	3.54069	3.54	1
74	>	Y2 stain - 1_[5 mL Tubes] Data Source - 1.fcs/Cells	97.6	48814			1
75	> >	Y2 stain - 1_[5 mL Tubes] Data Source - 1.fcs/Cells/Single Cells	89.2	43544			1
76	> > >	Y2 stain - 1_[5 mL Tubes] Data Source - 1.fcs/Cells/Single Cells/7-AAD neg	92.5	40280			1
77	> > > >	Y2 stain - 1_[5 mL Tubes] Data Source - 1.fcs/Cells/Single Cells/7-AAD neg/lymphoid	15.3	6181			1
78	> > > >	Y2 stain - 1_[5 mL Tubes] Data Source - 1.fcs/Cells/Single Cells/7-AAD neg/Myeloid	54.3	21885			1
79		Y3 stain - 1_[5 mL Tubes] Data Source - 1.fcs		50000	2.28232	2.28	1
80	>	Y3 stain - 1_[5 mL Tubes] Data Source - 1.fcs/Cells	98	49002			1
81	> >	Y3 stain - 1_[5 mL Tubes] Data Source - 1.fcs/Cells/Single Cells	90.1	44134			1
82	> > >	Y3 stain - 1_[5 mL Tubes] Data Source - 1.fcs/Cells/Single Cells/7-AAD neg	92.3	40751			1
83	> > > >	Y3 stain - 1_[5 mL Tubes] Data Source - 1.fcs/Cells/Single Cells/7-AAD neg/Lymphoid	20	8168			1
84	> > > >	Y3 stain - 1_[5 mL Tubes] Data Source - 1.fcs/Cells/Single Cells/7-AAD neg/Myeloid	45.7	18642			1
85		Y4 stain - 1_[5 mL Tubes] Data Source - 1.fcs		50000	2.75894	2.76	1
86	>	Y4 stain - 1_[5 mL Tubes] Data Source - 1.fcs/Cells	97.6	48798			1
87	> >	Y4 stain - 1_[5 mL Tubes] Data Source - 1.fcs/Cells/Single Cells	84.3	41116			1
88	> > >	Y4 stain - 1_[5 mL Tubes] Data Source - 1.fcs/Cells/Single Cells/7-AAD neg	92.8	38140			1
89	> > > >	Y4 stain - 1_[5 mL Tubes] Data Source - 1.fcs/Cells/Single Cells/7-AAD neg/lymphoid	15.2	5787			1
90	> > > >	Y4 stain - 1_[5 mL Tubes] Data Source - 1.fcs/Cells/Single Cells/7-AAD neg/Myeloid	41.9	15966			1
