## Supplementary material for "Multi-tissue transcriptomic aging atlas reveals predictive aging biomarkers in the killifish": Submission_Files_250120: SupFile_14_FACS_RNAseq_Experiment_metadata.xlsx

### Sheet: README
This Excel file contains the experimental metadata for the sorted cell RNAseq experiment to validate gating, presented in Extended Data Fig. 5c-d
Table	Tab name	Description
14a	Animal_metadata	Animal metadata including ID, sex, age, etc.
14b	ExperimentDesign	ExperimentDesign file for DESeq2
14c	Library_Prep_metadata	Metadata for RNA extraction

### Sheet: Animal_metadata
AnimalID	Sex	Hatch Date	Colllection Date	Age of Animal	Dissector	Sacrifice Notes	Perfused?	Dissection start	Dissection end	AC gate # cells	AE gate # cells	AF gate # cells
0308_08	M	2022-03-08	2022-05-14	67	EKC	right kidney FACS, left fix	Y	23:58:00	2022-05-15 00:12:00	50000	50000	50000
0308_07	M	2022-03-08	2022-05-14	67	EKC	left kidney FACS, right fix	Y	23:03:00	2022-05-14 23:17:00	50000	50000	50000
0308_04	M	2022-03-08	2022-05-14	67	EKC	left kidney FACS, right fix	Y	00:52:00	2022-05-15 01:08:00	50000	50000	50000
0308_03	M	2022-03-08	2022-05-14	67	EKC	right kidney FACS, left fix	Y	2022-05-14 21:35:00	2022-05-14 21:53:00	50000	37091	39003
0215_04	M	2022-02-15	2022-05-14	88	EKC	right kidney FACS, left fix	Y	00:12:00	2022-05-15 00:30:00	50000	50000	50000
0215_03	M	2022-02-15	2022-05-14	88	EKC	left kidney FACS, right fix	Y	23:18:00	2022-05-14 23:38:00	50000	50000	50000
0215_02	M	2022-02-15	2022-05-14	88	EKC	left kidney FACS, right fix	Y	01:08:00	2022-05-15 01:19:00	50000	50000	50000
0215_01	M	2022-02-15	2022-05-14	88	EKC	right kidney FACS, left fix	Y	21:53:00	2022-05-14 22:12:00	50000	50000	50000
1103_03	M	2021-11-03	2022-05-14	192	EKC	left kidney FACS, right fix	Y	01:19:00	Not recorded	50000	50000	44248
1025_25	M	2021-10-25	2022-05-14	201	EKC	left kidney FACS, right fix	Y	23:38:00	2022-05-14 23:58:00	50000	50000	50000
1025_17	M	2021-10-25	2022-05-14	201	EKC	right kidney FACS, left fix	Y	00:30:00	2022-05-15 00:51:00	50000	50000	50000
1025_08	M	2021-10-25	2022-05-14	201	EKC	right kidney FACS, left fix	Y	22:12:00	2022-05-14 22:35:00	50000	50000	50000

### Sheet: ExperimentDesign
item	lib	Condition	Sample_name_short	Sample_name_long	celltype	sex	age	agegroup	animalID	celltype_agegroup	files
EC37	EC37	myeloid_young	myeloid_67_01	308_03_myeloid_young	myeloid	M	67	young	308_03	myeloid_young	EC37_CKDL220021075-1A_HF55NDSX5_L1.featureCounts
EC3	EC3	precursor_young	precursor_67_01	308_04_precursor_young	precursor	M	67	young	308_04	precursor_young	EC3_CKDL220021045-1A_HF55NDSX5_L1.featureCounts
EC41	EC41	myeloid_middle	myeloid_88_01	215_01_myeloid_middle	myeloid	M	88	middle	215_01	myeloid_middle	EC41_CKDL220021079-1A_HF55NDSX5_L1.featureCounts
EC30	EC30	lymphoid_middle	lymphoid_88_01	215_03_lymphoid_middle	lymphoid	M	88	middle	215_03	lymphoid_middle	EC30_CKDL220021069-1A_HF55NDSX5_L1.featureCounts
EC31	EC31	lymphoid_middle	lymphoid_88_02	215_04_lymphoid_middle	lymphoid	M	88	middle	215_04	lymphoid_middle	EC31_CKDL220021070-1A_HF55NDSX5_L1.featureCounts
EC12	EC12	precursor_old	precursor_192_01	1103_03_precursor_old	precursor	M	192	old	1103_03	precursor_old	EC12_CKDL220021054-1A_HF55NDSX5_L1.featureCounts
EC47	EC47	myeloid_old	myeloid_201_01	1025_08_myeloid_old	myeloid	M	201	old	1025_08	myeloid_old	EC47_CKDL220021085-1A_HF55NDSX5_L1.featureCounts
EC10	EC10	precursor_old	precursor_201_01	1025_25_precursor_old	precursor	M	201	old	1025_25	precursor_old	EC10_CKDL220021052-1A_HF55NDSX5_L1.featureCounts
EC11	EC11	precursor_old	precursor_201_01	1025_25_precursor_old	precursor	M	201	old	1025_25	precursor_old	EC11_CKDL220021053-1A_HF55NDSX5_L1.featureCounts

### Sheet: Library_Prep_metadata
AnimalID	Gate	Putative Population	SampleName	RNA Extract Batch	RNA Elution Vol	BA RIN Score
0215_01	_AC	Myeloid	0215_01_AC	2022-06-08	14	10
0215_02	_AC	Myeloid	0215_02_AC	2022-06-08	14	10
0215_03	_AC	Myeloid	0215_03_AC	2022-06-08	14	BA issue
0215_04	_AC	Myeloid	0215_04_AC	2022-06-08	14	10
0308_03	_AC	Myeloid	0308_03_AC	2022-06-08	14	8.5
0308_04	_AC	Myeloid	0308_04_AC	2022-06-08	14	10
0308_07	_AC	Myeloid	0308_07_AC	2022-06-08	14	10
0308_08	_AC	Myeloid	0308_08_AC	2022-06-08	14	10
1025_08	_AC	Myeloid	1025_08_AC	2022-06-08	14	10
1025_17	_AC	Myeloid	1025_17_AC	2022-06-08	14	9.7
1025_25	_AC	Myeloid	1025_25_AC	2022-06-08	14	10
1103_03	_AC	Myeloid	1103_03_AC	2022-06-08	14	10
0215_01	_AE	Precursor	0215_01_AE	2022-06-13	14	9.9
0215_02	_AE	Precursor	0215_02_AE	2022-06-13	14	8.3
0215_03	_AE	Precursor	0215_03_AE	2022-06-13	14	9.7
0215_04	_AE	Precursor	0215_04_AE	2022-06-13	14	9.8
0308_03	_AE	Precursor	0308_03_AE	2022-06-13	14	10
0308_04	_AE	Precursor	0308_04_AE	2022-06-13	14	10
0308_07	_AE	Precursor	0308_07_AE	2022-06-13	14	10
0308_08	_AE	Precursor	0308_08_AE	2022-06-13	14	10
1025_08	_AE	Precursor	1025_08_AE	2022-06-13	14	10
1025_17	_AE	Precursor	1025_17_AE	2022-06-13	14	9.8
1025_25	_AE	Precursor	1025_25_AE	2022-06-13	14	10
1103_03	_AE	Precursor	1103_03_AE	2022-06-13	14	9.9
0215_01	_AF	Lymphoid	0215_01_AF	2022-06-08	14	10
0215_02	_AF	Lymphoid	0215_02_AF	2022-06-08	14	10
0215_03	_AF	Lymphoid	0215_03_AF	2022-06-08	14	10
0215_04	_AF	Lymphoid	0215_04_AF	2022-06-08	14	10
0308_03	_AF	Lymphoid	0308_03_AF	2022-06-08	14	10
0308_04	_AF	Lymphoid	0308_04_AF	2022-06-08	14	10
0308_07	_AF	Lymphoid	0308_07_AF	2022-06-08	14	10
0308_08	_AF	Lymphoid	0308_08_AF	2022-06-08	14	10
1025_08	_AF	Lymphoid	1025_08_AF	2022-06-08	14	8.4
1025_17	_AF	Lymphoid	1025_17_AF	2022-06-08	14	10
1025_25	_AF	Lymphoid	1025_25_AF	2022-06-08	14	9.3
1103_03	_AF	Lymphoid	1103_03_AF	2022-06-08	14	10
