## Supplementary material for "Multi-tissue transcriptomic aging atlas reveals predictive aging biomarkers in the killifish": Submission_Files_250120: SupFile_15_BayesAge_LOSOCV_results.xlsx

### Sheet: README
This Excel file contains the results for running the BayesAge 2.0 tissue clocks
Table	Tab	Description
15a	BayesAge_LOSOCV	Tissue-by-tissue clock metrics (i.e. MAE, R^2, etc)

### Sheet: BayesAge_LOSOCV
BayesAge 2.0 LOSO-CV Results
Tissues	# of Genes	Pearson R	R-Squared	MAE (days)
Bone	25	0.803	0.645	20.4
Brain	35	0.873	0.763	13.7
Fat	25	0.795	0.633	18.8
Gut	10	0.929	0.863	10.9
Heart	10	0.88	0.774	14.2
Kidney	20	0.776	0.603	19.4
Liver	25	0.735	0.54	21.9
Muscle	10	0.855	0.732	15.5
Ovary	50	0.716	0.513	19.1
Retina	20	0.749	0.562	18.4
Skin	20	0.852	0.726	15.9
Spinal Cord	45	0.87	0.757	14.1
Spleen	50	0.768	0.591	18.9
Testis	15	0.925	0.856	10.7
