## Supplementary material for "Multi-tissue transcriptomic aging atlas reveals predictive aging biomarkers in the killifish": Submission_Files_250120: SupFile_16_ElasticNet_LOSOCV_results.xlsx

### Sheet: README
This Excel file contains the results of LOSO-CV and hyperparameter tuning for Elastic Net for all tissue clocks
Table	Tab name	Descrtiption
16a	LOSO-CV	Tissue-by-tissue clock metrics (i.e. MAE, R^2, etc)
16b	Hyperparameter Tuning	Results for hyperparameter tuning.

### Sheet: LOSO-CV
Elastic Net LOSO-CV Results
Tissues	Pearson R	R-Squared	MAE (days)
Bone	0.803	0.644	20.156
Brain	0.857	0.731	16.502
Fat	0.851	0.716	18.365
Gut	0.93	0.854	12.386
Heart	0.888	0.788	14.447
Kidney	0.912	0.825	12.564
Liver	0.951	0.899	8.882
Muscle	0.893	0.796	14.688
Ovary	0.706	0.486	20.697
Retina	0.825	0.666	16.917
Skin	0.907	0.819	14.126
Spinal Cord	0.917	0.828	13.326
Spleen	0.866	0.75	15.45
Testis	0.983	0.949	7.938
Random seeding = 42 for reproducibility for all the tissues.
Two pass execution: First pass max iteration = 10,000 and second pass max iteration = 100,000 for all the tissues except Brain (first pass 30000 and second pass 100,000)

### Sheet: Hyperparameter Tuning
Tissue	Alpha	L1 Ratio	MAE	Average # of non-zero coefficients
Bone	0.1	0.8	20.156	~239
Brain	0.01	0.1	16.502	~3341
Fat	0.001	0.1	18.365	~4142
Gut	0.1	0.8	12.386	~187
Heart	0.01	1	14.447	~73
Kidney	0.01	0.9	12.564	~133
Liver	0.1	1	8.882	~55
Muscle	0.01	0.9	14.688	~141
Ovary	0.01	0.1	20.697	~2823
Retina	0.01	0.3	16.917	~999
Skin	0.1	0.5	14.126	~614
Spinal Cord	0.01	0.6	13.326	~413
Spleen	0.01	1	15.45	~72
Testis	0.1	1	7.938	~32
