## Supplementary material for "Multi-tissue transcriptomic aging atlas reveals predictive aging biomarkers in the killifish": Submission_Files_250120: SupFile_17_PCR_LOSOCV_results.xlsx

### Sheet: README
This Excel file contains the results for the tissue clocks run by PC regression.
Table	Tab	Description
17a	LOSO-CV	LOSO-CV results for PC-R tissue clocks.

### Sheet: LOSO-CV
PC regression
Tissues	PC #	Pearson R	R-Squared	MAE (days)
Bone	10	0.57	0.22	29.54
Brain	15	0.86	0.73	16.82
Fat	20	0.66	0.12	23.39
Gut	15	0.84	0.69	17.75
Heart	15	0.92	0.84	13.01
Kidney	15	0.84	0.68	18.02
Liver	10	0.71	0.46	25.9
Muscle	15	0.91	0.83	13.61
Ovary	15	0.71	0.5	20.17
Retina	10	0.69	0.36	20.88
Skin	10	0.87	0.74	17.1
Spinal Cord	20	0.82	0.6	17.35
Spleen	10	0.79	0.62	20.29
Testis	15	0.84	0.45	18.92
Seeding number = 1
PC Tested:
5, 10, 15, 20 (report on the best performing one)
