## Supplementary material for "Multi-tissue transcriptomic aging atlas reveals predictive aging biomarkers in the killifish": Submission_Files_250120: SupFile_18_AgingClock_PredictedAges.xlsx

### Sheet: README
This Excel file contains age predictions using 3 different modeling strategies (BayesAge 2.0, Elastic Net, PC regression) for the ALDR dataset (from McKay, Costa, & Chen et al (2022))
Table	Tab name	Descrtiption
17a	BayesAge_Predictions	Age predictions using BayesAge 2.0
17b	ElasticNet_Predictions	Age predictions using Elastic Net
17c	PCR_Predictions	Age predictions using PC regression

### Sheet: BayesAge_Predictions
sampleID	sex	actual_age	predicted_age_indays	condition	median_adjusted
m_AL_L_1	M	66	81	AL	3
m_DR_L_1	M	66	61	DR	-17
m_AL_L_2	M	65	75	AL	-3
m_DR_L_2	M	65	48	DR	-30
m_DR_L_3	M	66	69	DR	-9
m_AL_L_3	M	66	73	AL	-5
m_DR_L_4	M	65	64	DR	-14
m_AL_L_4	M	65	91	AL	13
f_AL_L_1	F	65	155	AL	47.5
f_AL_L_2	F	66	92	AL	-15.5
f_DR_L_1	F	65	57	DR	-50.5
f_DR_L_2	F	66	93	DR	-14.5
f_AL_L_3	F	65	82	AL	-25.5
f_AL_L_4	F	66	123	AL	15.5
f_DR_L_3	F	66	91	DR	-16.5
f_DR_L_4	F	65	143	DR	35.5

### Sheet: ElasticNet_Predictions
sampleID	sex	actual_age	predicted_age_indays	condition	median_adjusted	alpha	l1_ratio
m_AL_L_1	M	66	72.351	AL	1.68333	0.1	1
m_DR_L_1	M	66	65.1919	DR	-5.47575	0.1	1
m_AL_L_2	M	65	72.0735	AL	1.40583	0.1	1
m_DR_L_2	M	65	63.7749	DR	-6.89274	0.1	1
m_DR_L_3	M	66	66.2011	DR	-4.46657	0.1	1
m_AL_L_3	M	66	69.2618	AL	-1.40583	0.1	1
m_DR_L_4	M	65	58.0729	DR	-12.5948	0.1	1
m_AL_L_4	M	65	68.3436	AL	-2.32402	0.1	1
f_AL_L_1	F	65	60.2105	AL	7.72198	0.01	1
f_AL_L_2	F	66	37.1824	AL	-15.3062	0.01	1
f_DR_L_1	F	65	49.3448	DR	-3.14379	0.01	1
f_DR_L_2	F	66	50.041	DR	-2.4476	0.01	1
f_AL_L_3	F	65	52.0696	AL	-0.41892	0.01	1
f_AL_L_4	F	66	52.9075	AL	0.41892	0.01	1
f_DR_L_3	F	66	54.5724	DR	2.08385	0.01	1
f_DR_L_4	F	65	41.0919	DR	-11.3967	0.01	1

### Sheet: PCR_Predictions
sampleID	sex	actual_age	predicted_age_indays	condition	median_adjusted	num_pcs
m_AL_L_1	M	66	79.8849	AL	1.40189	14
m_DR_L_1	M	66	75.6784	DR	-2.80463	14
m_AL_L_2	M	65	78.4033	AL	-0.079782	14
m_DR_L_2	M	65	77.5487	DR	-0.93435	14
m_DR_L_3	M	66	75.5074	DR	-2.97559	14
m_AL_L_3	M	66	77.9698	AL	-0.513233	14
m_DR_L_4	M	65	68.1637	DR	-10.3193	14
m_AL_L_4	M	65	78.5628	AL	0.079782	14
f_AL_L_1	F	65	129.748	AL	20.8147	14
f_AL_L_2	F	66	96.1395	AL	-12.794	14
f_DR_L_1	F	65	87.1139	DR	-21.8196	14
f_DR_L_2	F	66	110.666	DR	1.73266	14
f_AL_L_3	F	65	89.075	AL	-19.8585	14
f_AL_L_4	F	66	121.728	AL	12.794	14
f_DR_L_3	F	66	103.742	DR	-5.19193	14
f_DR_L_4	F	65	107.134	DR	-1.79973	14
