## Supplementary material for "Multi-tissue transcriptomic aging atlas reveals predictive aging biomarkers in the killifish": Submission_Files_250120: SupplementalFile_list_Final.xlsx

### Sheet: Sheet1
Supplemental file names	Description
1	Atlas experiment metadata (fish enrollment details, lifespan, sample information, and harvest notes)
2	Atlas library preparation and sequencing metadata
3	Spearman’s rank correlations for each tissue (sex-split)
4	Spearman’s rank correlations for each tissue (sex-combined)
5	GSEA results showing the gene ontology (GO) terms enriched for age-correlated genes in each sex
6	Age-correlated genes shared across 5 or more and 6 or more tissues
7	Hypergeometric gene ontology enrichment results for the age-correlated genes shared across 5 or more tissues
8	Gene list of each expression cluster in trajectory analysis by tissue
9	Hypergeometric gene ontology enrichment results for each expression cluster by tissue
10	Atlas HCR validation experiment metadata (fish enrollment details and harvest notes)
11	HCR probes sequences
12	QuPath subcellular detection parameters and results for ncRNA-3777 and IGF2BP3 in the gut and irf4a in the kidney
13	Experimental metadata for the flow cytometry for male and female head kidney
14	Experimental metadata for FACS-sorted cell populations of male head kidney
15	Results of LOSO-CV for BayesAge 2.0
16	Results of hyperparameter tuning and LOSO-CV for Elastic Net models
17	Results of LOSO-CV for Principal Component regression
18	The predicted age data for all three models for ALDR dataset
